# Gastrulation-stage gene expression in *Nipbl*^+/-^ mouse embryos foreshadows the development of syndromic birth defects

**DOI:** 10.1101/2023.10.16.558465

**Authors:** Stephenson Chea, Jesse Kreger, Martha E. Lopez-Burks, Adam L. MacLean, Arthur D. Lander, Anne L. Calof

**Affiliations:** Department of Developmental and Cell Biology, School of Biological Sciences, University of California Irvine, Irvine, CA 92697; Center for Complex Biological Systems, University of California Irvine, Irvine, CA 92697; Department of Quantitative and Computational Biology, Dornsife College of Letters, Arts, and Sciences, University of Southern California, Los Angeles, CA; Department of Anatomy and Neurobiology, School of Medicine, University of California Irvine, Irvine, CA 92697

## Abstract

In animal models, *Nipbl*-deficiency phenocopies gene expression changes and birth defects seen in Cornelia de Lange Syndrome (CdLS), the most common cause of which is *Nipbl*-haploinsufficiency. Previous studies in *Nipbl^+/-^* mice suggested that heart development is abnormal as soon as cardiogenic tissue is formed. To investigate this, we performed single-cell RNA-sequencing on wildtype (WT) and *Nipbl^+/-^* mouse embryos at gastrulation and early cardiac crescent stages. *Nipbl^+/-^*embryos had fewer mesoderm cells than WT and altered proportions of mesodermal cell subpopulations. These findings were associated with underexpression of genes implicated in driving specific mesodermal lineages. In addition, *Nanog* was found to be overexpressed in all germ layers, and many gene expression changes observed in *Nipbl^+/-^* embryos could be attributed to *Nanog* overexpression. These findings establish a link between *Nipbl*-deficiency, *Nanog* overexpression, and gene expression dysregulation/lineage misallocation, which ultimately manifest as birth defects in *Nipbl^+/-^* animals and CdLS.

**Teaser:** Gene expression changes during gastrulation of *Nipbl*-deficient mice shed light on early origins of structural birth defects.
