## Supplementary Data S1-S45 for "Gastrulation-stage gene expression in *Nipbl*^+/-^ mouse embryos foreshadows the development of syndromic birth defects": Data_S9.csv

Genotype	Embryo	Germ_Layer	No_Cells
Wildtype	LB1	Ectoderm	960
Wildtype	LB1	Mesoderm	1267
Wildtype	LB1	Endoderm	226
Wildtype	LB5	Ectoderm	914
Wildtype	LB5	Mesoderm	1206
Wildtype	LB5	Endoderm	200
Wildtype	LB2	Ectoderm	383
Wildtype	LB2	Mesoderm	775
Wildtype	LB2	Endoderm	119
Wildtype	LB3	Ectoderm	868
Wildtype	LB3	Mesoderm	1362
Wildtype	LB3	Endoderm	322
Wildtype	LB4	Ectoderm	2747
Wildtype	LB4	Mesoderm	3553
Wildtype	LB4	Endoderm	811
Nipbl+/-	LB6	Endoderm	329
Nipbl+/-	LB6	Ectoderm	561
Nipbl+/-	LB6	Mesoderm	817
Nipbl+/-	LB7	Endoderm	211
Nipbl+/-	LB7	Ectoderm	676
Nipbl+/-	LB7	Mesoderm	532
Nipbl+/-	LB8	Endoderm	549
Nipbl+/-	LB8	Ectoderm	2055
Nipbl+/-	LB8	Mesoderm	1599
Nipbl+/-	LB9	Endoderm	434
Nipbl+/-	LB9	Ectoderm	1530
Nipbl+/-	LB9	Mesoderm	2010
Nipbl+/-	LB10	Endoderm	395
Nipbl+/-	LB10	Ectoderm	1144
Nipbl+/-	LB10	Mesoderm	1891
Nipbl+/-	LB11	Endoderm	461
Nipbl+/-	LB11	Ectoderm	1988
Nipbl+/-	LB11	Mesoderm	2386
