## Supplementary Data S1-S45 for "Gastrulation-stage gene expression in *Nipbl*^+/-^ mouse embryos foreshadows the development of syndromic birth defects": Data_S10.csv

Genotype	Embryo	Cell_Type	No_Cells
Wildtype	LB1	Neuromesodermal progenitor	201
Wildtype	LB1	Mesp1-expressing mesoderm progenitor	198
Wildtype	LB1	First heart field	245
Wildtype	LB1	Second heart field	101
Wildtype	LB1	Paraxial mesoderm progenitor	168
Wildtype	LB1	Paraxial mesoderm	156
Wildtype	LB1	Hemangioblast	118
Wildtype	LB1	Primitive erythrocyte	19
Wildtype	LB1	Primitive node	26
Wildtype	LB1	Primordial germ cell	35
Wildtype	LB5	Neuromesodermal progenitor	193
Wildtype	LB5	Mesp1-expressing mesoderm progenitor	251
Wildtype	LB5	First heart field	261
Wildtype	LB5	Second heart field	119
Wildtype	LB5	Paraxial mesoderm progenitor	116
Wildtype	LB5	Paraxial mesoderm	132
Wildtype	LB5	Hemangioblast	82
Wildtype	LB5	Primitive erythrocyte	19
Wildtype	LB5	Primitive node	9
Wildtype	LB5	Primordial germ cell	24
Wildtype	LB2	Neuromesodermal progenitor	113
Wildtype	LB2	Mesp1-expressing mesoderm progenitor	115
Wildtype	LB2	First heart field	106
Wildtype	LB2	Second heart field	60
Wildtype	LB2	Paraxial mesoderm progenitor	131
Wildtype	LB2	Paraxial mesoderm	149
Wildtype	LB2	Hemangioblast	47
Wildtype	LB2	Primitive erythrocyte	4
Wildtype	LB2	Primitive node	39
Wildtype	LB2	Primordial germ cell	11
Wildtype	LB3	Neuromesodermal progenitor	291
Wildtype	LB3	Mesp1-expressing mesoderm progenitor	239
Wildtype	LB3	First heart field	208
Wildtype	LB3	Second heart field	99
Wildtype	LB3	Paraxial mesoderm progenitor	149
Wildtype	LB3	Paraxial mesoderm	134
Wildtype	LB3	Hemangioblast	111
Wildtype	LB3	Primitive erythrocyte	39
Wildtype	LB3	Primitive node	56
Wildtype	LB3	Primordial germ cell	36
Wildtype	LB4	Neuromesodermal progenitor	505
Wildtype	LB4	Mesp1-expressing mesoderm progenitor	540
Wildtype	LB4	First heart field	615
Wildtype	LB4	Second heart field	472
Wildtype	LB4	Paraxial mesoderm progenitor	347
Wildtype	LB4	Paraxial mesoderm	495
Wildtype	LB4	Hemangioblast	211
Wildtype	LB4	Primitive erythrocyte	231
Wildtype	LB4	Primitive node	97
Wildtype	LB4	Primordial germ cell	40
Nipbl+/-	LB6	Neuromesodermal progenitor	61
Nipbl+/-	LB6	Mesp1-expressing mesoderm progenitor	253
Nipbl+/-	LB6	First heart field	104
Nipbl+/-	LB6	Second heart field	89
Nipbl+/-	LB6	Paraxial mesoderm progenitor	38
Nipbl+/-	LB6	Paraxial mesoderm	138
Nipbl+/-	LB6	Hemangioblast	100
Nipbl+/-	LB6	Primitive erythrocyte	10
Nipbl+/-	LB6	Primitive node	1
Nipbl+/-	LB6	Primordial germ cell	23
Nipbl+/-	LB7	Neuromesodermal progenitor	60
Nipbl+/-	LB7	Mesp1-expressing mesoderm progenitor	101
Nipbl+/-	LB7	First heart field	66
Nipbl+/-	LB7	Second heart field	41
Nipbl+/-	LB7	Paraxial mesoderm progenitor	51
Nipbl+/-	LB7	Paraxial mesoderm	119
Nipbl+/-	LB7	Hemangioblast	61
Nipbl+/-	LB7	Primitive erythrocyte	6
Nipbl+/-	LB7	Primitive node	14
Nipbl+/-	LB7	Primordial germ cell	13
Nipbl+/-	LB8	Neuromesodermal progenitor	247
Nipbl+/-	LB8	Mesp1-expressing mesoderm progenitor	385
Nipbl+/-	LB8	First heart field	188
Nipbl+/-	LB8	Second heart field	243
Nipbl+/-	LB8	Paraxial mesoderm progenitor	154
Nipbl+/-	LB8	Paraxial mesoderm	266
Nipbl+/-	LB8	Hemangioblast	68
Nipbl+/-	LB8	Primitive erythrocyte	4
Nipbl+/-	LB8	Primitive node	33
Nipbl+/-	LB8	Primordial germ cell	11
Nipbl+/-	LB9	Neuromesodermal progenitor	469
Nipbl+/-	LB9	Mesp1-expressing mesoderm progenitor	307
Nipbl+/-	LB9	First heart field	253
Nipbl+/-	LB9	Second heart field	166
Nipbl+/-	LB9	Paraxial mesoderm progenitor	258
Nipbl+/-	LB9	Paraxial mesoderm	333
Nipbl+/-	LB9	Hemangioblast	123
Nipbl+/-	LB9	Primitive erythrocyte	10
Nipbl+/-	LB9	Primitive node	54
Nipbl+/-	LB9	Primordial germ cell	37
Nipbl+/-	LB10	Neuromesodermal progenitor	200
Nipbl+/-	LB10	Mesp1-expressing mesoderm progenitor	417
Nipbl+/-	LB10	First heart field	279
Nipbl+/-	LB10	Second heart field	275
Nipbl+/-	LB10	Paraxial mesoderm progenitor	172
Nipbl+/-	LB10	Paraxial mesoderm	323
Nipbl+/-	LB10	Hemangioblast	130
Nipbl+/-	LB10	Primitive erythrocyte	1
Nipbl+/-	LB10	Primitive node	69
Nipbl+/-	LB10	Primordial germ cell	24
Nipbl+/-	LB11	Neuromesodermal progenitor	416
Nipbl+/-	LB11	Mesp1-expressing mesoderm progenitor	348
Nipbl+/-	LB11	First heart field	361
Nipbl+/-	LB11	Second heart field	363
Nipbl+/-	LB11	Paraxial mesoderm progenitor	255
Nipbl+/-	LB11	Paraxial mesoderm	388
Nipbl+/-	LB11	Hemangioblast	158
Nipbl+/-	LB11	Primitive erythrocyte	8
Nipbl+/-	LB11	Primitive node	82
Nipbl+/-	LB11	Primordial germ cell	7
