## Supplementary Data S1-S45 for "Gastrulation-stage gene expression in *Nipbl*^+/-^ mouse embryos foreshadows the development of syndromic birth defects": Data_S13.csv

Genotype	Embryo	Germ_Layer	No_Cells
Wildtype	LB1	Ectoderm	959
Wildtype	LB1	Mesoderm	1284
Wildtype	LB1	Endoderm	210
Wildtype	LB2	Ectoderm	395
Wildtype	LB2	Mesoderm	767
Wildtype	LB2	Endoderm	115
Wildtype	LB3	Ectoderm	856
Wildtype	LB3	Mesoderm	1409
Wildtype	LB3	Endoderm	287
Wildtype	LB4	Ectoderm	2806
Wildtype	LB4	Mesoderm	3547
Wildtype	LB4	Endoderm	758
Wildtype	LB5	Ectoderm	950
Wildtype	LB5	Mesoderm	1180
Wildtype	LB5	Endoderm	190
Nipbl+/-	LB6	Ectoderm	531
Nipbl+/-	LB6	Mesoderm	858
Nipbl+/-	LB6	Endoderm	318
Nipbl+/-	LB7	Ectoderm	647
Nipbl+/-	LB7	Mesoderm	597
Nipbl+/-	LB7	Endoderm	175
Nipbl+/-	LB11	Ectoderm	2013
Nipbl+/-	LB11	Mesoderm	2392
Nipbl+/-	LB11	Endoderm	430
Nipbl+/-	LB8	Ectoderm	1963
Nipbl+/-	LB8	Mesoderm	1736
Nipbl+/-	LB8	Endoderm	504
Nipbl+/-	LB9	Ectoderm	1568
Nipbl+/-	LB9	Mesoderm	1985
Nipbl+/-	LB9	Endoderm	421
Nipbl+/-	LB10	Ectoderm	1162
Nipbl+/-	LB10	Mesoderm	1903
Nipbl+/-	LB10	Endoderm	365
