## Supplementary Data S1-S45 for "Gastrulation-stage gene expression in *Nipbl*^+/-^ mouse embryos foreshadows the development of syndromic birth defects": Data_S14.csv

Genotype	Embryo	Cell_Type	No_Cells
Wildtype	LB1	Neuromesodermal progenitor	160
Wildtype	LB1	Mesp1-expressing mesoderm progenitor	209
Wildtype	LB1	First heart field	244
Wildtype	LB1	Second heart field	68
Wildtype	LB1	Paraxial mesoderm progenitor	229
Wildtype	LB1	Paraxial mesoderm	171
Wildtype	LB1	Hemangioblast	140
Wildtype	LB1	Primitive node	40
Wildtype	LB1	Primordial germ cell	23
Wildtype	LB2	Neuromesodermal progenitor	64
Wildtype	LB2	Mesp1-expressing mesoderm progenitor	124
Wildtype	LB2	First heart field	95
Wildtype	LB2	Second heart field	44
Wildtype	LB2	Paraxial mesoderm progenitor	177
Wildtype	LB2	Paraxial mesoderm	158
Wildtype	LB2	Hemangioblast	53
Wildtype	LB2	Primitive node	45
Wildtype	LB2	Primordial germ cell	7
Wildtype	LB3	Neuromesodermal progenitor	254
Wildtype	LB3	Mesp1-expressing mesoderm progenitor	285
Wildtype	LB3	First heart field	207
Wildtype	LB3	Second heart field	78
Wildtype	LB3	Paraxial mesoderm progenitor	193
Wildtype	LB3	Paraxial mesoderm	108
Wildtype	LB3	Hemangioblast	151
Wildtype	LB3	Primitive node	105
Wildtype	LB3	Primordial germ cell	28
Wildtype	LB4	Neuromesodermal progenitor	386
Wildtype	LB4	Mesp1-expressing mesoderm progenitor	567
Wildtype	LB4	First heart field	640
Wildtype	LB4	Second heart field	373
Wildtype	LB4	Paraxial mesoderm progenitor	389
Wildtype	LB4	Paraxial mesoderm	562
Wildtype	LB4	Hemangioblast	440
Wildtype	LB4	Primitive node	163
Wildtype	LB4	Primordial germ cell	27
Wildtype	LB5	Neuromesodermal progenitor	129
Wildtype	LB5	Mesp1-expressing mesoderm progenitor	341
Wildtype	LB5	First heart field	270
Wildtype	LB5	Second heart field	82
Wildtype	LB5	Paraxial mesoderm progenitor	108
Wildtype	LB5	Paraxial mesoderm	118
Wildtype	LB5	Hemangioblast	100
Wildtype	LB5	Primitive node	18
Wildtype	LB5	Primordial germ cell	14
Nipbl+/-	LB6	Neuromesodermal progenitor	69
Nipbl+/-	LB6	Mesp1-expressing mesoderm progenitor	148
Nipbl+/-	LB6	First heart field	145
Nipbl+/-	LB6	Second heart field	41
Nipbl+/-	LB6	Paraxial mesoderm progenitor	95
Nipbl+/-	LB6	Paraxial mesoderm	180
Nipbl+/-	LB6	Hemangioblast	119
Nipbl+/-	LB6	Primitive node	35
Nipbl+/-	LB6	Primordial germ cell	26
Nipbl+/-	LB7	Neuromesodermal progenitor	67
Nipbl+/-	LB7	Mesp1-expressing mesoderm progenitor	95
Nipbl+/-	LB7	First heart field	75
Nipbl+/-	LB7	Second heart field	42
Nipbl+/-	LB7	Paraxial mesoderm progenitor	68
Nipbl+/-	LB7	Paraxial mesoderm	115
Nipbl+/-	LB7	Hemangioblast	68
Nipbl+/-	LB7	Primitive node	60
Nipbl+/-	LB7	Primordial germ cell	7
Nipbl+/-	LB11	Neuromesodermal progenitor	322
Nipbl+/-	LB11	Mesp1-expressing mesoderm progenitor	325
Nipbl+/-	LB11	First heart field	393
Nipbl+/-	LB11	Second heart field	316
Nipbl+/-	LB11	Paraxial mesoderm progenitor	298
Nipbl+/-	LB11	Paraxial mesoderm	430
Nipbl+/-	LB11	Hemangioblast	169
Nipbl+/-	LB11	Primitive node	133
Nipbl+/-	LB11	Primordial germ cell	6
Nipbl+/-	LB8	Neuromesodermal progenitor	219
Nipbl+/-	LB8	Mesp1-expressing mesoderm progenitor	323
Nipbl+/-	LB8	First heart field	243
Nipbl+/-	LB8	Second heart field	200
Nipbl+/-	LB8	Paraxial mesoderm progenitor	213
Nipbl+/-	LB8	Paraxial mesoderm	307
Nipbl+/-	LB8	Hemangioblast	126
Nipbl+/-	LB8	Primitive node	92
Nipbl+/-	LB8	Primordial germ cell	13
Nipbl+/-	LB9	Neuromesodermal progenitor	304
Nipbl+/-	LB9	Mesp1-expressing mesoderm progenitor	321
Nipbl+/-	LB9	First heart field	266
Nipbl+/-	LB9	Second heart field	151
Nipbl+/-	LB9	Paraxial mesoderm progenitor	340
Nipbl+/-	LB9	Paraxial mesoderm	340
Nipbl+/-	LB9	Hemangioblast	142
Nipbl+/-	LB9	Primitive node	99
Nipbl+/-	LB9	Primordial germ cell	22
Nipbl+/-	LB10	Neuromesodermal progenitor	190
Nipbl+/-	LB10	Mesp1-expressing mesoderm progenitor	334
Nipbl+/-	LB10	First heart field	328
Nipbl+/-	LB10	Second heart field	213
Nipbl+/-	LB10	Paraxial mesoderm progenitor	216
Nipbl+/-	LB10	Paraxial mesoderm	357
Nipbl+/-	LB10	Hemangioblast	141
Nipbl+/-	LB10	Primitive node	109
Nipbl+/-	LB10	Primordial germ cell	15
