## Supplementary Data S1-S45 for "Gastrulation-stage gene expression in *Nipbl*^+/-^ mouse embryos foreshadows the development of syndromic birth defects": Data_S23.xlsx

### Sheet: Ectoderm
Gene	Avr_Expr_Wildtype	Avr_Expr_Nipbl+/-	SE_Wildtype	SE_Nipbl+/-	Avr_FC	P_Val	Bon_P_Val
Cklf	0.417923	0.394204	0.00856531	0.00739184	0.943244	0.000540875	0.0594963
Nusap1	1.00813	1.09861	0.0151625	0.0138282	1.08975	0.000571628	0.0628791
Fen1	2.12028	2.20668	0.0204995	0.0176659	1.04075	0.000765033	0.0841536
Psmd9	1.12163	1.08719	0.0138869	0.0124508	0.969293	0.000904265	0.0994691
Trmt5	0.320854	0.301363	0.00735036	0.00637023	0.939254	0.00119105	0.131016
Cdca4	1.22362	1.17426	0.0150172	0.0130122	0.959665	0.00135185	0.148703
Gata1	0.0152465	0.00945597	0.00163055	0.00111396	0.620207	0.00143605	0.157966
Cdca3	2.85075	2.72848	0.0248739	0.0198138	0.957108	0.00148352	0.163187
Tacc3	1.52685	1.61992	0.018049	0.016308	1.06095	0.00183188	0.201506
Fech	0.213451	0.197839	0.00607802	0.00521668	0.926858	0.00276032	0.303635
Pcna	2.58513	2.65467	0.0238063	0.0197758	1.0269	0.00401895	0.442084
Troap	0.190412	0.176593	0.00569507	0.00491566	0.92743	0.00421506	0.463657
Ube2c	6.80298	6.86688	0.0631733	0.0499531	1.00939	0.00504085	0.554493
Alas2	0.00999492	0.0152278	0.00262688	0.00238177	1.52355	0.00556444	0.612088
Tfdp1	2.16703	2.10561	0.020303	0.0175003	0.971656	0.00831748	0.914923
Pf4	0	0.00024561	0	0.000173662	Inf	0.228577	1
Tal1	0.0145689	0.01007	0.00171731	0.00119812	0.6912	0.0233524	1
Nfe2	0.00372692	0.0025789	0.000793167	0.000562071	0.691966	0.224143	1
Epb42	0.000169405	0.000122805	0.000169405	0.000122805	0.724917	0.819364	1
Plek	0.00338811	0.00294732	0.000793424	0.00062537	0.869901	0.67274	1
Klf1	0.0203286	0.0181751	0.00188323	0.00151069	0.894064	0.383531	1
Dazl	0.00254108	0.00282451	0.000655326	0.000588155	1.11154	0.749596	1
Shcbp1	0.67237	0.723075	0.011456	0.0105522	1.07541	0.108717	1
Timeless	0.788413	0.83581	0.0121826	0.011114	1.06012	0.0980918	1
Oip5	0.225479	0.215277	0.00616671	0.00536399	0.954756	0.0267887	1
Rpia	0.139929	0.133612	0.00495221	0.00426255	0.954854	0.107047	1
Cenpa	5.18838	5.05391	0.0388613	0.029603	0.974083	0.466655	1
Asf1b	0.698289	0.681444	0.0112197	0.00982627	0.975877	0.0232588	1
Cdkn3	0.340844	0.347415	0.00774569	0.0069843	1.01928	0.513153	1
Mcm6	3.16737	3.22731	0.0288067	0.0239935	1.01892	0.0527377	1
Melk	1.04218	1.06054	0.0137996	0.0125384	1.01762	0.663593	1
Kif22	1.35389	1.33084	0.0175165	0.0150066	0.982974	0.173342	1
Rad51ap1	0.741318	0.730075	0.0117304	0.0102419	0.984834	0.078426	1
Fbxo7	0.19939	0.196488	0.00578096	0.00506907	0.985444	0.242112	1
Rfc3	1.71303	1.73572	0.0196657	0.0168639	1.01325	0.248879	1
Mcm7	4.20888	4.16161	0.0355149	0.028618	0.98877	0.8576	1
Racgap1	1.0327	1.04237	0.0140982	0.0126565	1.00937	0.489733	1
Lyl1	0.00863967	0.00871915	0.00122826	0.00107333	1.0092	0.939811	1
Hmbs	1.62748	1.61341	0.0171974	0.0148502	0.991356	0.55551	1
Gins2	2.51059	2.52917	0.0220344	0.0187484	1.0074	0.436451	1
Cenpu	0.536676	0.533833	0.00949931	0.00859724	0.994702	0.0480755	1
Lig1	3.42504	3.40783	0.0261228	0.0224591	0.994977	0.443118	1
Kif20a	1.08606	1.09149	0.0149784	0.0137005	1.005	0.0885401	1
Nudt1	0.936642	0.941299	0.0129607	0.0116108	1.00497	0.28105	1
Gins1	0.852956	0.84981	0.0122151	0.0109305	0.996311	0.102032	1
Birc5	6.30713	6.32506	0.0349696	0.0303564	1.00284	0.871387	1
Kif2c	0.692699	0.691023	0.0111619	0.0102654	0.997581	0.026552	1
Ppih	3.50855	3.50043	0.0252562	0.0215415	0.997684	0.440541	1
Prc1	0.780281	0.782021	0.013598	0.0118742	1.00223	0.306856	1
Cks2	9.95274	9.97126	0.0609854	0.0493344	1.00186	0.493214	1
Klf15	0.0723361	0.0723321	0.00348903	0.00311275	0.999944	0.477179	1
Hmgn2	9.02033	10.5132	0.0546093	0.0431221	1.1655	6.95321e-127	7.64853e-125
Rfc4	1.7896	2.19084	0.019536	0.0184184	1.22421	1.22368e-46	1.34605e-44
Ccnb2	2.13434	2.5202	0.0205232	0.0190784	1.18079	7.3809e-41	8.11899e-39
Ccnb1	4.48552	5.18065	0.0414329	0.0367715	1.15497	1.58836e-38	1.7472e-36
Hmgb2	25.0173	26.5535	0.0825758	0.0801906	1.06141	1.35805e-35	1.49385e-33
Tyms	2.54108	2.90102	0.0242263	0.0205923	1.14165	5.28134e-33	5.80947e-31
Cdc20	4.80654	5.40145	0.0416308	0.0349134	1.12377	6.47972e-32	7.12769e-30
Rrm2	6.41047	7.15154	0.0523467	0.0446387	1.1156	3.72141e-30	4.09355e-28
Nup37	1.83585	2.10561	0.0195501	0.0176727	1.14694	6.60443e-24	7.26488e-22
Phgdh	4.05184	4.43768	0.0343359	0.0273726	1.09523	5.45698e-21	6.00268e-19
Aurka	2.11537	2.38782	0.0254268	0.022357	1.1288	5.3165e-18	5.84815e-16
Smc4	2.96527	3.27398	0.0269318	0.023759	1.10411	2.00594e-17	2.20653e-15
Mad2l1	1.55955	1.76581	0.0171866	0.0159052	1.13226	2.14405e-16	2.35846e-14
Cdca8	4.48213	4.79848	0.0301109	0.0260056	1.07058	9.08127e-15	9.98939e-13
Aurkb	1.4081	1.56073	0.0179856	0.0160841	1.10839	6.23166e-10	6.85482e-08
Dnajc9	3.85363	4.0754	0.0280918	0.0247526	1.05755	1.80464e-09	1.9851e-07
Rpp30	1.66661	1.81862	0.0169673	0.0156445	1.09121	3.37579e-09	3.71337e-07
Zwint	2.46248	2.63416	0.0220138	0.0190304	1.06972	3.91694e-09	4.30864e-07
Cdk1	4.20159	4.44013	0.037816	0.0317243	1.05677	2.39527e-08	2.6348e-06
Ccna2	2.90818	3.06889	0.0244811	0.0208537	1.05526	4.44484e-07	4.88932e-05
Pttg1	1.12434	1.23849	0.0142542	0.0132551	1.10152	2.33759e-06	0.000257135
Rhd	0.0489582	0.0702444	0.00288934	0.00305262	1.43478	8.68006e-06	0.000954807
Orc6	2.69321	2.82709	0.0237535	0.0205176	1.04971	2.77474e-05	0.00305222
Fbxo5	1.96409	2.08523	0.0210847	0.018663	1.06168	3.13902e-05	0.00345292
Cks1b	11.3414	11.5457	0.0595349	0.0479945	1.01802	3.27257e-05	0.00359982
Vrk1	1.08148	1.1804	0.0141502	0.0131896	1.09146	0.000142514	0.0156765
Srsf2	15.5272	11.9684	0.086546	0.0890547	0.770805	9.99734e-177	1.09971e-174
Nsd2	0.944435	0.692619	0.0136441	0.00990269	0.733369	1.41675e-49	1.55843e-47
H3f3a	29.815	27.8336	0.0973573	0.0740464	0.933543	1.57483e-46	1.73232e-44
Ncapd2	0.9773	0.806705	0.0130914	0.0108935	0.825443	3.86596e-32	4.25256e-30
Snrpb	18.2836	17.1736	0.0738171	0.0583702	0.939293	1.17457e-26	1.29203e-24
Snf8	2.65069	2.33305	0.0231589	0.0179536	0.880167	4.94159e-24	5.43575e-22
Rfwd3	0.658987	0.532359	0.0108885	0.00867652	0.807845	6.71375e-24	7.38512e-22
Lsm6	7.06912	6.45033	0.0441441	0.0318593	0.912465	1.71347e-20	1.88482e-18
Rpa3	2.54464	2.30456	0.0215076	0.0180115	0.905652	8.2681e-19	9.09491e-17
Foxm1	0.292563	0.220558	0.00712318	0.00535873	0.75388	6.31205e-17	6.94326e-15
Arid3a	0.341182	0.273609	0.00825973	0.00646884	0.801944	3.64716e-14	4.01187e-12
Chaf1a	1.28375	1.15093	0.0157476	0.0134071	0.896532	4.66097e-14	5.12707e-12
Gtse1	0.385397	0.312293	0.00827251	0.00651582	0.810314	5.24848e-14	5.77333e-12
Ncapg2	0.394884	0.328749	0.00835589	0.00683453	0.83252	8.74315e-14	9.61747e-12
Espl1	0.312892	0.252487	0.0072655	0.00574847	0.806946	7.52756e-13	8.28031e-11
Lbr	1.43486	1.28835	0.0183073	0.0150949	0.897887	1.21998e-11	1.34197e-09
Cdt1	1.16737	1.05231	0.0156552	0.0132123	0.901439	2.50115e-11	2.75127e-09
Top2a	3.81992	3.47231	0.0352904	0.0265779	0.909	1.30226e-10	1.43249e-08
Mcm4	2.02592	1.86344	0.020829	0.0176577	0.9198	2.18058e-10	2.39864e-08
Pole2	0.249534	0.20447	0.00652087	0.00521419	0.819407	3.08732e-10	3.39605e-08
Snrpd1	13.4582	13.0468	0.0524494	0.0432706	0.969427	8.4154e-09	9.25694e-07
Bub1b	0.764188	0.702567	0.0117399	0.0102485	0.919364	1.16959e-08	1.28655e-06
Gtpbp2	0.269185	0.225224	0.00695502	0.00558349	0.836688	1.2023e-08	1.32253e-06
Cdc45	0.511435	0.453396	0.00985694	0.0081354	0.886517	4.86394e-08	5.35033e-06
Bpgm	0.783331	0.726022	0.0116517	0.0102235	0.92684	9.60578e-08	1.05664e-05
Mki67	0.773674	0.714601	0.0125618	0.0107996	0.923646	2.90601e-07	3.19661e-05
Tcf7l1	0.819753	0.758934	0.0138802	0.0115781	0.925809	2.09206e-05	0.00230127
Nup210	0.146366	0.122682	0.00499009	0.00399931	0.838185	2.5278e-05	0.00278058
Mcm5	3.7137	3.54783	0.0308475	0.0249533	0.955335	5.2858e-05	0.00581438
Ncapd3	0.418601	0.381555	0.00866303	0.00726517	0.9115	8.34986e-05	0.00918484
Dtl	1.4989	1.42171	0.0190624	0.0163427	0.948504	8.76583e-05	0.00964242
Mcm3	3.31255	3.17315	0.0274378	0.0229682	0.957918	0.000204232	0.0224655
Lmnb1	3.24242	3.14528	0.0254435	0.0223495	0.970041	0.000271606	0.0298766

### Sheet: Mesoderm
Gene	Avr_Expr_Wildtype	Avr_Expr_Nipbl+/-	SE_Wildtype	SE_Nipbl+/-	Avr_FC	P_Val	Bon_P_Val
Cks1b	12.2378	12.4335	0.0548607	0.0496998	1.01599	0.000584123	0.0642535
Tacc3	1.50533	1.57581	0.0157752	0.0151349	1.04682	0.000900493	0.0990543
Chaf1a	1.09568	1.0627	0.0126183	0.0122341	0.969907	0.00120063	0.13207
Dtl	1.23986	1.18129	0.0154211	0.0141823	0.952756	0.0012013	0.132143
Shcbp1	0.635796	0.707602	0.00943754	0.00989315	1.11294	0.00128409	0.14125
Cdca8	3.96166	4.06563	0.0251083	0.0238135	1.02624	0.00234573	0.25803
Cdc45	0.525052	0.504873	0.00865214	0.00829922	0.961568	0.00247184	0.271902
Bub1b	0.69766	0.668508	0.00984052	0.00930276	0.958214	0.00249981	0.274979
Troap	0.208012	0.192333	0.00518731	0.00478542	0.924624	0.00449793	0.494772
Timeless	0.648414	0.640459	0.00943334	0.00935934	0.987733	0.00453449	0.498794
Lmnb1	3.40512	3.35878	0.0227229	0.0222243	0.986392	0.00603329	0.663662
Zwint	3.09004	3.00466	0.0219103	0.0198805	0.972368	0.00650005	0.715006
Pf4	0.00343011	0.00259909	0.000669948	0.000529876	0.757728	0.388152	1
Plek	0.00343011	0.00259909	0.000647157	0.000551568	0.757728	0.252987	1
Kif2c	0.624893	0.667858	0.00941939	0.00959816	1.06876	0.165989	1
Prc1	0.805341	0.859433	0.0124539	0.0121575	1.06717	0.0143187	1
Melk	0.881049	0.934373	0.0111691	0.0111515	1.06052	0.0281333	1
Dazl	0.00355262	0.00335716	0.000680981	0.000657844	0.944982	0.644498	1
Kif20a	1.00845	1.05014	0.0126397	0.012503	1.04134	0.252983	1
Asf1b	0.77006	0.801603	0.0102716	0.0103656	1.04096	0.719745	1
Fbxo7	0.161338	0.155404	0.00442488	0.00427755	0.963221	0.0402794	1
Ncapd3	0.392013	0.378384	0.00709251	0.00682034	0.965235	0.00933229	1
Vrk1	1.0969	1.13483	0.0125072	0.0123193	1.03458	0.214929	1
Tcf7l1	0.546	0.564219	0.00972673	0.00943056	1.03337	0.674771	1
Nudt1	0.721548	0.74334	0.00977645	0.00971681	1.0302	0.96755	1
Cklf	0.411246	0.42311	0.00727521	0.00737556	1.02885	0.437317	1
Lsm6	6.70097	6.53032	0.0372272	0.0326618	0.974534	0.0312806	1
Fech	0.256523	0.250271	0.00578124	0.00545674	0.975626	0.196973	1
Mcm5	2.87995	2.81157	0.0225469	0.021103	0.976256	0.0114605	1
Cenpa	5.90236	5.77106	0.0378359	0.0330182	0.977755	0.198378	1
Racgap1	1.16207	1.13689	0.0135211	0.0129151	0.978326	0.0314286	1
Mcm4	1.65748	1.6266	0.016279	0.0153507	0.981368	0.129898	1
Pcna	2.26583	2.22515	0.0192726	0.0174102	0.982043	0.34515	1
Phgdh	2.55274	2.59779	0.0232029	0.0210919	1.01765	0.0147209	1
Ube2c	6.63298	6.53411	0.0553546	0.0488296	0.985095	0.616702	1
Smc4	3.64658	3.69851	0.0269161	0.0247384	1.01424	0.0606775	1
Kif22	1.26265	1.24594	0.0147049	0.0138017	0.986766	0.278215	1
Hmbs	1.6173	1.59725	0.014675	0.0141104	0.987604	0.177375	1
Lig1	3.05819	3.09476	0.0225605	0.0208688	1.01196	0.214499	1
Orc6	2.94818	2.9138	0.0219501	0.02003	0.988337	0.414452	1
Ccna2	2.83584	2.80528	0.0212175	0.0194683	0.989224	0.281228	1
Mcm3	2.56842	2.59194	0.0203105	0.0195322	1.00916	0.936253	1
Mcm6	2.71444	2.73803	0.0222254	0.0206186	1.00869	0.31287	1
Cdca3	2.75193	2.77583	0.0209207	0.0194707	1.00868	0.409778	1
Trmt5	0.277717	0.275395	0.00590274	0.00572326	0.991642	0.205916	1
Cdca4	1.16354	1.17132	0.0127628	0.0122935	1.00669	0.907366	1
Tfdp1	1.92025	1.93177	0.0162849	0.0159791	1.006	0.795026	1
Klf15	0.0714198	0.0710418	0.00302919	0.00291288	0.994707	0.620678	1
Rpa3	2.16955	2.15833	0.0173471	0.0162958	0.99483	0.523276	1
Rad51ap1	0.752787	0.756444	0.0102976	0.00998914	1.00486	0.451032	1
Rhd	0.0260933	0.0259909	0.00189573	0.00182436	0.996074	0.675016	1
Psmd9	1.28249	1.2872	0.0134118	0.0128529	1.00367	0.955169	1
Oip5	0.200172	0.20078	0.00508522	0.00486965	1.00304	0.814322	1
Fen1	2.00907	2.01473	0.0172604	0.0162185	1.00282	0.716461	1
Cdkn3	0.435379	0.436431	0.00742248	0.00743517	1.00241	0.0728547	1
Gins2	2.54294	2.53747	0.0189856	0.0176686	0.99785	0.711936	1
Gins1	0.714933	0.715941	0.00961044	0.00946625	1.00141	0.131283	1
Ppih	3.34056	3.34362	0.0210738	0.019835	1.00092	0.873316	1
Cenpu	0.466373	0.466104	0.00758337	0.00758101	0.999423	0.0379342	1
Hmgn2	10.0981	11.9103	0.0518796	0.049083	1.17946	1.79461e-152	1.97408e-150
Hmgb2	25.7046	26.957	0.0815705	0.0785299	1.04872	2.47849e-29	2.72634e-27
Ccnb2	2.36396	2.64544	0.0202873	0.0195954	1.11907	8.01086e-25	8.81195e-23
Ccnb1	3.94977	4.38651	0.0342405	0.033647	1.11057	4.31685e-21	4.74853e-19
Rrm2	6.09641	6.64306	0.0437795	0.0431305	1.08967	1.00085e-18	1.10093e-16
Aurka	1.92282	2.12562	0.0205145	0.0198479	1.10547	1.88461e-14	2.07307e-12
Rfc4	1.66948	1.84405	0.0162208	0.0161014	1.10457	5.9106e-14	6.50166e-12
Snrpd1	12.7965	13.255	0.0452489	0.0432943	1.03583	4.66394e-12	5.13034e-10
Mad2l1	1.70526	1.86485	0.0157897	0.0158125	1.09359	2.02413e-11	2.22655e-09
Fbxo5	1.72669	1.86658	0.0177101	0.0169275	1.08101	6.37827e-10	7.0161e-08
Cdc20	4.88178	5.10061	0.0394344	0.03589	1.04482	3.72891e-08	4.1018e-06
Tyms	2.53044	2.68898	0.0207877	0.019825	1.06265	4.43779e-08	4.88157e-06
Cks2	9.11846	9.50303	0.0507018	0.0474847	1.04217	9.50623e-08	1.04569e-05
Nup37	1.60235	1.71854	0.0157184	0.0152991	1.07251	1.55904e-07	1.71494e-05
Dnajc9	3.14174	3.30496	0.0222401	0.0213678	1.05195	1.92054e-07	2.11259e-05
Rpp30	1.74972	1.85759	0.0157052	0.0151729	1.06165	9.81393e-07	0.000107953
Mcm7	3.19968	3.3538	0.0253509	0.0238571	1.04817	2.32452e-06	0.000255698
Pttg1	1.26743	1.36376	0.0136463	0.0135732	1.07601	1.48761e-05	0.00163637
Aurkb	1.37547	1.4687	0.0155769	0.015189	1.06778	4.39306e-05	0.00483237
Cdk1	4.37376	4.49513	0.03508	0.0321073	1.02775	0.000370706	0.0407776
Nusap1	0.924905	1.0117	0.0129764	0.0131088	1.09384	0.000414637	0.0456101
Srsf2	14.6701	12.1626	0.074099	0.079816	0.829071	4.9099e-127	5.40089e-125
Nsd2	0.816612	0.63472	0.0107087	0.00925891	0.77726	6.00579e-44	6.60637e-42
Klf1	0.0792601	0.0138618	0.00584948	0.00146997	0.17489	1.41507e-27	1.55658e-25
Nfe2	0.0282984	0.00552307	0.00235166	0.000815634	0.195172	7.70867e-21	8.47953e-19
Gata1	0.197109	0.0643275	0.0106732	0.00464534	0.326355	1.59614e-20	1.75575e-18
Rfwd3	0.725591	0.616418	0.00994785	0.00877264	0.849539	1.77758e-18	1.95534e-16
Foxm1	0.336028	0.264566	0.0065349	0.00556532	0.787331	2.38828e-18	2.62711e-16
Espl1	0.316918	0.248321	0.00641887	0.00541246	0.783552	4.60373e-18	5.06411e-16
Ncapd2	0.931275	0.821746	0.0110481	0.0102048	0.882388	6.88059e-17	7.56865e-15
Tal1	0.505206	0.280269	0.0181865	0.0112407	0.554761	9.58156e-17	1.05397e-14
Arid3a	0.831435	0.712151	0.0115603	0.0101115	0.856533	1.5554e-16	1.71094e-14
Lbr	1.77864	1.61631	0.0181693	0.0165512	0.908736	2.79837e-12	3.0782e-10
Bpgm	0.68296	0.608729	0.0099011	0.00904257	0.89131	5.46099e-12	6.00709e-10
Mki67	0.93054	0.830734	0.0125379	0.0110417	0.892744	2.22982e-10	2.45281e-08
Lyl1	0.0679897	0.041802	0.0040173	0.00302055	0.614829	4.4074e-10	4.84814e-08
Gtse1	0.312998	0.264349	0.00637212	0.00557696	0.844572	4.55795e-10	5.01375e-08
Cdt1	1.03614	0.953974	0.0127449	0.0119777	0.920702	8.2388e-10	9.06268e-08
Snrpb	17.7889	17.3801	0.0596855	0.0579301	0.977019	6.36248e-09	6.99872e-07
Alas2	0.0519417	0.0309725	0.0039924	0.00237064	0.596294	2.24829e-08	2.47312e-06
Pole2	0.172363	0.143816	0.00466909	0.00411689	0.83438	2.03682e-07	2.2405e-05
Gtpbp2	0.22455	0.195473	0.00544232	0.00500086	0.870512	4.33706e-07	4.77077e-05
Epb42	0.00698273	0.00173273	0.00101472	0.000459129	0.248145	7.39877e-07	8.13865e-05
Nup210	0.0401813	0.0277236	0.00228811	0.00180867	0.689963	5.55116e-06	0.000610627
Rpia	0.191351	0.164717	0.00509434	0.00451821	0.860812	6.55596e-06	0.000721155
Snf8	2.55911	2.44314	0.0192527	0.017535	0.954686	1.01985e-05	0.00112184
Ncapg2	0.37621	0.342105	0.00710108	0.00651456	0.909347	1.75401e-05	0.00192941
Top2a	4.19343	3.93881	0.0331315	0.0276566	0.939281	3.27715e-05	0.00360486
Birc5	7.27563	7.09422	0.0345339	0.0320872	0.975065	3.87583e-05	0.00426341
Rfc3	1.46846	1.37427	0.0156636	0.0140836	0.93586	9.43766e-05	0.0103814
H3f3a	31.8224	31.1774	0.105228	0.0904323	0.979732	0.000133633	0.0146996

### Sheet: Endoderm
Gene	Avr_Expr_Wildtype	Avr_Expr_Nipbl+/-	SE_Wildtype	SE_Nipbl+/-	Avr_FC	P_Val	Bon_P_Val
Top2a	2.7292	2.92652	0.0608236	0.0512422	1.0723	0.000520613	0.0567468
Shcbp1	0.519126	0.632588	0.0196536	0.0194609	1.21856	0.000860505	0.093795
Snf8	2.83667	2.66864	0.043944	0.0376604	0.940766	0.00113946	0.124201
Fen1	1.46934	1.61524	0.034433	0.0309647	1.0993	0.00135786	0.148007
Nusap1	0.669095	0.803743	0.0260429	0.0256366	1.20124	0.00359355	0.391697
Pcna	1.33212	1.43359	0.034127	0.0293384	1.07617	0.00365019	0.397871
Gtpbp2	0.32544	0.282519	0.0143669	0.0121653	0.868115	0.00426638	0.465035
Bpgm	0.852459	0.796896	0.0241351	0.0219443	0.934821	0.00495672	0.540282
Rpa3	2.27687	2.14058	0.0399548	0.0339628	0.940141	0.00507077	0.552714
Ncapg2	0.279903	0.248288	0.0133336	0.0117008	0.887052	0.00645339	0.70342
Epb42	0	0.000456413	0	0.000456413	Inf	0.386223	1
Pf4	0	0.000456413	0	0.000456413	Inf	0.386223	1
Alas2	0.00789314	0.0214514	0.00348353	0.00738925	2.71773	0.0388574	1
Nfe2	0.00242866	0.000912825	0.00121322	0.000645318	0.375856	0.239551	1
Lyl1	0.00242866	0.00547695	0.00121322	0.0019333	2.25513	0.374743	1
Klf1	0.0206436	0.0109539	0.00350468	0.00222418	0.53062	0.0148912	1
Tal1	0.0206436	0.013236	0.00435	0.00389021	0.641166	0.0130927	1
Dazl	0.00425015	0.00638978	0.00160348	0.00170266	1.50342	0.373923	1
Nup210	0.0643594	0.0515746	0.00663035	0.00494161	0.801353	0.185623	1
Pole2	0.134791	0.110452	0.00909152	0.00751897	0.819433	0.0146583	1
Cdca4	0.538555	0.643085	0.0201188	0.020081	1.19409	0.0157484	1
Troap	0.148755	0.127796	0.00949788	0.00834586	0.859099	0.0127073	1
Melk	0.632665	0.727978	0.0213072	0.0210388	1.15065	0.0410666	1
Rhd	0.0103218	0.0118667	0.00249121	0.00240231	1.14968	0.747385	1
Prc1	0.599879	0.685532	0.0236579	0.02155	1.14278	0.0242414	1
Vrk1	0.690346	0.78366	0.022415	0.0219007	1.13517	0.0485782	1
Espl1	0.25258	0.222729	0.0125492	0.0105623	0.881815	0.040663	1
Kif2c	0.429872	0.485167	0.0169803	0.0169051	1.12863	0.303376	1
Cdkn3	0.562842	0.628024	0.0197108	0.0195496	1.11581	0.166819	1
Klf15	0.103218	0.11319	0.00833757	0.00766525	1.09661	0.529632	1
Mad2l1	1.32605	1.45367	0.0312056	0.0296808	1.09625	0.0185083	1
Cenpu	0.362477	0.39434	0.0148596	0.0147596	1.0879	0.767097	1
Asf1b	0.476624	0.518485	0.0182897	0.0171726	1.08783	0.365932	1
Racgap1	0.895568	0.972615	0.0252473	0.0242614	1.08603	0.256122	1
Hmbs	1.87857	2.02145	0.0359298	0.0339054	1.07606	0.0201685	1
Cklf	0.557377	0.518485	0.0192859	0.0170508	0.930223	0.0149876	1
Pttg1	1.54523	1.43861	0.0366145	0.0306496	0.931	0.0312726	1
Tcf7l1	0.341834	0.366956	0.0171198	0.0157942	1.07349	0.553714	1
Gtse1	0.253188	0.235965	0.012615	0.0112659	0.931978	0.0555595	1
Fech	0.63388	0.591511	0.0213717	0.019268	0.933159	0.00966088	1
Chaf1a	0.774742	0.826563	0.0235494	0.0228171	1.06689	0.904332	1
Gins1	0.457802	0.487905	0.0176321	0.0164563	1.06576	0.627428	1
Arid3a	0.437158	0.410771	0.0185141	0.0151017	0.939639	0.331496	1
Mki67	0.859138	0.80922	0.0266357	0.022094	0.941897	0.158611	1
Rad51ap1	0.49241	0.52031	0.0187754	0.0172201	1.05666	0.674186	1
Kif20a	0.599271	0.632131	0.0217929	0.020198	1.05483	0.67782	1
Cdc45	0.335762	0.318576	0.0155951	0.0131967	0.948815	0.284908	1
Rpp30	1.31087	1.37928	0.0308903	0.0277005	1.05219	0.128131	1
Cdt1	0.717061	0.753081	0.022791	0.0213121	1.05023	0.744137	1
Cks1b	11.6393	12.2109	0.108896	0.105857	1.0491	0.0108249	1
Ncapd2	0.460838	0.439982	0.0180499	0.015641	0.954743	0.207061	1
Cdca3	2.88707	3.00776	0.047307	0.0417628	1.0418	0.105871	1
Fbxo7	0.140255	0.146052	0.00914259	0.00845805	1.04133	0.892169	1
Lbr	0.718276	0.744409	0.0242885	0.0210338	1.03638	0.546194	1
Mcm5	1.57559	1.63213	0.0394372	0.0328486	1.03588	0.0873483	1
Timeless	0.386764	0.400274	0.0172922	0.0153864	1.03493	0.937843	1
Rfc3	0.874317	0.850753	0.0275457	0.0244831	0.973049	0.281007	1
Dtl	0.607165	0.62346	0.0244214	0.0212678	1.02684	0.665056	1
Tacc3	1.24712	1.27796	0.0319792	0.0285523	1.02473	0.680301	1
Psmd9	1.01943	1.04382	0.0256484	0.0233038	1.02392	0.82146	1
Bub1b	0.418336	0.428115	0.0169924	0.0161172	1.02338	0.407041	1
Mcm4	0.917426	0.937928	0.0276512	0.0244804	1.02235	0.701412	1
Lsm6	5.40316	5.51529	0.0832407	0.0739716	1.02075	0.561773	1
Ncapd3	0.315726	0.322227	0.0143959	0.0127049	1.02059	0.919494	1
Orc6	2.4408	2.49064	0.0456279	0.0406468	1.02042	0.619826	1
Cenpa	5.09654	5.18622	0.0720973	0.0626244	1.0176	0.319377	1
Trmt5	0.241044	0.236878	0.0118597	0.010995	0.982716	0.214906	1
Phgdh	6.01336	5.93108	0.11441	0.0961579	0.986318	0.81401	1
Zwint	3.25744	3.22182	0.0502995	0.0446692	0.989065	0.257733	1
Gata1	0.058895	0.0593336	0.00790224	0.00585137	1.00745	0.331744	1
Nudt1	0.774742	0.769055	0.0222942	0.0208661	0.99266	0.172728	1
Gins2	2.19733	2.20995	0.0395144	0.0332895	1.00574	0.609195	1
Oip5	0.169399	0.170242	0.0100118	0.00935024	1.00498	0.400233	1
Snrpd1	9.7881	9.82656	0.0949973	0.0831739	1.00393	0.764296	1
Ppih	2.53916	2.52944	0.0457379	0.0381672	0.996171	0.897922	1
Birc5	6.96964	6.99087	0.0787179	0.0687961	1.00305	0.986319	1
Hmgn2	7.6861	10.0315	0.103977	0.107539	1.30515	2.69132e-53	2.93354e-51
Hmgb2	16.1063	18.9795	0.17754	0.177205	1.17839	2.33454e-28	2.54464e-26
Rrm2	2.57377	3.51529	0.0661391	0.0696891	1.36581	2.91654e-20	3.17903e-18
Cdc20	3.21129	3.9717	0.0766427	0.0710089	1.23679	4.29292e-15	4.67928e-13
Ccnb1	2.82939	3.54906	0.0607017	0.0630365	1.25436	6.62857e-14	7.22514e-12
Smc4	2.81724	3.28024	0.0558166	0.0475872	1.16434	1.41673e-13	1.54424e-11
Ccnb2	1.57377	1.90415	0.0403546	0.0362863	1.20993	3.97109e-12	4.32848e-10
Aurka	1.26533	1.59425	0.0372075	0.0353684	1.25995	1.8143e-11	1.97759e-09
Cdca8	2.56891	3.01004	0.0465878	0.0464208	1.17172	1.72807e-09	1.8836e-07
Dnajc9	1.87553	2.1958	0.0430896	0.0386856	1.17076	2.22768e-09	2.42817e-07
Ccna2	2.01336	2.35691	0.0387454	0.0373365	1.17064	3.65049e-09	3.97903e-07
Ube2c	5.71038	6.25742	0.109203	0.0898432	1.0958	1.51214e-08	1.64823e-06
Lmnb1	1.71949	2.0461	0.0385291	0.0387215	1.18994	3.51138e-07	3.82741e-05
Fbxo5	0.921069	1.13875	0.0284466	0.0277005	1.23634	3.5404e-07	3.85904e-05
Rfc4	1.23862	1.44774	0.0328823	0.0296411	1.16884	3.65258e-07	3.98131e-05
Mcm7	2.04189	2.34277	0.0467466	0.042994	1.14735	1.38316e-06	0.000150764
Snrpb	11.32	12.1511	0.125088	0.113425	1.07342	2.07119e-06	0.00022576
H3f3a	17.8658	19.2588	0.293288	0.242893	1.07797	2.67304e-06	0.000291362
Lig1	1.75835	1.99863	0.0412095	0.0373703	1.13665	5.6688e-06	0.0006179
Tfdp1	1.18519	1.38156	0.0293452	0.028374	1.16569	1.45704e-05	0.00158817
Tyms	2.27808	2.50753	0.0491789	0.042068	1.10072	3.03972e-05	0.00331329
Mcm3	1.31208	1.50981	0.0334406	0.0317912	1.1507	4.77321e-05	0.00520279
Cks2	7.77474	8.26563	0.107471	0.0911565	1.06314	6.03894e-05	0.00658245
Mcm6	1.49787	1.69192	0.0382762	0.0347884	1.12955	8.63529e-05	0.00941247
Nup37	1.17547	1.34916	0.031196	0.0291023	1.14776	9.25302e-05	0.0100858
Kif22	0.741955	0.905523	0.0253588	0.0252427	1.22045	0.000131769	0.0143628
Cdk1	3.28476	3.52533	0.0698833	0.0584098	1.07324	0.000174587	0.01903
Aurkb	0.805707	0.982656	0.0264307	0.0267261	1.21962	0.00024394	0.0265895
Rpia	0.259866	0.198083	0.0126349	0.0102491	0.76225	3.46647e-06	0.000377845
Srsf2	8.17243	8.01963	0.116391	0.126517	0.981302	1.83778e-05	0.00200318
Rfwd3	0.701275	0.607942	0.021344	0.0185	0.866909	2.59776e-05	0.00283155
Foxm1	0.28901	0.230945	0.0136137	0.0109673	0.799088	0.000132417	0.0144335
Nsd2	0.745598	0.65906	0.0226306	0.019456	0.883934	0.000262222	0.0285822
Plek	0	0	0	0	NA	NA	NA
