## Supplementary Data S1-S45 for "Gastrulation-stage gene expression in *Nipbl*^+/-^ mouse embryos foreshadows the development of syndromic birth defects": Data_S35.xlsx

### Sheet: Mesoderm
node1	node2	node1_string_id	node2_string_id	neighborhood_on_chromosome	gene_fusion	phylogenetic_cooccurrence	homology	coexpression	experimentally_determined_interaction	database_annotated	automated_textmining	combined_score
Dppa4	Nanog	10090.ENSMUSP00000093749	10090.ENSMUSP00000012540	0	0	0	0	0.255	0	0	0.691	0.76
Dppa4	Tdgf1	10090.ENSMUSP00000093749	10090.ENSMUSP00000035075	0	0	0	0	0.174	0	0	0.601	0.656
Dppa4	Nodal	10090.ENSMUSP00000093749	10090.ENSMUSP00000039653	0	0	0	0	0.203	0	0	0.431	0.527
Dppa4	Tex19.1	10090.ENSMUSP00000093749	10090.ENSMUSP00000048592	0	0	0	0	0.438	0	0	0.389	0.642
Dppa4	Lefty2	10090.ENSMUSP00000093749	10090.ENSMUSP00000082952	0	0	0	0	0.137	0	0	0.49	0.541
Dppa4	Foxd3	10090.ENSMUSP00000093749	10090.ENSMUSP00000084541	0	0	0	0	0.125	0	0	0.329	0.387
Elf5	Nanog	10090.ENSMUSP00000126941	10090.ENSMUSP00000012540	0	0	0	0	0.043	0	0	0.484	0.485
Elf5	Eomes	10090.ENSMUSP00000126941	10090.ENSMUSP00000035020	0	0	0	0	0	0	0	0.761	0.761
Eomes	Kit	10090.ENSMUSP00000035020	10090.ENSMUSP00000005815	0	0	0	0	0.043	0	0	0.435	0.436
Eomes	Nanog	10090.ENSMUSP00000035020	10090.ENSMUSP00000012540	0	0	0	0	0.049	0.079	0	0.664	0.68
Eomes	Fgf5	10090.ENSMUSP00000035020	10090.ENSMUSP00000031280	0	0	0	0	0.065	0	0	0.423	0.438
Eomes	Ikzf1	10090.ENSMUSP00000035020	10090.ENSMUSP00000075992	0	0	0	0	0.091	0.042	0	0.368	0.402
Eomes	Lefty2	10090.ENSMUSP00000035020	10090.ENSMUSP00000082952	0	0	0	0	0	0	0	0.415	0.415
Eomes	Tdgf1	10090.ENSMUSP00000035020	10090.ENSMUSP00000035075	0	0	0	0	0.079	0	0	0.398	0.422
Eomes	Nodal	10090.ENSMUSP00000035020	10090.ENSMUSP00000039653	0	0	0	0	0	0	0	0.53	0.53
Eomes	Elf5	10090.ENSMUSP00000035020	10090.ENSMUSP00000126941	0	0	0	0	0	0	0	0.761	0.761
Fermt3	Itga2b	10090.ENSMUSP00000037858	10090.ENSMUSP00000099375	0	0	0	0	0.22	0	0.9	0.661	0.971
Fgf5	Kit	10090.ENSMUSP00000031280	10090.ENSMUSP00000005815	0	0	0	0	0	0.178	0.65	0.53	0.853
Fgf5	Nanog	10090.ENSMUSP00000031280	10090.ENSMUSP00000012540	0	0	0	0	0.047	0	0	0.796	0.797
Fgf5	Spry2	10090.ENSMUSP00000031280	10090.ENSMUSP00000022709	0	0	0	0	0.056	0	0	0.502	0.51
Fgf5	Nodal	10090.ENSMUSP00000031280	10090.ENSMUSP00000039653	0	0	0	0	0.099	0	0	0.345	0.385
Fgf5	Eomes	10090.ENSMUSP00000031280	10090.ENSMUSP00000035020	0	0	0	0	0.065	0	0	0.423	0.438
Foxd3	Nanog	10090.ENSMUSP00000084541	10090.ENSMUSP00000012540	0	0	0	0	0.079	0	0	0.641	0.655
Foxd3	Tdgf1	10090.ENSMUSP00000084541	10090.ENSMUSP00000035075	0	0	0	0	0.125	0.092	0	0.431	0.508
Foxd3	Hoxb5	10090.ENSMUSP00000084541	10090.ENSMUSP00000035423	0	0	0	0	0.082	0.076	0	0.337	0.388
Foxd3	Nodal	10090.ENSMUSP00000084541	10090.ENSMUSP00000039653	0	0	0	0	0.113	0	0	0.353	0.401
Foxd3	Lefty2	10090.ENSMUSP00000084541	10090.ENSMUSP00000082952	0	0	0	0	0.108	0	0	0.405	0.447
Foxd3	Dppa4	10090.ENSMUSP00000084541	10090.ENSMUSP00000093749	0	0	0	0	0.125	0	0	0.329	0.387
Gata1	Kit	10090.ENSMUSP00000033502	10090.ENSMUSP00000005815	0	0	0	0	0.047	0	0	0.653	0.655
Gata1	Nanog	10090.ENSMUSP00000033502	10090.ENSMUSP00000012540	0	0	0	0	0	0	0	0.432	0.432
Gata1	Mfsd2b	10090.ENSMUSP00000033502	10090.ENSMUSP00000045315	0	0	0	0	0.389	0	0	0.127	0.444
Gata1	Hbb-bh1	10090.ENSMUSP00000033502	10090.ENSMUSP00000064865	0	0	0	0	0.117	0	0	0.554	0.59
Gata1	Itga2b	10090.ENSMUSP00000033502	10090.ENSMUSP00000099375	0	0	0	0	0.366	0	0	0.802	0.869
Gata1	Ikzf1	10090.ENSMUSP00000033502	10090.ENSMUSP00000075992	0	0	0	0	0.07	0.093	0	0.914	0.921
Gata1	Gfi1b	10090.ENSMUSP00000033502	10090.ENSMUSP00000128052	0	0	0	0	0.561	0.314	0	0.876	0.959
Gata1	Klf1	10090.ENSMUSP00000033502	10090.ENSMUSP00000064366	0	0	0	0	0.5	0.071	0	0.964	0.981
Gfi1b	Kit	10090.ENSMUSP00000128052	10090.ENSMUSP00000005815	0	0	0	0	0.044	0	0	0.448	0.45
Gfi1b	Gata1	10090.ENSMUSP00000128052	10090.ENSMUSP00000033502	0	0	0	0	0.561	0.314	0	0.876	0.959
Gfi1b	Klf1	10090.ENSMUSP00000128052	10090.ENSMUSP00000064366	0	0	0	0.59	0.553	0	0	0.332	0.688
Gfi1b	Itga2b	10090.ENSMUSP00000128052	10090.ENSMUSP00000099375	0	0	0	0	0.3	0	0	0.667	0.757
Hbb-bh1	Gata1	10090.ENSMUSP00000064865	10090.ENSMUSP00000033502	0	0	0	0	0.117	0	0	0.554	0.59
Hbb-bh1	Klf1	10090.ENSMUSP00000064865	10090.ENSMUSP00000064366	0	0	0	0	0.141	0	0	0.519	0.569
Hbb-bh1	Mafb	10090.ENSMUSP00000064865	10090.ENSMUSP00000096728	0	0	0	0	0	0	0	0.393	0.392
Hbb-bh1	Itga2b	10090.ENSMUSP00000064865	10090.ENSMUSP00000099375	0	0	0	0	0.047	0	0	0.443	0.446
Hoxb5	Foxd3	10090.ENSMUSP00000035423	10090.ENSMUSP00000084541	0	0	0	0	0.082	0.076	0	0.337	0.388
Hoxb5	Hoxb8	10090.ENSMUSP00000035423	10090.ENSMUSP00000052496	0	0	0.105	0.772	0.766	0	0	0.328	0.847
Hoxb8	Hoxb5	10090.ENSMUSP00000052496	10090.ENSMUSP00000035423	0	0	0.105	0.772	0.766	0	0	0.328	0.847
Ikzf1	Kit	10090.ENSMUSP00000075992	10090.ENSMUSP00000005815	0	0	0	0	0.101	0	0	0.493	0.525
Ikzf1	Gata1	10090.ENSMUSP00000075992	10090.ENSMUSP00000033502	0	0	0	0	0.07	0.093	0	0.914	0.921
Ikzf1	Eomes	10090.ENSMUSP00000075992	10090.ENSMUSP00000035020	0	0	0	0	0.091	0.042	0	0.368	0.402
Itga2b	Kit	10090.ENSMUSP00000099375	10090.ENSMUSP00000005815	0	0	0	0	0	0.065	0	0.741	0.747
Itga2b	Gata1	10090.ENSMUSP00000099375	10090.ENSMUSP00000033502	0	0	0	0	0.366	0	0	0.802	0.869
Itga2b	Fermt3	10090.ENSMUSP00000099375	10090.ENSMUSP00000037858	0	0	0	0	0.22	0	0.9	0.661	0.971
Itga2b	Klf1	10090.ENSMUSP00000099375	10090.ENSMUSP00000064366	0	0	0	0	0.154	0	0	0.491	0.55
Itga2b	Hbb-bh1	10090.ENSMUSP00000099375	10090.ENSMUSP00000064865	0	0	0	0	0.047	0	0	0.443	0.446
Itga2b	Gfi1b	10090.ENSMUSP00000099375	10090.ENSMUSP00000128052	0	0	0	0	0.3	0	0	0.667	0.757
Kit	Eomes	10090.ENSMUSP00000005815	10090.ENSMUSP00000035020	0	0	0	0	0.043	0	0	0.435	0.436
Kit	Gfi1b	10090.ENSMUSP00000005815	10090.ENSMUSP00000128052	0	0	0	0	0.044	0	0	0.448	0.45
Kit	Klf1	10090.ENSMUSP00000005815	10090.ENSMUSP00000064366	0	0	0	0	0.082	0	0	0.439	0.464
Kit	Ikzf1	10090.ENSMUSP00000005815	10090.ENSMUSP00000075992	0	0	0	0	0.101	0	0	0.493	0.525
Kit	Gata1	10090.ENSMUSP00000005815	10090.ENSMUSP00000033502	0	0	0	0	0.047	0	0	0.653	0.655
Kit	Nanog	10090.ENSMUSP00000005815	10090.ENSMUSP00000012540	0	0	0	0	0	0	0	0.676	0.676
Kit	Itga2b	10090.ENSMUSP00000005815	10090.ENSMUSP00000099375	0	0	0	0	0	0.065	0	0.741	0.747
Kit	Fgf5	10090.ENSMUSP00000005815	10090.ENSMUSP00000031280	0	0	0	0	0	0.178	0.65	0.53	0.853
Klf1	Kit	10090.ENSMUSP00000064366	10090.ENSMUSP00000005815	0	0	0	0	0.082	0	0	0.439	0.464
Klf1	Gata1	10090.ENSMUSP00000064366	10090.ENSMUSP00000033502	0	0	0	0	0.5	0.071	0	0.964	0.981
Klf1	Itga2b	10090.ENSMUSP00000064366	10090.ENSMUSP00000099375	0	0	0	0	0.154	0	0	0.491	0.55
Klf1	Hbb-bh1	10090.ENSMUSP00000064366	10090.ENSMUSP00000064865	0	0	0	0	0.141	0	0	0.519	0.569
Klf1	Gfi1b	10090.ENSMUSP00000064366	10090.ENSMUSP00000128052	0	0	0	0.59	0.553	0	0	0.332	0.688
Lefty2	Nanog	10090.ENSMUSP00000082952	10090.ENSMUSP00000012540	0	0	0	0	0.221	0	0	0.748	0.795
Lefty2	Eomes	10090.ENSMUSP00000082952	10090.ENSMUSP00000035020	0	0	0	0	0	0	0	0.415	0.415
Lefty2	Tdgf1	10090.ENSMUSP00000082952	10090.ENSMUSP00000035075	0	0	0	0	0.215	0	0.5	0.769	0.901
Lefty2	Nodal	10090.ENSMUSP00000082952	10090.ENSMUSP00000039653	0	0	0.211	0	0.223	0	0.9	0.732	0.981
Lefty2	Foxd3	10090.ENSMUSP00000082952	10090.ENSMUSP00000084541	0	0	0	0	0.108	0	0	0.405	0.447
Lefty2	Dppa4	10090.ENSMUSP00000082952	10090.ENSMUSP00000093749	0	0	0	0	0.137	0	0	0.49	0.541
Mafb	Hbb-bh1	10090.ENSMUSP00000096728	10090.ENSMUSP00000064865	0	0	0	0	0	0	0	0.393	0.392
Mfsd2b	Gata1	10090.ENSMUSP00000045315	10090.ENSMUSP00000033502	0	0	0	0	0.389	0	0	0.127	0.444
Mfsd2b	Spns2	10090.ENSMUSP00000045315	10090.ENSMUSP00000044418	0	0	0	0	0.051	0	0	0.845	0.846
Nanog	Kit	10090.ENSMUSP00000012540	10090.ENSMUSP00000005815	0	0	0	0	0	0	0	0.676	0.676
Nanog	Gata1	10090.ENSMUSP00000012540	10090.ENSMUSP00000033502	0	0	0	0	0	0	0	0.432	0.432
Nanog	Elf5	10090.ENSMUSP00000012540	10090.ENSMUSP00000126941	0	0	0	0	0.043	0	0	0.484	0.485
Nanog	Nodal	10090.ENSMUSP00000012540	10090.ENSMUSP00000039653	0	0	0	0	0.134	0	0	0.612	0.65
Nanog	Foxd3	10090.ENSMUSP00000012540	10090.ENSMUSP00000084541	0	0	0	0	0.079	0	0	0.641	0.655
Nanog	Eomes	10090.ENSMUSP00000012540	10090.ENSMUSP00000035020	0	0	0	0	0.049	0.079	0	0.664	0.68
Nanog	Dppa4	10090.ENSMUSP00000012540	10090.ENSMUSP00000093749	0	0	0	0	0.255	0	0	0.691	0.76
Nanog	Tdgf1	10090.ENSMUSP00000012540	10090.ENSMUSP00000035075	0	0	0	0	0.303	0	0	0.714	0.792
Nanog	Lefty2	10090.ENSMUSP00000012540	10090.ENSMUSP00000082952	0	0	0	0	0.221	0	0	0.748	0.795
Nanog	Fgf5	10090.ENSMUSP00000012540	10090.ENSMUSP00000031280	0	0	0	0	0.047	0	0	0.796	0.797
Nodal	Nanog	10090.ENSMUSP00000039653	10090.ENSMUSP00000012540	0	0	0	0	0.134	0	0	0.612	0.65
Nodal	Fgf5	10090.ENSMUSP00000039653	10090.ENSMUSP00000031280	0	0	0	0	0.099	0	0	0.345	0.385
Nodal	Eomes	10090.ENSMUSP00000039653	10090.ENSMUSP00000035020	0	0	0	0	0	0	0	0.53	0.53
Nodal	Tdgf1	10090.ENSMUSP00000039653	10090.ENSMUSP00000035075	0	0	0	0	0.216	0	0.5	0.835	0.93
Nodal	Foxd3	10090.ENSMUSP00000039653	10090.ENSMUSP00000084541	0	0	0	0	0.113	0	0	0.353	0.401
Nodal	Dppa4	10090.ENSMUSP00000039653	10090.ENSMUSP00000093749	0	0	0	0	0.203	0	0	0.431	0.527
Nodal	Lefty2	10090.ENSMUSP00000039653	10090.ENSMUSP00000082952	0	0	0.211	0	0.223	0	0.9	0.732	0.981
Spns2	Mfsd2b	10090.ENSMUSP00000044418	10090.ENSMUSP00000045315	0	0	0	0	0.051	0	0	0.845	0.846
Spry2	Fgf5	10090.ENSMUSP00000022709	10090.ENSMUSP00000031280	0	0	0	0	0.056	0	0	0.502	0.51
Tdgf1	Nanog	10090.ENSMUSP00000035075	10090.ENSMUSP00000012540	0	0	0	0	0.303	0	0	0.714	0.792
Tdgf1	Eomes	10090.ENSMUSP00000035075	10090.ENSMUSP00000035020	0	0	0	0	0.079	0	0	0.398	0.422
Tdgf1	Foxd3	10090.ENSMUSP00000035075	10090.ENSMUSP00000084541	0	0	0	0	0.125	0.092	0	0.431	0.508
Tdgf1	Dppa4	10090.ENSMUSP00000035075	10090.ENSMUSP00000093749	0	0	0	0	0.174	0	0	0.601	0.656
Tdgf1	Lefty2	10090.ENSMUSP00000035075	10090.ENSMUSP00000082952	0	0	0	0	0.215	0	0.5	0.769	0.901
Tdgf1	Nodal	10090.ENSMUSP00000035075	10090.ENSMUSP00000039653	0	0	0	0	0.216	0	0.5	0.835	0.93
Tex19.1	Dppa4	10090.ENSMUSP00000048592	10090.ENSMUSP00000093749	0	0	0	0	0.438	0	0	0.389	0.642

### Sheet: Ectoderm
node1	node2	node1_string_id	node2_string_id	neighborhood_on_chromosome	gene_fusion	phylogenetic_cooccurrence	homology	coexpression	experimentally_determined_interaction	database_annotated	automated_textmining	combined_score
Cdx4	Fgf5	10090.ENSMUSP00000033689	10090.ENSMUSP00000031280	0	0	0	0	0.077	0.062	0	0.262	0.305
Cdx4	Eomes	10090.ENSMUSP00000033689	10090.ENSMUSP00000035020	0	0	0	0	0.053	0.042	0	0.244	0.254
Cdx4	Elf5	10090.ENSMUSP00000033689	10090.ENSMUSP00000126941	0	0	0	0	0.042	0	0	0.278	0.278
Dppa4	Nanog	10090.ENSMUSP00000093749	10090.ENSMUSP00000012540	0	0	0	0	0.255	0	0	0.691	0.76
Dppa4	Eomes	10090.ENSMUSP00000093749	10090.ENSMUSP00000035020	0	0	0	0	0.046	0	0	0.288	0.291
Dppa4	Tdgf1	10090.ENSMUSP00000093749	10090.ENSMUSP00000035075	0	0	0	0	0.174	0	0	0.601	0.656
Dppa4	Nodal	10090.ENSMUSP00000093749	10090.ENSMUSP00000039653	0	0	0	0	0.203	0	0	0.431	0.527
Dppa4	Tex19.1	10090.ENSMUSP00000093749	10090.ENSMUSP00000048592	0	0	0	0	0.438	0	0	0.389	0.642
Dppa4	Lefty2	10090.ENSMUSP00000093749	10090.ENSMUSP00000082952	0	0	0	0	0.137	0	0	0.49	0.541
Dppa4	Foxd3	10090.ENSMUSP00000093749	10090.ENSMUSP00000084541	0	0	0	0	0.125	0	0	0.329	0.387
Elf5	Sox9	10090.ENSMUSP00000126941	10090.ENSMUSP00000000579	0	0	0	0	0	0	0	0.306	0.306
Elf5	Nanog	10090.ENSMUSP00000126941	10090.ENSMUSP00000012540	0	0	0	0	0.043	0	0	0.484	0.485
Elf5	Cdx4	10090.ENSMUSP00000126941	10090.ENSMUSP00000033689	0	0	0	0	0.042	0	0	0.278	0.278
Elf5	Eomes	10090.ENSMUSP00000126941	10090.ENSMUSP00000035020	0	0	0	0	0	0	0	0.761	0.761
Eomes	Sox9	10090.ENSMUSP00000035020	10090.ENSMUSP00000000579	0	0	0	0	0	0.051	0	0.313	0.321
Eomes	Nanog	10090.ENSMUSP00000035020	10090.ENSMUSP00000012540	0	0	0	0	0.049	0.079	0	0.664	0.68
Eomes	Fgf5	10090.ENSMUSP00000035020	10090.ENSMUSP00000031280	0	0	0	0	0.065	0	0	0.423	0.438
Eomes	Mesp1	10090.ENSMUSP00000035020	10090.ENSMUSP00000032760	0	0	0	0	0	0	0	0.336	0.336
Eomes	Cdx4	10090.ENSMUSP00000035020	10090.ENSMUSP00000033689	0	0	0	0	0.053	0.042	0	0.244	0.254
Eomes	Foxd3	10090.ENSMUSP00000035020	10090.ENSMUSP00000084541	0	0	0	0	0.054	0	0	0.28	0.29
Eomes	Dppa4	10090.ENSMUSP00000035020	10090.ENSMUSP00000093749	0	0	0	0	0.046	0	0	0.288	0.291
Eomes	Pax2	10090.ENSMUSP00000035020	10090.ENSMUSP00000134661	0	0	0	0	0.076	0	0	0.266	0.293
Eomes	Lefty2	10090.ENSMUSP00000035020	10090.ENSMUSP00000082952	0	0	0	0	0	0	0	0.415	0.415
Eomes	Tdgf1	10090.ENSMUSP00000035020	10090.ENSMUSP00000035075	0	0	0	0	0.079	0	0	0.398	0.422
Eomes	Nodal	10090.ENSMUSP00000035020	10090.ENSMUSP00000039653	0	0	0	0	0	0	0	0.53	0.53
Eomes	Elf5	10090.ENSMUSP00000035020	10090.ENSMUSP00000126941	0	0	0	0	0	0	0	0.761	0.761
Fgf5	Sox9	10090.ENSMUSP00000031280	10090.ENSMUSP00000000579	0	0	0	0	0	0	0	0.555	0.555
Fgf5	Nanog	10090.ENSMUSP00000031280	10090.ENSMUSP00000012540	0	0	0	0	0.047	0	0	0.796	0.797
Fgf5	Spry2	10090.ENSMUSP00000031280	10090.ENSMUSP00000022709	0	0	0	0	0.056	0	0	0.502	0.51
Fgf5	Rarb	10090.ENSMUSP00000031280	10090.ENSMUSP00000067694	0	0	0	0	0.045	0.068	0	0.228	0.252
Fgf5	Cdx4	10090.ENSMUSP00000031280	10090.ENSMUSP00000033689	0	0	0	0	0.077	0.062	0	0.262	0.305
Fgf5	Tdgf1	10090.ENSMUSP00000031280	10090.ENSMUSP00000035075	0	0	0	0	0.054	0.043	0	0.332	0.342
Fgf5	Foxd3	10090.ENSMUSP00000031280	10090.ENSMUSP00000084541	0	0	0	0	0.077	0	0	0.341	0.366
Fgf5	Lefty2	10090.ENSMUSP00000031280	10090.ENSMUSP00000082952	0	0	0	0	0.076	0	0	0.346	0.371
Fgf5	Nodal	10090.ENSMUSP00000031280	10090.ENSMUSP00000039653	0	0	0	0	0.099	0	0	0.345	0.385
Fgf5	Pax2	10090.ENSMUSP00000031280	10090.ENSMUSP00000134661	0	0	0	0	0	0	0	0.405	0.405
Fgf5	Eomes	10090.ENSMUSP00000031280	10090.ENSMUSP00000035020	0	0	0	0	0.065	0	0	0.423	0.438
Foxd3	Sox9	10090.ENSMUSP00000084541	10090.ENSMUSP00000000579	0	0	0	0	0.063	0.054	0	0.635	0.649
Foxd3	Nanog	10090.ENSMUSP00000084541	10090.ENSMUSP00000012540	0	0	0	0	0.079	0	0	0.641	0.655
Foxd3	Fgf5	10090.ENSMUSP00000084541	10090.ENSMUSP00000031280	0	0	0	0	0.077	0	0	0.341	0.366
Foxd3	Eomes	10090.ENSMUSP00000084541	10090.ENSMUSP00000035020	0	0	0	0	0.054	0	0	0.28	0.29
Foxd3	Tdgf1	10090.ENSMUSP00000084541	10090.ENSMUSP00000035075	0	0	0	0	0.125	0.092	0	0.431	0.508
Foxd3	Nodal	10090.ENSMUSP00000084541	10090.ENSMUSP00000039653	0	0	0	0	0.113	0	0	0.353	0.401
Foxd3	Rarb	10090.ENSMUSP00000084541	10090.ENSMUSP00000067694	0	0	0	0	0.047	0.062	0	0.265	0.286
Foxd3	Lefty2	10090.ENSMUSP00000084541	10090.ENSMUSP00000082952	0	0	0	0	0.108	0	0	0.405	0.447
Foxd3	Dppa4	10090.ENSMUSP00000084541	10090.ENSMUSP00000093749	0	0	0	0	0.125	0	0	0.329	0.387
Foxd3	Pax2	10090.ENSMUSP00000084541	10090.ENSMUSP00000134661	0	0	0	0	0	0	0	0.399	0.399
Hbb-bh1	Hoxb4	10090.ENSMUSP00000064865	10090.ENSMUSP00000048002	0	0	0	0	0	0	0	0.27	0.27
Hoxb3	Sox9	10090.ENSMUSP00000091476	10090.ENSMUSP00000000579	0	0	0	0	0.056	0.061	0	0.222	0.251
Hoxb3	Hoxb4	10090.ENSMUSP00000091476	10090.ENSMUSP00000048002	0	0	0	0.744	0.865	0	0	0.305	0.902
Hoxb3	Hoxb8	10090.ENSMUSP00000091476	10090.ENSMUSP00000052496	0	0	0	0.702	0.674	0	0	0.321	0.769
Hoxb3	Rarb	10090.ENSMUSP00000091476	10090.ENSMUSP00000067694	0	0	0	0	0	0.066	0	0.364	0.381
Hoxb3	Hoxb6	10090.ENSMUSP00000091476	10090.ENSMUSP00000133281	0	0	0	0.742	0.754	0	0	0.199	0.794
Hoxb4	Hbb-bh1	10090.ENSMUSP00000048002	10090.ENSMUSP00000064865	0	0	0	0	0	0	0	0.27	0.27
Hoxb4	Pax2	10090.ENSMUSP00000048002	10090.ENSMUSP00000134661	0	0	0	0	0	0.051	0	0.316	0.323
Hoxb4	Rarb	10090.ENSMUSP00000048002	10090.ENSMUSP00000067694	0	0	0	0	0	0.066	0	0.369	0.386
Hoxb4	Hoxb8	10090.ENSMUSP00000048002	10090.ENSMUSP00000052496	0	0	0	0.741	0.393	0	0	0.198	0.493
Hoxb4	Hoxb6	10090.ENSMUSP00000048002	10090.ENSMUSP00000133281	0	0	0	0.83	0.548	0.534	0	0.152	0.806
Hoxb4	Hoxb3	10090.ENSMUSP00000048002	10090.ENSMUSP00000091476	0	0	0	0.744	0.865	0	0	0.305	0.902
Hoxb6	Hoxb4	10090.ENSMUSP00000133281	10090.ENSMUSP00000048002	0	0	0	0.83	0.548	0.534	0	0.152	0.806
Hoxb6	Hoxb8	10090.ENSMUSP00000133281	10090.ENSMUSP00000052496	0	0	0	0.801	0.814	0.192	0	0.37	0.897
Hoxb6	Hoxb3	10090.ENSMUSP00000133281	10090.ENSMUSP00000091476	0	0	0	0.742	0.754	0	0	0.199	0.794
Hoxb6	Pax2	10090.ENSMUSP00000133281	10090.ENSMUSP00000134661	0	0	0	0	0	0.079	0	0.263	0.292
Hoxb8	Hoxb4	10090.ENSMUSP00000052496	10090.ENSMUSP00000048002	0	0	0	0.741	0.393	0	0	0.198	0.493
Hoxb8	Hoxb3	10090.ENSMUSP00000052496	10090.ENSMUSP00000091476	0	0	0	0.702	0.674	0	0	0.321	0.769
Hoxb8	Hoxb6	10090.ENSMUSP00000052496	10090.ENSMUSP00000133281	0	0	0	0.801	0.814	0.192	0	0.37	0.897
Lefty2	Nanog	10090.ENSMUSP00000082952	10090.ENSMUSP00000012540	0	0	0	0	0.221	0	0	0.748	0.795
Lefty2	Skil	10090.ENSMUSP00000082952	10090.ENSMUSP00000029194	0	0	0	0	0.05	0.053	0	0.26	0.276
Lefty2	Fgf5	10090.ENSMUSP00000082952	10090.ENSMUSP00000031280	0	0	0	0	0.076	0	0	0.346	0.371
Lefty2	Eomes	10090.ENSMUSP00000082952	10090.ENSMUSP00000035020	0	0	0	0	0	0	0	0.415	0.415
Lefty2	Tdgf1	10090.ENSMUSP00000082952	10090.ENSMUSP00000035075	0	0	0	0	0.215	0	0.5	0.769	0.901
Lefty2	Nodal	10090.ENSMUSP00000082952	10090.ENSMUSP00000039653	0	0	0.211	0	0.223	0	0.9	0.732	0.981
Lefty2	Foxd3	10090.ENSMUSP00000082952	10090.ENSMUSP00000084541	0	0	0	0	0.108	0	0	0.405	0.447
Lefty2	Dppa4	10090.ENSMUSP00000082952	10090.ENSMUSP00000093749	0	0	0	0	0.137	0	0	0.49	0.541
Mesp1	Eomes	10090.ENSMUSP00000032760	10090.ENSMUSP00000035020	0	0	0	0	0	0	0	0.336	0.336
Nanog	Sox9	10090.ENSMUSP00000012540	10090.ENSMUSP00000000579	0	0	0	0	0	0	0	0.665	0.665
Nanog	Rarb	10090.ENSMUSP00000012540	10090.ENSMUSP00000067694	0	0	0	0	0	0	0	0.267	0.267
Nanog	Tex19.1	10090.ENSMUSP00000012540	10090.ENSMUSP00000048592	0	0	0	0	0.17	0	0	0.188	0.297
Nanog	Pax2	10090.ENSMUSP00000012540	10090.ENSMUSP00000134661	0	0	0	0	0	0	0	0.391	0.39
Nanog	Elf5	10090.ENSMUSP00000012540	10090.ENSMUSP00000126941	0	0	0	0	0.043	0	0	0.484	0.485
Nanog	Nodal	10090.ENSMUSP00000012540	10090.ENSMUSP00000039653	0	0	0	0	0.134	0	0	0.612	0.65
Nanog	Foxd3	10090.ENSMUSP00000012540	10090.ENSMUSP00000084541	0	0	0	0	0.079	0	0	0.641	0.655
Nanog	Eomes	10090.ENSMUSP00000012540	10090.ENSMUSP00000035020	0	0	0	0	0.049	0.079	0	0.664	0.68
Nanog	Dppa4	10090.ENSMUSP00000012540	10090.ENSMUSP00000093749	0	0	0	0	0.255	0	0	0.691	0.76
Nanog	Tdgf1	10090.ENSMUSP00000012540	10090.ENSMUSP00000035075	0	0	0	0	0.303	0	0	0.714	0.792
Nanog	Lefty2	10090.ENSMUSP00000012540	10090.ENSMUSP00000082952	0	0	0	0	0.221	0	0	0.748	0.795
Nanog	Fgf5	10090.ENSMUSP00000012540	10090.ENSMUSP00000031280	0	0	0	0	0.047	0	0	0.796	0.797
Nodal	Sox9	10090.ENSMUSP00000039653	10090.ENSMUSP00000000579	0	0	0	0	0	0	0	0.252	0.252
Nodal	Nanog	10090.ENSMUSP00000039653	10090.ENSMUSP00000012540	0	0	0	0	0.134	0	0	0.612	0.65
Nodal	Fgf5	10090.ENSMUSP00000039653	10090.ENSMUSP00000031280	0	0	0	0	0.099	0	0	0.345	0.385
Nodal	Eomes	10090.ENSMUSP00000039653	10090.ENSMUSP00000035020	0	0	0	0	0	0	0	0.53	0.53
Nodal	Tdgf1	10090.ENSMUSP00000039653	10090.ENSMUSP00000035075	0	0	0	0	0.216	0	0.5	0.835	0.93
Nodal	Foxd3	10090.ENSMUSP00000039653	10090.ENSMUSP00000084541	0	0	0	0	0.113	0	0	0.353	0.401
Nodal	Dppa4	10090.ENSMUSP00000039653	10090.ENSMUSP00000093749	0	0	0	0	0.203	0	0	0.431	0.527
Nodal	Lefty2	10090.ENSMUSP00000039653	10090.ENSMUSP00000082952	0	0	0.211	0	0.223	0	0.9	0.732	0.981
Pax2	Sox9	10090.ENSMUSP00000134661	10090.ENSMUSP00000000579	0	0	0	0	0	0	0	0.503	0.503
Pax2	Nanog	10090.ENSMUSP00000134661	10090.ENSMUSP00000012540	0	0	0	0	0	0	0	0.391	0.39
Pax2	Zfhx4	10090.ENSMUSP00000134661	10090.ENSMUSP00000026284	0	0	0	0	0	0	0	0.261	0.261
Pax2	Fgf5	10090.ENSMUSP00000134661	10090.ENSMUSP00000031280	0	0	0	0	0	0	0	0.405	0.405
Pax2	Eomes	10090.ENSMUSP00000134661	10090.ENSMUSP00000035020	0	0	0	0	0.076	0	0	0.266	0.293
Pax2	Hoxb4	10090.ENSMUSP00000134661	10090.ENSMUSP00000048002	0	0	0	0	0	0.051	0	0.316	0.323
Pax2	Foxd3	10090.ENSMUSP00000134661	10090.ENSMUSP00000084541	0	0	0	0	0	0	0	0.399	0.399
Pax2	Hoxb6	10090.ENSMUSP00000134661	10090.ENSMUSP00000133281	0	0	0	0	0	0.079	0	0.263	0.292
Rarb	Sox9	10090.ENSMUSP00000067694	10090.ENSMUSP00000000579	0	0	0	0	0	0.042	0	0.342	0.343
Rarb	Nanog	10090.ENSMUSP00000067694	10090.ENSMUSP00000012540	0	0	0	0	0	0	0	0.267	0.267
Rarb	Fgf5	10090.ENSMUSP00000067694	10090.ENSMUSP00000031280	0	0	0	0	0.045	0.068	0	0.228	0.252
Rarb	Hoxb4	10090.ENSMUSP00000067694	10090.ENSMUSP00000048002	0	0	0	0	0	0.066	0	0.369	0.386
Rarb	Foxd3	10090.ENSMUSP00000067694	10090.ENSMUSP00000084541	0	0	0	0	0.047	0.062	0	0.265	0.286
Rarb	Hoxb3	10090.ENSMUSP00000067694	10090.ENSMUSP00000091476	0	0	0	0	0	0.066	0	0.364	0.381
Skil	Lefty2	10090.ENSMUSP00000029194	10090.ENSMUSP00000082952	0	0	0	0	0.05	0.053	0	0.26	0.276
Sox9	Hoxb3	10090.ENSMUSP00000000579	10090.ENSMUSP00000091476	0	0	0	0	0.056	0.061	0	0.222	0.251
Sox9	Nodal	10090.ENSMUSP00000000579	10090.ENSMUSP00000039653	0	0	0	0	0	0	0	0.252	0.252
Sox9	Spry2	10090.ENSMUSP00000000579	10090.ENSMUSP00000022709	0	0	0	0	0.046	0	0	0.285	0.289
Sox9	Elf5	10090.ENSMUSP00000000579	10090.ENSMUSP00000126941	0	0	0	0	0	0	0	0.306	0.306
Sox9	Eomes	10090.ENSMUSP00000000579	10090.ENSMUSP00000035020	0	0	0	0	0	0.051	0	0.313	0.321
Sox9	Rarb	10090.ENSMUSP00000000579	10090.ENSMUSP00000067694	0	0	0	0	0	0.042	0	0.342	0.343
Sox9	Pax2	10090.ENSMUSP00000000579	10090.ENSMUSP00000134661	0	0	0	0	0	0	0	0.503	0.503
Sox9	Fgf5	10090.ENSMUSP00000000579	10090.ENSMUSP00000031280	0	0	0	0	0	0	0	0.555	0.555
Sox9	Foxd3	10090.ENSMUSP00000000579	10090.ENSMUSP00000084541	0	0	0	0	0.063	0.054	0	0.635	0.649
Sox9	Nanog	10090.ENSMUSP00000000579	10090.ENSMUSP00000012540	0	0	0	0	0	0	0	0.665	0.665
Spry2	Sox9	10090.ENSMUSP00000022709	10090.ENSMUSP00000000579	0	0	0	0	0.046	0	0	0.285	0.289
Spry2	Fgf5	10090.ENSMUSP00000022709	10090.ENSMUSP00000031280	0	0	0	0	0.056	0	0	0.502	0.51
Tdgf1	Nanog	10090.ENSMUSP00000035075	10090.ENSMUSP00000012540	0	0	0	0	0.303	0	0	0.714	0.792
Tdgf1	Fgf5	10090.ENSMUSP00000035075	10090.ENSMUSP00000031280	0	0	0	0	0.054	0.043	0	0.332	0.342
Tdgf1	Eomes	10090.ENSMUSP00000035075	10090.ENSMUSP00000035020	0	0	0	0	0.079	0	0	0.398	0.422
Tdgf1	Foxd3	10090.ENSMUSP00000035075	10090.ENSMUSP00000084541	0	0	0	0	0.125	0.092	0	0.431	0.508
Tdgf1	Dppa4	10090.ENSMUSP00000035075	10090.ENSMUSP00000093749	0	0	0	0	0.174	0	0	0.601	0.656
Tdgf1	Lefty2	10090.ENSMUSP00000035075	10090.ENSMUSP00000082952	0	0	0	0	0.215	0	0.5	0.769	0.901
Tdgf1	Nodal	10090.ENSMUSP00000035075	10090.ENSMUSP00000039653	0	0	0	0	0.216	0	0.5	0.835	0.93
Tex19.1	Nanog	10090.ENSMUSP00000048592	10090.ENSMUSP00000012540	0	0	0	0	0.17	0	0	0.188	0.297
Tex19.1	Dppa4	10090.ENSMUSP00000048592	10090.ENSMUSP00000093749	0	0	0	0	0.438	0	0	0.389	0.642
Zfhx4	Pax2	10090.ENSMUSP00000026284	10090.ENSMUSP00000134661	0	0	0	0	0	0	0	0.261	0.261

### Sheet: Endoderm
node1	node2	node1_string_id	node2_string_id	neighborhood_on_chromosome	gene_fusion	phylogenetic_cooccurrence	homology	coexpression	experimentally_determined_interaction	database_annotated	automated_textmining	combined_score
Bcl11a	Nanog	10090.ENSMUSP00000105140	10090.ENSMUSP00000012540	0	0	0	0	0	0	0	0.273	0.273
Bcl11a	Hbb-bh1	10090.ENSMUSP00000105140	10090.ENSMUSP00000064865	0	0	0	0	0	0	0	0.509	0.509
Cdx1	Utf1	10090.ENSMUSP00000025521	10090.ENSMUSP00000128848	0	0	0	0	0.094	0	0	0.207	0.251
Cdx1	Fgf5	10090.ENSMUSP00000025521	10090.ENSMUSP00000031280	0	0	0	0	0	0.062	0	0.301	0.316
Cdx1	Fgf8	10090.ENSMUSP00000025521	10090.ENSMUSP00000026241	0	0	0	0	0.057	0.062	0	0.399	0.422
Fgf5	Nanog	10090.ENSMUSP00000031280	10090.ENSMUSP00000012540	0	0	0	0	0.047	0	0	0.796	0.797
Fgf5	Lhx1	10090.ENSMUSP00000031280	10090.ENSMUSP00000018842	0	0	0	0	0.057	0	0	0.274	0.286
Fgf5	Gsc	10090.ENSMUSP00000031280	10090.ENSMUSP00000021513	0	0	0	0	0.17	0	0	0.328	0.419
Fgf5	Cdx1	10090.ENSMUSP00000031280	10090.ENSMUSP00000025521	0	0	0	0	0	0.062	0	0.301	0.316
Fgf5	Fgf8	10090.ENSMUSP00000031280	10090.ENSMUSP00000026241	0	0	0	0.609	0.291	0	0.4	0.503	0.77
Fgf5	Tdgf1	10090.ENSMUSP00000031280	10090.ENSMUSP00000035075	0	0	0	0	0.054	0.043	0	0.332	0.342
Fgf5	Utf1	10090.ENSMUSP00000031280	10090.ENSMUSP00000128848	0	0	0	0	0.063	0	0	0.344	0.359
Fgf5	Lefty2	10090.ENSMUSP00000031280	10090.ENSMUSP00000082952	0	0	0	0	0.076	0	0	0.346	0.371
Fgf5	Igf2	10090.ENSMUSP00000031280	10090.ENSMUSP00000114076	0	0	0	0	0.05	0	0	0.488	0.492
Fgf8	Nanog	10090.ENSMUSP00000026241	10090.ENSMUSP00000012540	0	0	0	0	0.066	0	0	0.618	0.628
Fgf8	Lhx1	10090.ENSMUSP00000026241	10090.ENSMUSP00000018842	0	0	0	0	0.132	0	0	0.48	0.53
Fgf8	Gsc	10090.ENSMUSP00000026241	10090.ENSMUSP00000021513	0	0	0	0	0.273	0	0	0.415	0.556
Fgf8	Pitx1	10090.ENSMUSP00000026241	10090.ENSMUSP00000021968	0	0	0	0	0.044	0	0	0.445	0.447
Fgf8	Cdx1	10090.ENSMUSP00000026241	10090.ENSMUSP00000025521	0	0	0	0	0.057	0.062	0	0.399	0.422
Fgf8	Hoxb6	10090.ENSMUSP00000026241	10090.ENSMUSP00000133281	0	0	0	0	0.068	0	0	0.246	0.267
Fgf8	Tdgf1	10090.ENSMUSP00000026241	10090.ENSMUSP00000035075	0	0	0	0	0.071	0.043	0	0.344	0.366
Fgf8	Lefty2	10090.ENSMUSP00000026241	10090.ENSMUSP00000082952	0	0	0	0	0.174	0	0	0.36	0.448
Fgf8	Igf2	10090.ENSMUSP00000026241	10090.ENSMUSP00000114076	0	0	0	0	0.041	0	0	0.479	0.479
Fgf8	Fgf5	10090.ENSMUSP00000026241	10090.ENSMUSP00000031280	0	0	0	0.609	0.291	0	0.4	0.503	0.77
Gsc	Nanog	10090.ENSMUSP00000021513	10090.ENSMUSP00000012540	0	0	0	0.601	0.045	0.051	0	0.266	0.276
Gsc	Tdgf1	10090.ENSMUSP00000021513	10090.ENSMUSP00000035075	0	0	0	0	0.071	0.051	0	0.299	0.328
Gsc	Lefty2	10090.ENSMUSP00000021513	10090.ENSMUSP00000082952	0	0	0	0	0.058	0.058	0	0.317	0.341
Gsc	Fgf5	10090.ENSMUSP00000021513	10090.ENSMUSP00000031280	0	0	0	0	0.17	0	0	0.328	0.419
Gsc	Fgf8	10090.ENSMUSP00000021513	10090.ENSMUSP00000026241	0	0	0	0	0.273	0	0	0.415	0.556
Hbb-bh1	Igf2	10090.ENSMUSP00000064865	10090.ENSMUSP00000114076	0	0	0	0	0.061	0	0	0.247	0.262
Hbb-bh1	Bcl11a	10090.ENSMUSP00000064865	10090.ENSMUSP00000105140	0	0	0	0	0	0	0	0.509	0.509
Hoxb6	Fgf8	10090.ENSMUSP00000133281	10090.ENSMUSP00000026241	0	0	0	0	0.068	0	0	0.246	0.267
Hoxb6	Hoxb7	10090.ENSMUSP00000133281	10090.ENSMUSP00000040121	0	0	0.068	0.857	0.884	0.56	0	0.566	0.976
Hoxb7	Lhx1	10090.ENSMUSP00000040121	10090.ENSMUSP00000018842	0	0	0	0	0	0.064	0	0.416	0.43
Hoxb7	Hoxb6	10090.ENSMUSP00000040121	10090.ENSMUSP00000133281	0	0	0.068	0.857	0.884	0.56	0	0.566	0.976
Igf2	Nanog	10090.ENSMUSP00000114076	10090.ENSMUSP00000012540	0	0	0	0	0	0	0	0.518	0.518
Igf2	Fgf8	10090.ENSMUSP00000114076	10090.ENSMUSP00000026241	0	0	0	0	0.041	0	0	0.479	0.479
Igf2	Fgf5	10090.ENSMUSP00000114076	10090.ENSMUSP00000031280	0	0	0	0	0.05	0	0	0.488	0.492
Igf2	Hbb-bh1	10090.ENSMUSP00000114076	10090.ENSMUSP00000064865	0	0	0	0	0.061	0	0	0.247	0.262
Lefty2	Nanog	10090.ENSMUSP00000082952	10090.ENSMUSP00000012540	0	0	0	0	0.221	0	0	0.748	0.795
Lefty2	Gsc	10090.ENSMUSP00000082952	10090.ENSMUSP00000021513	0	0	0	0	0.058	0.058	0	0.317	0.341
Lefty2	Fgf8	10090.ENSMUSP00000082952	10090.ENSMUSP00000026241	0	0	0	0	0.174	0	0	0.36	0.448
Lefty2	Fgf5	10090.ENSMUSP00000082952	10090.ENSMUSP00000031280	0	0	0	0	0.076	0	0	0.346	0.371
Lefty2	Tdgf1	10090.ENSMUSP00000082952	10090.ENSMUSP00000035075	0	0	0	0	0.215	0	0.5	0.769	0.901
Lefty2	Utf1	10090.ENSMUSP00000082952	10090.ENSMUSP00000128848	0	0	0	0	0.118	0	0	0.523	0.562
Lhx1	Nanog	10090.ENSMUSP00000018842	10090.ENSMUSP00000012540	0	0	0	0	0	0.051	0	0.369	0.375
Lhx1	Fgf5	10090.ENSMUSP00000018842	10090.ENSMUSP00000031280	0	0	0	0	0.057	0	0	0.274	0.286
Lhx1	Tdgf1	10090.ENSMUSP00000018842	10090.ENSMUSP00000035075	0	0	0	0	0.041	0.051	0	0.284	0.291
Lhx1	Hoxb7	10090.ENSMUSP00000018842	10090.ENSMUSP00000040121	0	0	0	0	0	0.064	0	0.416	0.43
Lhx1	Fgf8	10090.ENSMUSP00000018842	10090.ENSMUSP00000026241	0	0	0	0	0.132	0	0	0.48	0.53
Nanog	Bcl11a	10090.ENSMUSP00000012540	10090.ENSMUSP00000105140	0	0	0	0	0	0	0	0.273	0.273
Nanog	Gsc	10090.ENSMUSP00000012540	10090.ENSMUSP00000021513	0	0	0	0.601	0.045	0.051	0	0.266	0.276
Nanog	Lhx1	10090.ENSMUSP00000012540	10090.ENSMUSP00000018842	0	0	0	0	0	0.051	0	0.369	0.375
Nanog	Igf2	10090.ENSMUSP00000012540	10090.ENSMUSP00000114076	0	0	0	0	0	0	0	0.518	0.518
Nanog	Fgf8	10090.ENSMUSP00000012540	10090.ENSMUSP00000026241	0	0	0	0	0.066	0	0	0.618	0.628
Nanog	Tdgf1	10090.ENSMUSP00000012540	10090.ENSMUSP00000035075	0	0	0	0	0.303	0	0	0.714	0.792
Nanog	Lefty2	10090.ENSMUSP00000012540	10090.ENSMUSP00000082952	0	0	0	0	0.221	0	0	0.748	0.795
Nanog	Fgf5	10090.ENSMUSP00000012540	10090.ENSMUSP00000031280	0	0	0	0	0.047	0	0	0.796	0.797
Nanog	Utf1	10090.ENSMUSP00000012540	10090.ENSMUSP00000128848	0	0	0	0	0.123	0	0	0.828	0.842
Pitx1	Fgf8	10090.ENSMUSP00000021968	10090.ENSMUSP00000026241	0	0	0	0	0.044	0	0	0.445	0.447
Prps1	Upp1	10090.ENSMUSP00000033809	10090.ENSMUSP00000020677	0	0	0	0	0	0	0	0.277	0.277
Tdgf1	Nanog	10090.ENSMUSP00000035075	10090.ENSMUSP00000012540	0	0	0	0	0.303	0	0	0.714	0.792
Tdgf1	Lhx1	10090.ENSMUSP00000035075	10090.ENSMUSP00000018842	0	0	0	0	0.041	0.051	0	0.284	0.291
Tdgf1	Upp1	10090.ENSMUSP00000035075	10090.ENSMUSP00000020677	0	0	0	0	0.125	0	0	0.19	0.261
Tdgf1	Gsc	10090.ENSMUSP00000035075	10090.ENSMUSP00000021513	0	0	0	0	0.071	0.051	0	0.299	0.328
Tdgf1	Fgf8	10090.ENSMUSP00000035075	10090.ENSMUSP00000026241	0	0	0	0	0.071	0.043	0	0.344	0.366
Tdgf1	Fgf5	10090.ENSMUSP00000035075	10090.ENSMUSP00000031280	0	0	0	0	0.054	0.043	0	0.332	0.342
Tdgf1	Utf1	10090.ENSMUSP00000035075	10090.ENSMUSP00000128848	0	0	0	0	0.151	0	0	0.647	0.687
Tdgf1	Lefty2	10090.ENSMUSP00000035075	10090.ENSMUSP00000082952	0	0	0	0	0.215	0	0.5	0.769	0.901
Upp1	Utf1	10090.ENSMUSP00000020677	10090.ENSMUSP00000128848	0	0	0	0	0.116	0	0	0.198	0.26
Upp1	Tdgf1	10090.ENSMUSP00000020677	10090.ENSMUSP00000035075	0	0	0	0	0.125	0	0	0.19	0.261
Upp1	Prps1	10090.ENSMUSP00000020677	10090.ENSMUSP00000033809	0	0	0	0	0	0	0	0.277	0.277
Utf1	Nanog	10090.ENSMUSP00000128848	10090.ENSMUSP00000012540	0	0	0	0	0.123	0	0	0.828	0.842
Utf1	Upp1	10090.ENSMUSP00000128848	10090.ENSMUSP00000020677	0	0	0	0	0.116	0	0	0.198	0.26
Utf1	Cdx1	10090.ENSMUSP00000128848	10090.ENSMUSP00000025521	0	0	0	0	0.094	0	0	0.207	0.251
Utf1	Fgf5	10090.ENSMUSP00000128848	10090.ENSMUSP00000031280	0	0	0	0	0.063	0	0	0.344	0.359
Utf1	Tdgf1	10090.ENSMUSP00000128848	10090.ENSMUSP00000035075	0	0	0	0	0.151	0	0	0.647	0.687
Utf1	Lefty2	10090.ENSMUSP00000128848	10090.ENSMUSP00000082952	0	0	0	0	0.118	0	0	0.523	0.562
