## Supplementary Data S1-S45 for "Gastrulation-stage gene expression in *Nipbl*^+/-^ mouse embryos foreshadows the development of syndromic birth defects": Data_S36.csv

Genotype	Embryo	Cell_Type	Nanog
Wildtype	LB1	Neuromesodermal progenitor	0.084577114
Wildtype	LB2	Neuromesodermal progenitor	0.450777202
Wildtype	LB3	Neuromesodermal progenitor	0.327433628
Wildtype	LB4	Neuromesodermal progenitor	0.323024055
Wildtype	LB5	Neuromesodermal progenitor	0.275247525
Wildtype	LB1	Mesp1-expressing mesoderm progenitor	0.050505051
Wildtype	LB2	Mesp1-expressing mesoderm progenitor	0.047808765
Wildtype	LB3	Mesp1-expressing mesoderm progenitor	0.069565217
Wildtype	LB4	Mesp1-expressing mesoderm progenitor	0.050209205
Wildtype	LB5	Mesp1-expressing mesoderm progenitor	0.042592593
Wildtype	LB1	Paraxial mesoderm progenitor	0.047619048
Wildtype	LB2	Paraxial mesoderm progenitor	0.137931034
Wildtype	LB3	Paraxial mesoderm progenitor	0.038167939
Wildtype	LB4	Paraxial mesoderm progenitor	0.060402685
Wildtype	LB5	Paraxial mesoderm progenitor	0.100864553
Wildtype	LB1	Primordial germ cell	0.485714286
Wildtype	LB2	Primordial germ cell	0.208333333
Wildtype	LB3	Primordial germ cell	0.363636364
Wildtype	LB4	Primordial germ cell	0.416666667
Wildtype	LB5	Primordial germ cell	0.425
Wildtype	LB1	Second heart field	0
Wildtype	LB2	Second heart field	0.016806723
Wildtype	LB3	Second heart field	0.016666667
Wildtype	LB4	Second heart field	0.01010101
Wildtype	LB5	Second heart field	0.023305085
Wildtype	LB1	Trunk paraxial mesoderm	0.028985507
Wildtype	LB2	Trunk paraxial mesoderm	0.04
Wildtype	LB3	Trunk paraxial mesoderm	0.011627907
Wildtype	LB4	Trunk paraxial mesoderm	0.054945055
Wildtype	LB5	Trunk paraxial mesoderm	0.029411765
Wildtype	LB1	Head paraxial mesoderm	0.022988506
Wildtype	LB2	Head paraxial mesoderm	0
Wildtype	LB3	Head paraxial mesoderm	0
Wildtype	LB4	Head paraxial mesoderm	0.023255814
Wildtype	LB5	Head paraxial mesoderm	0.00896861
Wildtype	LB1	First heart field 2	0.033333333
Wildtype	LB2	First heart field 2	0.020547945
Wildtype	LB3	First heart field 2	0
Wildtype	LB4	First heart field 2	0.028368794
Wildtype	LB5	First heart field 2	0.012820513
Wildtype	LB1	First heart field 1	0
Wildtype	LB2	First heart field 1	0.052173913
Wildtype	LB3	First heart field 1	0
Wildtype	LB4	First heart field 1	0
Wildtype	LB5	First heart field 1	0.02640264
Wildtype	LB1	Hemangioblast	0
Wildtype	LB2	Hemangioblast	0.024390244
Wildtype	LB3	Hemangioblast	0
Wildtype	LB4	Hemangioblast	0.009009009
Wildtype	LB5	Hemangioblast	0.018957346
Wildtype	LB1	Primitive erythrocyte	0.052631579
Wildtype	LB2	Primitive erythrocyte	0
Wildtype	LB3	Primitive erythrocyte	0
Wildtype	LB4	Primitive erythrocyte	0
Wildtype	LB5	Primitive erythrocyte	0.03030303
Wildtype	LB1	Primitive node	0.076923077
Wildtype	LB2	Primitive node	0.111111111
Wildtype	LB3	Primitive node	0.153846154
Wildtype	LB4	Primitive node	0.107142857
Wildtype	LB5	Primitive node	0.06185567
Nipbl+/-	LB6	Neuromesodermal progenitor	1.06557377
Nipbl+/-	LB7	Neuromesodermal progenitor	0.55
Nipbl+/-	LB8	Neuromesodermal progenitor	0.51417004
Nipbl+/-	LB9	Neuromesodermal progenitor	0.42217484
Nipbl+/-	LB10	Neuromesodermal progenitor	0.5
Nipbl+/-	LB11	Neuromesodermal progenitor	0.28125
Nipbl+/-	LB6	Mesp1-expressing mesoderm progenitor	0.280632411
Nipbl+/-	LB7	Mesp1-expressing mesoderm progenitor	0.237623762
Nipbl+/-	LB8	Mesp1-expressing mesoderm progenitor	0.181818182
Nipbl+/-	LB9	Mesp1-expressing mesoderm progenitor	0.091205212
Nipbl+/-	LB10	Mesp1-expressing mesoderm progenitor	0.127098321
Nipbl+/-	LB11	Mesp1-expressing mesoderm progenitor	0.16091954
Nipbl+/-	LB6	Paraxial mesoderm progenitor	0.289473684
Nipbl+/-	LB7	Paraxial mesoderm progenitor	0.078431373
Nipbl+/-	LB8	Paraxial mesoderm progenitor	0.253246753
Nipbl+/-	LB9	Paraxial mesoderm progenitor	0.096899225
Nipbl+/-	LB10	Paraxial mesoderm progenitor	0.162790698
Nipbl+/-	LB11	Paraxial mesoderm progenitor	0.168627451
Nipbl+/-	LB6	Primordial germ cell	0.782608696
Nipbl+/-	LB7	Primordial germ cell	1
Nipbl+/-	LB8	Primordial germ cell	1.090909091
Nipbl+/-	LB9	Primordial germ cell	0.432432432
Nipbl+/-	LB10	Primordial germ cell	0.625
Nipbl+/-	LB11	Primordial germ cell	0.142857143
Nipbl+/-	LB6	Second heart field	0.258426966
Nipbl+/-	LB7	Second heart field	0.195121951
Nipbl+/-	LB8	Second heart field	0.234567901
Nipbl+/-	LB9	Second heart field	0.13253012
Nipbl+/-	LB10	Second heart field	0.138181818
Nipbl+/-	LB11	Second heart field	0.168044077
Nipbl+/-	LB6	Trunk paraxial mesoderm	0.164179104
Nipbl+/-	LB7	Trunk paraxial mesoderm	0.087719298
Nipbl+/-	LB8	Trunk paraxial mesoderm	0.181818182
Nipbl+/-	LB9	Trunk paraxial mesoderm	0.124423963
Nipbl+/-	LB10	Trunk paraxial mesoderm	0.091370558
Nipbl+/-	LB11	Trunk paraxial mesoderm	0.122641509
Nipbl+/-	LB6	Head paraxial mesoderm	0.25
Nipbl+/-	LB7	Head paraxial mesoderm	0.6
Nipbl+/-	LB8	Head paraxial mesoderm	0.285714286
Nipbl+/-	LB9	Head paraxial mesoderm	0.137931034
Nipbl+/-	LB10	Head paraxial mesoderm	0.158730159
Nipbl+/-	LB11	Head paraxial mesoderm	0.244318182
Nipbl+/-	LB6	First heart field 2	0.263888889
Nipbl+/-	LB7	First heart field 2	0.111111111
Nipbl+/-	LB8	First heart field 2	0.116788321
Nipbl+/-	LB9	First heart field 2	0.108374384
Nipbl+/-	LB10	First heart field 2	0.05625
Nipbl+/-	LB11	First heart field 2	0.185
Nipbl+/-	LB6	First heart field 1	0.15625
Nipbl+/-	LB7	First heart field 1	0.166666667
Nipbl+/-	LB8	First heart field 1	0.078431373
Nipbl+/-	LB9	First heart field 1	0.08
Nipbl+/-	LB10	First heart field 1	0.12605042
Nipbl+/-	LB11	First heart field 1	0.198757764
Nipbl+/-	LB6	Hemangioblast	0.18
Nipbl+/-	LB7	Hemangioblast	0.081967213
Nipbl+/-	LB8	Hemangioblast	0.147058824
Nipbl+/-	LB9	Hemangioblast	0.113821138
Nipbl+/-	LB10	Hemangioblast	0.138461538
Nipbl+/-	LB11	Hemangioblast	0.120253165
Nipbl+/-	LB6	Primitive erythrocyte	0
Nipbl+/-	LB7	Primitive erythrocyte	0
Nipbl+/-	LB8	Primitive erythrocyte	0
Nipbl+/-	LB9	Primitive erythrocyte	0.1
Nipbl+/-	LB10	Primitive erythrocyte	0
Nipbl+/-	LB11	Primitive erythrocyte	0.375
Nipbl+/-	LB6	Primitive node	2
Nipbl+/-	LB7	Primitive node	0.214285714
Nipbl+/-	LB8	Primitive node	0.363636364
Nipbl+/-	LB9	Primitive node	0.074074074
Nipbl+/-	LB10	Primitive node	0.101449275
Nipbl+/-	LB11	Primitive node	0.195121951
