## Supplementary Data S1-S45 for "Gastrulation-stage gene expression in *Nipbl*^+/-^ mouse embryos foreshadows the development of syndromic birth defects": Data_S37.csv

Genotype	Embryo	Cell_Type	Pou5f1
Wildtype	LB1	Neuromesodermal progenitor	21.08457711
Wildtype	LB2	Neuromesodermal progenitor	21.50777202
Wildtype	LB3	Neuromesodermal progenitor	21.9380531
Wildtype	LB4	Neuromesodermal progenitor	23.50859107
Wildtype	LB5	Neuromesodermal progenitor	20.53069307
Wildtype	LB1	Mesp1-expressing mesoderm progenitor	10.23737374
Wildtype	LB2	Mesp1-expressing mesoderm progenitor	8.466135458
Wildtype	LB3	Mesp1-expressing mesoderm progenitor	9.304347826
Wildtype	LB4	Mesp1-expressing mesoderm progenitor	9.640167364
Wildtype	LB5	Mesp1-expressing mesoderm progenitor	8.135185185
Wildtype	LB1	Paraxial mesoderm progenitor	14.39880952
Wildtype	LB2	Paraxial mesoderm progenitor	14.98275862
Wildtype	LB3	Paraxial mesoderm progenitor	12.33587786
Wildtype	LB4	Paraxial mesoderm progenitor	16.9261745
Wildtype	LB5	Paraxial mesoderm progenitor	13.17002882
Wildtype	LB1	Primordial germ cell	12.57142857
Wildtype	LB2	Primordial germ cell	12.125
Wildtype	LB3	Primordial germ cell	17.18181818
Wildtype	LB4	Primordial germ cell	15.13888889
Wildtype	LB5	Primordial germ cell	10.275
Wildtype	LB1	Second heart field	2.198019802
Wildtype	LB2	Second heart field	2.193277311
Wildtype	LB3	Second heart field	1.816666667
Wildtype	LB4	Second heart field	2.303030303
Wildtype	LB5	Second heart field	2.13559322
Wildtype	LB1	Trunk paraxial mesoderm	5.144927536
Wildtype	LB2	Trunk paraxial mesoderm	7.32
Wildtype	LB3	Trunk paraxial mesoderm	6.790697674
Wildtype	LB4	Trunk paraxial mesoderm	7.274725275
Wildtype	LB5	Trunk paraxial mesoderm	5.705882353
Wildtype	LB1	Head paraxial mesoderm	2.218390805
Wildtype	LB2	Head paraxial mesoderm	2.824561404
Wildtype	LB3	Head paraxial mesoderm	2.444444444
Wildtype	LB4	Head paraxial mesoderm	3.069767442
Wildtype	LB5	Head paraxial mesoderm	2.381165919
Wildtype	LB1	First heart field 2	0.886666667
Wildtype	LB2	First heart field 2	1.349315068
Wildtype	LB3	First heart field 2	1.071428571
Wildtype	LB4	First heart field 2	1.375886525
Wildtype	LB5	First heart field 2	1.179487179
Wildtype	LB1	First heart field 1	3
Wildtype	LB2	First heart field 1	2.565217391
Wildtype	LB3	First heart field 1	3.138888889
Wildtype	LB4	First heart field 1	2.955223881
Wildtype	LB5	First heart field 1	1.828382838
Wildtype	LB1	Hemangioblast	1.338983051
Wildtype	LB2	Hemangioblast	1.536585366
Wildtype	LB3	Hemangioblast	2
Wildtype	LB4	Hemangioblast	1.513513514
Wildtype	LB5	Hemangioblast	1.127962085
Wildtype	LB1	Primitive erythrocyte	0.578947368
Wildtype	LB2	Primitive erythrocyte	0.578947368
Wildtype	LB3	Primitive erythrocyte	1
Wildtype	LB4	Primitive erythrocyte	0.769230769
Wildtype	LB5	Primitive erythrocyte	1.086580087
Wildtype	LB1	Primitive node	5.615384615
Wildtype	LB2	Primitive node	10
Wildtype	LB3	Primitive node	12.15384615
Wildtype	LB4	Primitive node	12.80357143
Wildtype	LB5	Primitive node	7.484536082
Nipbl+/-	LB6	Neuromesodermal progenitor	19.8852459
Nipbl+/-	LB7	Neuromesodermal progenitor	30.46666667
Nipbl+/-	LB8	Neuromesodermal progenitor	17.57894737
Nipbl+/-	LB9	Neuromesodermal progenitor	22.47761194
Nipbl+/-	LB10	Neuromesodermal progenitor	18.915
Nipbl+/-	LB11	Neuromesodermal progenitor	18.65625
Nipbl+/-	LB6	Mesp1-expressing mesoderm progenitor	7.968379447
Nipbl+/-	LB7	Mesp1-expressing mesoderm progenitor	12.57425743
Nipbl+/-	LB8	Mesp1-expressing mesoderm progenitor	7.488311688
Nipbl+/-	LB9	Mesp1-expressing mesoderm progenitor	8.51465798
Nipbl+/-	LB10	Mesp1-expressing mesoderm progenitor	7.901678657
Nipbl+/-	LB11	Mesp1-expressing mesoderm progenitor	6.896551724
Nipbl+/-	LB6	Paraxial mesoderm progenitor	15.47368421
Nipbl+/-	LB7	Paraxial mesoderm progenitor	21.41176471
Nipbl+/-	LB8	Paraxial mesoderm progenitor	14.81818182
Nipbl+/-	LB9	Paraxial mesoderm progenitor	15.32945736
Nipbl+/-	LB10	Paraxial mesoderm progenitor	13.21511628
Nipbl+/-	LB11	Paraxial mesoderm progenitor	12.50196078
Nipbl+/-	LB6	Primordial germ cell	15.52173913
Nipbl+/-	LB7	Primordial germ cell	13.61538462
Nipbl+/-	LB8	Primordial germ cell	14.54545455
Nipbl+/-	LB9	Primordial germ cell	11.75675676
Nipbl+/-	LB10	Primordial germ cell	13.04166667
Nipbl+/-	LB11	Primordial germ cell	14.28571429
Nipbl+/-	LB6	Second heart field	4.224719101
Nipbl+/-	LB7	Second heart field	3.317073171
Nipbl+/-	LB8	Second heart field	3.773662551
Nipbl+/-	LB9	Second heart field	2.463855422
Nipbl+/-	LB10	Second heart field	1.767272727
Nipbl+/-	LB11	Second heart field	1.900826446
Nipbl+/-	LB6	Trunk paraxial mesoderm	9.119402985
Nipbl+/-	LB7	Trunk paraxial mesoderm	10.66666667
Nipbl+/-	LB8	Trunk paraxial mesoderm	7.121212121
Nipbl+/-	LB9	Trunk paraxial mesoderm	6.285714286
Nipbl+/-	LB10	Trunk paraxial mesoderm	5.771573604
Nipbl+/-	LB11	Trunk paraxial mesoderm	4.79245283
Nipbl+/-	LB6	Head paraxial mesoderm	2.75
Nipbl+/-	LB7	Head paraxial mesoderm	9
Nipbl+/-	LB8	Head paraxial mesoderm	3.514285714
Nipbl+/-	LB9	Head paraxial mesoderm	3.215517241
Nipbl+/-	LB10	Head paraxial mesoderm	2.03968254
Nipbl+/-	LB11	Head paraxial mesoderm	1.960227273
Nipbl+/-	LB6	First heart field 2	2.319444444
Nipbl+/-	LB7	First heart field 2	2.277777778
Nipbl+/-	LB8	First heart field 2	2.408759124
Nipbl+/-	LB9	First heart field 2	1.42364532
Nipbl+/-	LB10	First heart field 2	1.125
Nipbl+/-	LB11	First heart field 2	1.045
Nipbl+/-	LB6	First heart field 1	4.15625
Nipbl+/-	LB7	First heart field 1	5.583333333
Nipbl+/-	LB8	First heart field 1	2.058823529
Nipbl+/-	LB9	First heart field 1	2.92
Nipbl+/-	LB10	First heart field 1	1.949579832
Nipbl+/-	LB11	First heart field 1	2.130434783
Nipbl+/-	LB6	Hemangioblast	2.74
Nipbl+/-	LB7	Hemangioblast	2.836065574
Nipbl+/-	LB8	Hemangioblast	2.544117647
Nipbl+/-	LB9	Hemangioblast	1.479674797
Nipbl+/-	LB10	Hemangioblast	1.276923077
Nipbl+/-	LB11	Hemangioblast	1.088607595
Nipbl+/-	LB6	Primitive erythrocyte	2.5
Nipbl+/-	LB7	Primitive erythrocyte	1
Nipbl+/-	LB8	Primitive erythrocyte	3.5
Nipbl+/-	LB9	Primitive erythrocyte	0.5
Nipbl+/-	LB10	Primitive erythrocyte	1
Nipbl+/-	LB11	Primitive erythrocyte	0.75
Nipbl+/-	LB6	Primitive node	13
Nipbl+/-	LB7	Primitive node	23.28571429
Nipbl+/-	LB8	Primitive node	11.87878788
Nipbl+/-	LB9	Primitive node	9.074074074
Nipbl+/-	LB10	Primitive node	7.333333333
Nipbl+/-	LB11	Primitive node	6.87804878
