## Supplementary Data S1-S45 for "Gastrulation-stage gene expression in *Nipbl*^+/-^ mouse embryos foreshadows the development of syndromic birth defects": Data_S38.xlsx

### Sheet: Nanog
	Nanog		Ct	Ct Mean	Ct SD		Rpl4		Ct	Rpl4 Ct Mean	Ct SD	dCt	dCt mean	dCt SEM	2-ddCt	t=test p=			Mean ∆Ct	∆∆Ct	2-∆∆Ct	SEM	Range		pos. error	neg. error
Flrt Clones	A01	1	21.35				A01	1	17.57									Flrt	3.99333	0	1	0.124588	1.0902	0.917266	0.0901965	0.0827342
	A02	1	21.33				A02	1	17.52									Flex	3.97222	-0.0211111	1.01474	0.0615715	1.05899	0.972345	0.0442446	0.0423961
	A03	1	21.45	21.38	0.068		A03	1	17.49	17.53	0.037	3.85
	A04	2	21.21				A04	2	17.38
	A05	2	21.28				A05	2	17.27
	A06	2	21.24	21.25	0.033		A06	2	17.37	17.34	0.057	3.91
	A07	3	21.38				A07	3	17.09
	A08	3	21.29				A08	3	16.99
	A09	3	21.38	21.35	0.051		A09	3	17.05	17.05	0.054	4.3
	A10	4	21.22				A10	4	17.77
	A11	4	21.33				A11	4	17.71
	A12	4	21.74	21.43	0.276		A12	4	17.78	17.75	0.04	3.68
	B01	5	20.8				B01	5	17.54
	B02	5	20.75				B02	5	17.51
	B03	5	20.62	20.73	0.095		B03	5	17.49	17.51	0.027	3.22
	B04	6	21.14				B04	6	17.04
	B05	6	21.22				B05	6	17.13
	B06	6	21.17	21.18	0.041		B06	6	17.06	17.08	0.047	4.1
	B07	7	21.37				B07	7	17.28
	B08	7	21.38				B08	7	17.25
	B09	7	21.5	21.42	0.075		B09	7	17.17	17.23	0.057	4.19
	B10	8	21.52				B10	8	17.23
	B11	8	21.59				B11	8	17.22
	B12	8	21.6	21.57	0.044		B12	8	17.33	17.26	0.059	4.31
	C01	9	21.57				C01	9	17.15
	C02	9	21.52				C02	9	17.12
	C03	9	21.45	21.51	0.062		C03	9	17.12	17.13	0.021	4.38	3.99333	0.124588
Flex Clones	D01	10	20.61				D01	10	16.81
	D02	10	20.61				D02	10	16.65
	D03	10	20.79	20.67	0.103923		D03	10	16.51	16.65	0.15	4.02
	D04	11	21.13				D04	11	17.45
	D05	11	21.18				D05	11	17.35
	D06	11	21.17	21.16	0.03		D06	11	17.38	17.39	0.053	3.77
	D07	12	21.2				D07	12	17.12
	D08	12	21.1				D08	12	17.05
	D09	12	21.38	21.22	0.139		D09	12	17.01	17.06	0.057	4.16
	D10	13	21.03				D10	13	16.91
	D11	13	21.08				D11	13	17.18
	D12	13	21.27	21.13	0.128		D12	13	17.15	17.08	0.147	4.05
	E01	14	20.97				E01	14	17.3
	E02	14	20.88				E02	14	17.13
	E03	14	20.89	20.91	0.051		E03	14	17.18	17.2	0.087	3.71
	E04	15	21.09				E04	15	17.31
	E05	15	21.17				E05	15	16.93
	E06	15	21.13	21.13	0.037		E06	15	16.85	17.03	0.25	4.1
	E07	16	20.82				E07	16	17.08
	E08	16	20.94				E08	16	17.07
	E09	16	20.97	20.91	0.075		E09	16	17.12	17.09	0.025	3.82
	E10	17	21.02				E10	17	16.93
	E11	17	21.06				E11	17	16.76
	E12	17	21.24	21.11	0.117		E12	17	16.91	16.87	0.094	4.24
	F01	18	20.99				F01	18	17.14
	F02	18	20.91				F02	18	17.04
	F03	18	20.86	20.92	0.065		F03	18	16.95	17.04	0.094	3.88	3.97222	0.0615715	1.01474

### Sheet: Pou5F1
	POU5F1		Ct	Ct Mean	Ct SD		Rpl4		Ct	Rpl4 Ct Mean	Ct SD	dCt	dCt mean	dCt SEM	2-ddCt	t=test p=			Mean ∆Ct	∆∆Ct	2-∆∆Ct	SEM	Range		pos. error	neg. error
Flrt Clones	A01	1	19.65				A01	1	17.57									Flrt	2.10667	0	1	0.063901	1.04529	0.956674	0.0452883	0.0433262
	A02	1	19.45				A02	1	17.52									Flex	2.25333	0.146667	0.903335	0.113198	0.977069	0.835166	0.0737334	0.0681692
	A03	1	19.47	19.53	0.109		A03	1	17.49	17.53	0.037	2
	A04	2	19.47				A04	2	17.38
	A05	2	19.42				A05	2	17.27
	A06	2	19.59	19.49	0.09		A06	2	17.37	17.34	0.057	2.15
	A07	3	19.49				A07	3	17.09
	A08	3	19.48				A08	3	16.99
	A09	3	19.61	19.53	0.074		A09	3	17.05	17.05	0.054	2.48
	A10	4	19.57				A10	4	17.77
	A11	4	19.59				A11	4	17.71
	A12	4	19.6	19.59	0.017		A12	4	17.78	17.75	0.04	1.84
	B01	5	19.64				B01	5	17.54
	B02	5	19.59				B02	5	17.51
	B03	5	19.48	19.57	0.079		B03	5	17.49	17.51	0.027	2.06
	B04	6	19.33				B04	6	17.04
	B05	6	19.37				B05	6	17.13
	B06	6	19.33	19.34	0.024		B06	6	17.06	17.08	0.047	2.26
	B07	7	19.47				B07	7	17.28
	B08	7	19.47				B08	7	17.25
	B09	7	19.38	19.44	0.051		B09	7	17.17	17.23	0.057	2.21
	B10	8	19.12				B10	8	17.23
	B11	8	19.2				B11	8	17.22
	B12	8	19.31	19.21	0.095		B12	8	17.33	17.26	0.059	1.95
	C01	9	19.19				C01	9	17.15
	C02	9	19.2				C02	9	17.12
	C03	9	19.04	19.14	0.092		C03	9	17.12	17.13	0.021	2.01	2.10667	0.063901
Flex Clones	D01	10	19.84				D01	10	16.81
	D02	10	19.72				D02	10	16.65
	D03	10	19.54	19.7	0.151		D03	10	16.51	16.65	0.15	3.05
	D04	11	19.26				D04	11	17.45
	D05	11	19.23				D05	11	17.35
	D06	11	19.19	19.23	0.035		D06	11	17.38	17.39	0.053	1.84
	D07	12	19.33				D07	12	17.12
	D08	12	19.31				D08	12	17.05
	D09	12	19.31	19.32	0.013		D09	12	17.01	17.06	0.057	2.26
	D10	13	19.37				D10	13	16.91
	D11	13	19.56				D11	13	17.18
	D12	13	19.64	19.52	0.138		D12	13	17.15	17.08	0.147	2.44
	E01	14	19.36				E01	14	17.3
	E02	14	19.26				E02	14	17.13
	E03	14	19.35	19.32	0.054		E03	14	17.18	17.2	0.087	2.12
	E04	15	19.09				E04	15	17.31
	E05	15	19.13				E05	15	16.93
	E06	15	19.06	19.09	0.036		E06	15	16.85	17.03	0.25	2.06
	E07	16	19.12				E07	16	17.08
	E08	16	19.24				E08	16	17.07
	E09	16	19.28	19.21	0.081		E09	16	17.12	17.09	0.025	2.12
	E10	17	18.99				E10	17	16.93
	E11	17	19.1				E11	17	16.76
	E12	17	19.21	19.1	0.11		E12	17	16.91	16.87	0.094	2.23
	F01	18	19.3				F01	18	17.14
	F02	18	19.2				F02	18	17.04
	F03	18	19.11	19.2	0.098		F03	18	16.95	17.04	0.094	2.16	2.25333	0.113198	0.903335	0.275829

### Sheet: Nipbl
	Nipbl		Ct	Ct Mean	Ct SD		Rpl4		Ct	Rpl4 Ct Mean	Ct SD	dCt	dCt mean	dCt SEM	2-ddCt	t=test p=			Mean ∆Ct	∆∆Ct	2-∆∆Ct	SEM	Range		pos. error	neg. error
Flrt Clones	A01	1	23.98				A01	1	17.57									Flrt	6.20111	0	1	0.0533709	1.03769	0.963682	0.0376867	0.036318
	A02	1	24.01				A02	1	17.52									Flex	7.28	1.07889	0.473393	0.0779957	0.499691	0.44848	0.0262973	0.0249133
	A03	1	24.02	24	0.022		A03	1	17.49	17.53	0.037	6.47
	A04	2	23.24				A04	2	17.38
	A05	2	23.29				A05	2	17.27
	A06	2	23.28	23.27	0.026		A06	2	17.37	17.34	0.057	5.93
	A07	3	23.38				A07	3	17.09
	A08	3	23.14				A08	3	16.99
	A09	3	23.23	23.25	0.121		A09	3	17.05	17.05	0.054	6.2
	A10	4	24.15				A10	4	17.77
	A11	4	24.17				A11	4	17.71
	A12	4	24.81	24.16	0.0141421		A12	4	17.78	17.75	0.04	6.41
	B01	5	23.64				B01	5	17.54
	B02	5	23.62				B02	5	17.51
	B03	5	23.65	23.64	0.013		B03	5	17.49	17.51	0.027	6.13
	B04	6	23.12				B04	6	17.04
	B05	6	23.23				B05	6	17.13
	B06	6	23.2	23.18	0.059		B06	6	17.06	17.08	0.047	6.1
	B07	7	23.44				B07	7	17.28
	B08	7	23.35				B08	7	17.25
	B09	7	23.48	23.42	0.066		B09	7	17.17	17.23	0.057	6.19
	B10	8	23.39				B10	8	17.23
	B11	8	23.42				B11	8	17.22
	B12	8	23.54	23.45	0.078		B12	8	17.33	17.26	0.059	6.19
	C01	9	23.46				C01	9	17.15
	C02	9	23.25				C02	9	17.12
	C03	9	23.25	23.32	0.122		C03	9	17.12	17.13	0.021	6.19	6.20111	0.0533709
Flex Clones	D01	10	24.03				D01	10	16.81
	D02	10	24.03				D02	10	16.65
	D03	10	23.93	24	0.055		D03	10	16.51	16.65	0.15	7.35
	D04	11	25.07				D04	11	17.45
	D05	11	25.24				D05	11	17.35
	D06	11	25.2	25.17	0.091		D06	11	17.38	17.39	0.053	7.78
	D07	12	24.32				D07	12	17.12
	D08	12	24.26				D08	12	17.05
	D09	12	24.67	24.42	0.22		D09	12	17.01	17.06	0.057	7.36
	D10	13	24.32				D10	13	16.91
	D11	13	24.37				D11	13	17.18
	D12	13	24.6	24.43	0.152		D12	13	17.15	17.08	0.147	7.35
	E01	14	24.59				E01	14	17.3
	E02	14	24.41				E02	14	17.13
	E03	14	24.47	24.49	0.093		E03	14	17.18	17.2	0.087	7.29
	E04	15	23.94				E04	15	17.31
	E05	15	24.06				E05	15	16.93
	E06	15	24.04	24.01	0.064		E06	15	16.85	17.03	0.25	6.98
	E07	16	24.14				E07	16	17.08
	E08	16	24.16				E08	16	17.07
	E09	16	24.26	24.19	0.063		E09	16	17.12	17.09	0.025	7.1
	E10	17	24.1				E10	17	16.93
	E11	17	24.04				E11	17	16.76
	E12	17	24.22	24.12	0.093		E12	17	16.91	16.87	0.094	7.25
	F01	18	24.23				F01	18	17.14
	F02	18	24.04				F02	18	17.04
	F03	18	24.02	24.1	0.119		F03	18	16.95	17.04	0.094	7.06	7.28	0.0779957	0.473393	4.22502e-09
