## Supplementary Data S1-S45 for "Gastrulation-stage gene expression in *Nipbl*^+/-^ mouse embryos foreshadows the development of syndromic birth defects": Data_S44.csv

Stage	Genotype	Embryo	Gene	Norm_Transcripts
LB	WT	LB1	Hoxd13	0.026835043
LB	WT	LB1	Hoxd11	0.018153118
LB	WT	LB1	Hoxd10	0.022888713
LB	WT	LB1	Hoxd9	0.468034728
LB	WT	LB1	Hoxd8	0.038674033
LB	WT	LB1	Hoxd1	0.54617206
LB	WT	LB1	Hoxa1	1.971586425
LB	WT	LB1	Hoxa2	0.236779795
LB	WT	LB1	Hoxa3	0.225730071
LB	WT	LB1	Hoxaas3	2.177584846
LB	WT	LB1	Hoxa5	0.37332281
LB	WT	LB1	Hoxa7	0.109707972
LB	WT	LB1	Hoxa10	0.134175217
LB	WT	LB1	Hoxa11	0.029992107
LB	WT	LB1	Hoxa13	0.005524862
LB	WT	LB1	Hoxb9	0.271507498
LB	WT	LB1	Hoxb8	0.624309392
LB	WT	LB1	Hoxb7	0.20047356
LB	WT	LB1	Hoxb6	0.719810576
LB	WT	LB1	Hoxb5	0.347277032
LB	WT	LB1	Hoxb4	0.694554065
LB	WT	LB1	Hoxb3	0.19652723
LB	WT	LB1	Hoxb3os	1.506708761
LB	WT	LB1	Hoxb2	2.921073402
LB	WT	LB1	Hoxb1	4.125493291
LB	WT	LB1	Hoxc13	0.005524862
LB	WT	LB1	Hoxc10	0.009471192
LB	WT	LB1	Hoxc9	0.051302289
LB	WT	LB1	Hoxc8	0.10023678
LB	WT	LB1	Hoxc4	0.105761642
LB	WT	LB1	Hoxb5os	0
LB	WT	LB1	Hoxa9	0
LB	WT	LB2	Hoxd13	0.021935484
LB	WT	LB2	Hoxd11	0
LB	WT	LB2	Hoxd10	0.012903226
LB	WT	LB2	Hoxd9	0.166451613
LB	WT	LB2	Hoxd8	0.012903226
LB	WT	LB2	Hoxd1	0.290322581
LB	WT	LB2	Hoxa1	1.347096774
LB	WT	LB2	Hoxa2	0.362580645
LB	WT	LB2	Hoxa3	0.138064516
LB	WT	LB2	Hoxaas3	0.100645161
LB	WT	LB2	Hoxa5	0.126451613
LB	WT	LB2	Hoxa7	0.025806452
LB	WT	LB2	Hoxa10	0.030967742
LB	WT	LB2	Hoxa11	0.006451613
LB	WT	LB2	Hoxa13	0
LB	WT	LB2	Hoxb9	0.03483871
LB	WT	LB2	Hoxb8	0.094193548
LB	WT	LB2	Hoxb7	0.043870968
LB	WT	LB2	Hoxb6	0.238709677
LB	WT	LB2	Hoxb5	0.091612903
LB	WT	LB2	Hoxb4	0.172903226
LB	WT	LB2	Hoxb3	0.073548387
LB	WT	LB2	Hoxb3os	0.267096774
LB	WT	LB2	Hoxb2	2.489032258
LB	WT	LB2	Hoxb1	6.416774194
LB	WT	LB2	Hoxc13	0.001290323
LB	WT	LB2	Hoxc10	0.003870968
LB	WT	LB2	Hoxc9	0.018064516
LB	WT	LB2	Hoxc8	0.027096774
LB	WT	LB2	Hoxc4	0.014193548
LB	WT	LB2	Hoxb5os	0
LB	WT	LB2	Hoxa9	0
LB	WT	LB3	Hoxd13	0.01835536
LB	WT	LB3	Hoxd11	0.002202643
LB	WT	LB3	Hoxd10	0.007342144
LB	WT	LB3	Hoxd9	0.223201175
LB	WT	LB3	Hoxd8	0.019823789
LB	WT	LB3	Hoxd1	0.353157122
LB	WT	LB3	Hoxa1	1.1020558
LB	WT	LB3	Hoxa2	0.309104258
LB	WT	LB3	Hoxa3	0.134361233
LB	WT	LB3	Hoxaas3	0.128487518
LB	WT	LB3	Hoxa5	0.130690162
LB	WT	LB3	Hoxa7	0.035976505
LB	WT	LB3	Hoxa10	0.049926579
LB	WT	LB3	Hoxa11	0.009544787
LB	WT	LB3	Hoxa13	0.004405286
LB	WT	LB3	Hoxb9	0.049192364
LB	WT	LB3	Hoxb8	0.091776799
LB	WT	LB3	Hoxb7	0.052129222
LB	WT	LB3	Hoxb6	0.248898678
LB	WT	LB3	Hoxb5	0.13215859
LB	WT	LB3	Hoxb4	0.206314244
LB	WT	LB3	Hoxb3	0.07856094
LB	WT	LB3	Hoxb3os	0.24743025
LB	WT	LB3	Hoxb2	2.502936858
LB	WT	LB3	Hoxb1	6.124082232
LB	WT	LB3	Hoxc13	0
LB	WT	LB3	Hoxc10	0.00660793
LB	WT	LB3	Hoxc9	0.027900147
LB	WT	LB3	Hoxc8	0.04845815
LB	WT	LB3	Hoxc4	0.013215859
LB	WT	LB3	Hoxb5os	0
LB	WT	LB3	Hoxa9	0
LB	WT	LB4	Hoxd13	0.015761328
LB	WT	LB4	Hoxd11	0.008443569
LB	WT	LB4	Hoxd10	0.023079088
LB	WT	LB4	Hoxd9	0.245989305
LB	WT	LB4	Hoxd8	0.020264565
LB	WT	LB4	Hoxd1	0.261187729
LB	WT	LB4	Hoxa1	0.793414016
LB	WT	LB4	Hoxa2	0.199549676
LB	WT	LB4	Hoxa3	0.092597805
LB	WT	LB4	Hoxaas3	0.131438221
LB	WT	LB4	Hoxa5	0.151702786
LB	WT	LB4	Hoxa7	0.072614692
LB	WT	LB4	Hoxa10	0.111173656
LB	WT	LB4	Hoxa11	0.019701661
LB	WT	LB4	Hoxa13	0.004503237
LB	WT	LB4	Hoxb9	0.070644526
LB	WT	LB4	Hoxb8	0.158457641
LB	WT	LB4	Hoxb7	0.072614692
LB	WT	LB4	Hoxb6	0.46383338
LB	WT	LB4	Hoxb5	0.127497889
LB	WT	LB4	Hoxb4	0.240360259
LB	WT	LB4	Hoxb3	0.075710667
LB	WT	LB4	Hoxb3os	0.678862933
LB	WT	LB4	Hoxb2	1.519279482
LB	WT	LB4	Hoxb1	3.158457641
LB	WT	LB4	Hoxc13	0.001970166
LB	WT	LB4	Hoxc10	0.018575851
LB	WT	LB4	Hoxc9	0.068111455
LB	WT	LB4	Hoxc8	0.075710667
LB	WT	LB4	Hoxc4	0.02701942
LB	WT	LB4	Hoxb5os	0
LB	WT	LB4	Hoxa9	0
LB	WT	LB5	Hoxd13	0.01907131
LB	WT	LB5	Hoxd11	0.015754561
LB	WT	LB5	Hoxd10	0.029850746
LB	WT	LB5	Hoxd9	0.367330017
LB	WT	LB5	Hoxd8	0.030679934
LB	WT	LB5	Hoxd1	0.438640133
LB	WT	LB5	Hoxa1	0.917910448
LB	WT	LB5	Hoxa2	0.245439469
LB	WT	LB5	Hoxa3	0.105306799
LB	WT	LB5	Hoxaas3	0.118573798
LB	WT	LB5	Hoxa5	0.147595357
LB	WT	LB5	Hoxa7	0.059701493
LB	WT	LB5	Hoxa10	0.128524046
LB	WT	LB5	Hoxa11	0.030679934
LB	WT	LB5	Hoxa13	0.004145937
LB	WT	LB5	Hoxb9	0.094527363
LB	WT	LB5	Hoxb8	0.150912106
LB	WT	LB5	Hoxb7	0.077114428
LB	WT	LB5	Hoxb6	0.506633499
LB	WT	LB5	Hoxb5	0.103648425
LB	WT	LB5	Hoxb4	0.226368159
LB	WT	LB5	Hoxb3	0.067164179
LB	WT	LB5	Hoxb3os	0.941127695
LB	WT	LB5	Hoxb2	2.147595357
LB	WT	LB5	Hoxb1	4.039800995
LB	WT	LB5	Hoxc13	0.00331675
LB	WT	LB5	Hoxc10	0.015754561
LB	WT	LB5	Hoxc9	0.044776119
LB	WT	LB5	Hoxc8	0.06053068
LB	WT	LB5	Hoxc4	0.026533997
LB	WT	LB5	Hoxb5os	0
LB	WT	LB5	Hoxa9	0
LB	Nipbl+/-	LB6	Hoxd13	0.022031824
LB	Nipbl+/-	LB6	Hoxd11	0.00244798
LB	Nipbl+/-	LB6	Hoxd10	0.013463892
LB	Nipbl+/-	LB6	Hoxd9	0.093023256
LB	Nipbl+/-	LB6	Hoxd8	0.009791922
LB	Nipbl+/-	LB6	Hoxd1	0.324357405
LB	Nipbl+/-	LB6	Hoxa1	0.199510404
LB	Nipbl+/-	LB6	Hoxa2	0.013463892
LB	Nipbl+/-	LB6	Hoxa3	0.019583843
LB	Nipbl+/-	LB6	Hoxaas3	0.00122399
LB	Nipbl+/-	LB6	Hoxa5	0.003671971
LB	Nipbl+/-	LB6	Hoxa7	0.007343941
LB	Nipbl+/-	LB6	Hoxa10	0.013463892
LB	Nipbl+/-	LB6	Hoxa11	0.004895961
LB	Nipbl+/-	LB6	Hoxa13	0.004895961
LB	Nipbl+/-	LB6	Hoxb9	0.014687882
LB	Nipbl+/-	LB6	Hoxb8	0.033047736
LB	Nipbl+/-	LB6	Hoxb7	0.018359853
LB	Nipbl+/-	LB6	Hoxb6	0.111383109
LB	Nipbl+/-	LB6	Hoxb5	0.031823745
LB	Nipbl+/-	LB6	Hoxb4	0.05997552
LB	Nipbl+/-	LB6	Hoxb3	0.026927785
LB	Nipbl+/-	LB6	Hoxb3os	0.280293758
LB	Nipbl+/-	LB6	Hoxb2	0.796817625
LB	Nipbl+/-	LB6	Hoxb1	0.610771114
LB	Nipbl+/-	LB6	Hoxc13	0
LB	Nipbl+/-	LB6	Hoxc10	0
LB	Nipbl+/-	LB6	Hoxc9	0.00122399
LB	Nipbl+/-	LB6	Hoxc8	0.00122399
LB	Nipbl+/-	LB6	Hoxc4	0.006119951
LB	Nipbl+/-	LB6	Hoxb5os	0
LB	Nipbl+/-	LB6	Hoxa9	0
LB	Nipbl+/-	LB7	Hoxd13	0.026315789
LB	Nipbl+/-	LB7	Hoxd11	0.001879699
LB	Nipbl+/-	LB7	Hoxd10	0.009398496
LB	Nipbl+/-	LB7	Hoxd9	0.152255639
LB	Nipbl+/-	LB7	Hoxd8	0.022556391
LB	Nipbl+/-	LB7	Hoxd1	0.289473684
LB	Nipbl+/-	LB7	Hoxa1	0.281954887
LB	Nipbl+/-	LB7	Hoxa2	0.037593985
LB	Nipbl+/-	LB7	Hoxa3	0.022556391
LB	Nipbl+/-	LB7	Hoxaas3	0.011278195
LB	Nipbl+/-	LB7	Hoxa5	0.013157895
LB	Nipbl+/-	LB7	Hoxa7	0.003759398
LB	Nipbl+/-	LB7	Hoxa10	0.020676692
LB	Nipbl+/-	LB7	Hoxa11	0.003759398
LB	Nipbl+/-	LB7	Hoxa13	0.007518797
LB	Nipbl+/-	LB7	Hoxb9	0.046992481
LB	Nipbl+/-	LB7	Hoxb8	0.035714286
LB	Nipbl+/-	LB7	Hoxb7	0.030075188
LB	Nipbl+/-	LB7	Hoxb6	0.127819549
LB	Nipbl+/-	LB7	Hoxb5	0.045112782
LB	Nipbl+/-	LB7	Hoxb4	0.071428571
LB	Nipbl+/-	LB7	Hoxb3	0.043233083
LB	Nipbl+/-	LB7	Hoxb3os	0.545112782
LB	Nipbl+/-	LB7	Hoxb2	0.922932331
LB	Nipbl+/-	LB7	Hoxb1	1.120300752
LB	Nipbl+/-	LB7	Hoxc13	0
LB	Nipbl+/-	LB7	Hoxc10	0.001879699
LB	Nipbl+/-	LB7	Hoxc9	0
LB	Nipbl+/-	LB7	Hoxc8	0.005639098
LB	Nipbl+/-	LB7	Hoxc4	0.011278195
LB	Nipbl+/-	LB7	Hoxb5os	0
LB	Nipbl+/-	LB7	Hoxa9	0
LB	Nipbl+/-	LB8	Hoxd13	0.020012508
LB	Nipbl+/-	LB8	Hoxd11	0.004377736
LB	Nipbl+/-	LB8	Hoxd10	0.015009381
LB	Nipbl+/-	LB8	Hoxd9	0.220762977
LB	Nipbl+/-	LB8	Hoxd8	0.01438399
LB	Nipbl+/-	LB8	Hoxd1	0.303314572
LB	Nipbl+/-	LB8	Hoxa1	0.767354597
LB	Nipbl+/-	LB8	Hoxa2	0.176360225
LB	Nipbl+/-	LB8	Hoxa3	0.059412133
LB	Nipbl+/-	LB8	Hoxaas3	0.026891807
LB	Nipbl+/-	LB8	Hoxa5	0.048780488
LB	Nipbl+/-	LB8	Hoxa7	0.048780488
LB	Nipbl+/-	LB8	Hoxa10	0.081300813
LB	Nipbl+/-	LB8	Hoxa11	0.015009381
LB	Nipbl+/-	LB8	Hoxa13	0.003752345
LB	Nipbl+/-	LB8	Hoxb9	0.03564728
LB	Nipbl+/-	LB8	Hoxb8	0.058161351
LB	Nipbl+/-	LB8	Hoxb7	0.040650407
LB	Nipbl+/-	LB8	Hoxb6	0.243902439
LB	Nipbl+/-	LB8	Hoxb5	0.063164478
LB	Nipbl+/-	LB8	Hoxb4	0.153220763
LB	Nipbl+/-	LB8	Hoxb3	0.046278924
LB	Nipbl+/-	LB8	Hoxb3os	0.215134459
LB	Nipbl+/-	LB8	Hoxb2	1.622263915
LB	Nipbl+/-	LB8	Hoxb1	3.916823014
LB	Nipbl+/-	LB8	Hoxc13	0.001250782
LB	Nipbl+/-	LB8	Hoxc10	0.010631645
LB	Nipbl+/-	LB8	Hoxc9	0.031894934
LB	Nipbl+/-	LB8	Hoxc8	0.046904315
LB	Nipbl+/-	LB8	Hoxc4	0.013133208
LB	Nipbl+/-	LB8	Hoxb5os	0
LB	Nipbl+/-	LB8	Hoxa9	0
LB	Nipbl+/-	LB9	Hoxd13	0.015422886
LB	Nipbl+/-	LB9	Hoxd11	0.000995025
LB	Nipbl+/-	LB9	Hoxd10	0.005970149
LB	Nipbl+/-	LB9	Hoxd9	0.167661692
LB	Nipbl+/-	LB9	Hoxd8	0.009452736
LB	Nipbl+/-	LB9	Hoxd1	0.33880597
LB	Nipbl+/-	LB9	Hoxa1	1.365671642
LB	Nipbl+/-	LB9	Hoxa2	0.319900498
LB	Nipbl+/-	LB9	Hoxa3	0.088557214
LB	Nipbl+/-	LB9	Hoxaas3	0.14079602
LB	Nipbl+/-	LB9	Hoxa5	0.111940299
LB	Nipbl+/-	LB9	Hoxa7	0.026368159
LB	Nipbl+/-	LB9	Hoxa10	0.029850746
LB	Nipbl+/-	LB9	Hoxa11	0.005472637
LB	Nipbl+/-	LB9	Hoxa13	0.002487562
LB	Nipbl+/-	LB9	Hoxb9	0.044776119
LB	Nipbl+/-	LB9	Hoxb8	0.092039801
LB	Nipbl+/-	LB9	Hoxb7	0.047761194
LB	Nipbl+/-	LB9	Hoxb6	0.212935323
LB	Nipbl+/-	LB9	Hoxb5	0.088557214
LB	Nipbl+/-	LB9	Hoxb4	0.141293532
LB	Nipbl+/-	LB9	Hoxb3	0.062686567
LB	Nipbl+/-	LB9	Hoxb3os	0.195522388
LB	Nipbl+/-	LB9	Hoxb2	2.25721393
LB	Nipbl+/-	LB9	Hoxb1	6.397014925
LB	Nipbl+/-	LB9	Hoxc13	0
LB	Nipbl+/-	LB9	Hoxc10	0.00199005
LB	Nipbl+/-	LB9	Hoxc9	0.009950249
LB	Nipbl+/-	LB9	Hoxc8	0.021393035
LB	Nipbl+/-	LB9	Hoxc4	0.012437811
LB	Nipbl+/-	LB9	Hoxb5os	0
LB	Nipbl+/-	LB9	Hoxa9	0
LB	Nipbl+/-	LB10	Hoxd13	0.021164021
LB	Nipbl+/-	LB10	Hoxd11	0.006878307
LB	Nipbl+/-	LB10	Hoxd10	0.015343915
LB	Nipbl+/-	LB10	Hoxd9	0.241798942
LB	Nipbl+/-	LB10	Hoxd8	0.017460317
LB	Nipbl+/-	LB10	Hoxd1	0.313227513
LB	Nipbl+/-	LB10	Hoxa1	0.639153439
LB	Nipbl+/-	LB10	Hoxa2	0.182539683
LB	Nipbl+/-	LB10	Hoxa3	0.075661376
LB	Nipbl+/-	LB10	Hoxaas3	0.076190476
LB	Nipbl+/-	LB10	Hoxa5	0.075661376
LB	Nipbl+/-	LB10	Hoxa7	0.030687831
LB	Nipbl+/-	LB10	Hoxa10	0.051322751
LB	Nipbl+/-	LB10	Hoxa11	0.011111111
LB	Nipbl+/-	LB10	Hoxa13	0.002116402
LB	Nipbl+/-	LB10	Hoxb9	0.057142857
LB	Nipbl+/-	LB10	Hoxb8	0.084126984
LB	Nipbl+/-	LB10	Hoxb7	0.06031746
LB	Nipbl+/-	LB10	Hoxb6	0.308994709
LB	Nipbl+/-	LB10	Hoxb5	0.069312169
LB	Nipbl+/-	LB10	Hoxb4	0.161375661
LB	Nipbl+/-	LB10	Hoxb3	0.065079365
LB	Nipbl+/-	LB10	Hoxb3os	0.814285714
LB	Nipbl+/-	LB10	Hoxb2	1.661375661
LB	Nipbl+/-	LB10	Hoxb1	3.43015873
LB	Nipbl+/-	LB10	Hoxc13	0.001587302
LB	Nipbl+/-	LB10	Hoxc10	0.006878307
LB	Nipbl+/-	LB10	Hoxc9	0.026455026
LB	Nipbl+/-	LB10	Hoxc8	0.034391534
LB	Nipbl+/-	LB10	Hoxc4	0.01957672
LB	Nipbl+/-	LB10	Hoxb5os	0
LB	Nipbl+/-	LB10	Hoxa9	0
LB	Nipbl+/-	LB11	Hoxd13	0.013830679
LB	Nipbl+/-	LB11	Hoxd11	0.006705784
LB	Nipbl+/-	LB11	Hoxd10	0.010477787
LB	Nipbl+/-	LB11	Hoxd9	0.250209556
LB	Nipbl+/-	LB11	Hoxd8	0.025984912
LB	Nipbl+/-	LB11	Hoxd1	0.313914501
LB	Nipbl+/-	LB11	Hoxa1	1.158843252
LB	Nipbl+/-	LB11	Hoxa2	0.238893546
LB	Nipbl+/-	LB11	Hoxa3	0.101844091
LB	Nipbl+/-	LB11	Hoxaas3	0.228415759
LB	Nipbl+/-	LB11	Hoxa5	0.154233026
LB	Nipbl+/-	LB11	Hoxa7	0.064124057
LB	Nipbl+/-	LB11	Hoxa10	0.079631182
LB	Nipbl+/-	LB11	Hoxa11	0.018440905
LB	Nipbl+/-	LB11	Hoxa13	0.002514669
LB	Nipbl+/-	LB11	Hoxb9	0.082145851
LB	Nipbl+/-	LB11	Hoxb8	0.153394803
LB	Nipbl+/-	LB11	Hoxb7	0.084241408
LB	Nipbl+/-	LB11	Hoxb6	0.383487008
LB	Nipbl+/-	LB11	Hoxb5	0.097652976
LB	Nipbl+/-	LB11	Hoxb4	0.266974015
LB	Nipbl+/-	LB11	Hoxb3	0.072087175
LB	Nipbl+/-	LB11	Hoxb3os	0.953059514
LB	Nipbl+/-	LB11	Hoxb2	1.766554904
LB	Nipbl+/-	LB11	Hoxb1	4.032690696
LB	Nipbl+/-	LB11	Hoxc13	0.002095557
LB	Nipbl+/-	LB11	Hoxc10	0.014668902
LB	Nipbl+/-	LB11	Hoxc9	0.05071249
LB	Nipbl+/-	LB11	Hoxc8	0.058256496
LB	Nipbl+/-	LB11	Hoxc4	0.045683152
LB	Nipbl+/-	LB11	Hoxb5os	0
LB	Nipbl+/-	LB11	Hoxa9	0
CC	WT	CC1	Hoxaas3	4.694235589
CC	WT	CC1	Hoxb1	1.301587302
CC	WT	CC1	Hoxa1	0.817042607
CC	WT	CC1	Hoxd9	0.287385129
CC	WT	CC1	Hoxb6	0.467000835
CC	WT	CC1	Hoxa10	0.021720969
CC	WT	CC1	Hoxc8	1.238095238
CC	WT	CC1	Hoxb8	1.270676692
CC	WT	CC1	Hoxd1	0.219715957
CC	WT	CC1	Hoxb2	1.258980785
CC	WT	CC1	Hoxb9	1.110275689
CC	WT	CC1	Hoxa5	0.307435255
CC	WT	CC1	Hoxa7	0.625730994
CC	WT	CC1	Hoxa9	0.169590643
CC	WT	CC1	Hoxb4	0.798663325
CC	WT	CC1	Hoxb5	0.171261487
CC	WT	CC1	Hoxa2	0.143692565
CC	WT	CC1	Hoxb7	0.196324144
CC	WT	CC1	Hoxc9	0.16374269
CC	WT	CC1	Hoxc6	0.267335004
CC	WT	CC1	Hoxa11	0.005847953
CC	WT	CC1	Hoxb5os	0.507936508
CC	WT	CC1	Hoxc4	0.279866332
CC	WT	CC1	Hoxb3os	0.556390977
CC	WT	CC1	Hoxa3	0.243107769
CC	WT	CC1	Hoxb3	0
CC	WT	CC1	Hoxa13	0
CC	WT	CC2	Hoxaas3	3.313405797
CC	WT	CC2	Hoxb1	1.168025362
CC	WT	CC2	Hoxa1	1.086956522
CC	WT	CC2	Hoxd9	0.196105072
CC	WT	CC2	Hoxb6	0.433876812
CC	WT	CC2	Hoxa10	0.159873188
CC	WT	CC2	Hoxc8	0.447463768
CC	WT	CC2	Hoxb8	1.060235507
CC	WT	CC2	Hoxd1	0.230978261
CC	WT	CC2	Hoxb2	1.276268116
CC	WT	CC2	Hoxb9	0.764039855
CC	WT	CC2	Hoxa5	0.290307971
CC	WT	CC2	Hoxa7	0.320652174
CC	WT	CC2	Hoxa9	0.151721014
CC	WT	CC2	Hoxb4	0.611865942
CC	WT	CC2	Hoxb5	0.175724638
CC	WT	CC2	Hoxa2	0.19067029
CC	WT	CC2	Hoxb7	0.172554348
CC	WT	CC2	Hoxc9	0.131793478
CC	WT	CC2	Hoxc6	0.132699275
CC	WT	CC2	Hoxa11	0.049365942
CC	WT	CC2	Hoxb5os	0.254528986
CC	WT	CC2	Hoxc4	0.160326087
CC	WT	CC2	Hoxb3os	0.569746377
CC	WT	CC2	Hoxa3	0.202445652
CC	WT	CC2	Hoxb3	0
CC	WT	CC2	Hoxa13	0
CC	WT	CC3	Hoxaas3	3.341750109
CC	WT	CC3	Hoxb1	0.897692643
CC	WT	CC3	Hoxa1	0.631258163
CC	WT	CC3	Hoxd9	0.299085764
CC	WT	CC3	Hoxb6	0.338702656
CC	WT	CC3	Hoxa10	0.128428385
CC	WT	CC3	Hoxc8	0.908141054
CC	WT	CC3	Hoxb8	0.855898999
CC	WT	CC3	Hoxd1	0.205920766
CC	WT	CC3	Hoxb2	0.777535916
CC	WT	CC3	Hoxb9	0.602089682
CC	WT	CC3	Hoxa5	0.237265999
CC	WT	CC3	Hoxa7	0.595559425
CC	WT	CC3	Hoxa9	0.221593383
CC	WT	CC3	Hoxb4	0.486286461
CC	WT	CC3	Hoxb5	0.134958642
CC	WT	CC3	Hoxa2	0.141053548
CC	WT	CC3	Hoxb7	0.16151502
CC	WT	CC3	Hoxc9	0.238572051
CC	WT	CC3	Hoxc6	0.245973008
CC	WT	CC3	Hoxa11	0.036569438
CC	WT	CC3	Hoxb5os	0.460165433
CC	WT	CC3	Hoxc4	0.195472355
CC	WT	CC3	Hoxb3os	0.364823683
CC	WT	CC3	Hoxa3	0.176752286
CC	WT	CC3	Hoxb3	0
CC	WT	CC3	Hoxa13	0
CC	WT	CC4	Hoxaas3	4.6255108
CC	WT	CC4	Hoxb1	1.107122008
CC	WT	CC4	Hoxa1	0.96497373
CC	WT	CC4	Hoxd9	0.325744308
CC	WT	CC4	Hoxb6	0.549036778
CC	WT	CC4	Hoxa10	0.157034442
CC	WT	CC4	Hoxc8	0.851722125
CC	WT	CC4	Hoxb8	1.486281378
CC	WT	CC4	Hoxd1	0.317571512
CC	WT	CC4	Hoxb2	1.360770578
CC	WT	CC4	Hoxb9	1.008756567
CC	WT	CC4	Hoxa5	0.343257443
CC	WT	CC4	Hoxa7	0.468476357
CC	WT	CC4	Hoxa9	0.19614711
CC	WT	CC4	Hoxb4	0.704028021
CC	WT	CC4	Hoxb5	0.255983654
CC	WT	CC4	Hoxa2	0.176007005
CC	WT	CC4	Hoxb7	0.247810858
CC	WT	CC4	Hoxc9	0.210741389
CC	WT	CC4	Hoxc6	0.215119673
CC	WT	CC4	Hoxa11	0.038820782
CC	WT	CC4	Hoxb5os	0.414477525
CC	WT	CC4	Hoxc4	0.200525394
CC	WT	CC4	Hoxb3os	0.638937536
CC	WT	CC4	Hoxa3	0.258026853
CC	WT	CC4	Hoxb3	0
CC	WT	CC4	Hoxa13	0
CC	WT	CC5	Hoxaas3	3.25331018
CC	WT	CC5	Hoxb1	0.840460169
CC	WT	CC5	Hoxa1	0.716301281
CC	WT	CC5	Hoxd9	0.226177556
CC	WT	CC5	Hoxb6	0.360104189
CC	WT	CC5	Hoxa10	0.128500109
CC	WT	CC5	Hoxc8	0.423703061
CC	WT	CC5	Hoxb8	1.149772086
CC	WT	CC5	Hoxd1	0.175385283
CC	WT	CC5	Hoxb2	0.961363143
CC	WT	CC5	Hoxb9	0.671152594
CC	WT	CC5	Hoxa5	0.230735837
CC	WT	CC5	Hoxa7	0.32537443
CC	WT	CC5	Hoxa9	0.144779683
CC	WT	CC5	Hoxb4	0.540915997
CC	WT	CC5	Hoxb5	0.215975689
CC	WT	CC5	Hoxa2	0.121771218
CC	WT	CC5	Hoxb7	0.198827871
CC	WT	CC5	Hoxc9	0.17690471
CC	WT	CC5	Hoxc6	0.120902974
CC	WT	CC5	Hoxa11	0.046451053
CC	WT	CC5	Hoxb5os	0.21185153
CC	WT	CC5	Hoxc4	0.125678316
CC	WT	CC5	Hoxb3os	0.542001302
CC	WT	CC5	Hoxa3	0.165183417
CC	WT	CC5	Hoxb3	0
CC	WT	CC5	Hoxa13	0
CC	WT	CC6	Hoxaas3	3.095915098
CC	WT	CC6	Hoxb1	0.672206648
CC	WT	CC6	Hoxa1	0.484381258
CC	WT	CC6	Hoxd9	0.28474169
CC	WT	CC6	Hoxb6	0.368842611
CC	WT	CC6	Hoxa10	0.154585503
CC	WT	CC6	Hoxc8	0.795554666
CC	WT	CC6	Hoxb8	1.043452143
CC	WT	CC6	Hoxd1	0.180016019
CC	WT	CC6	Hoxb2	0.792751302
CC	WT	CC6	Hoxb9	0.723267922
CC	WT	CC6	Hoxa5	0.233480176
CC	WT	CC6	Hoxa7	0.519823789
CC	WT	CC6	Hoxa9	0.244693632
CC	WT	CC6	Hoxb4	0.558269924
CC	WT	CC6	Hoxb5	0.199239087
CC	WT	CC6	Hoxa2	0.108329996
CC	WT	CC6	Hoxb7	0.196235483
CC	WT	CC6	Hoxc9	0.326792151
CC	WT	CC6	Hoxc6	0.191429716
CC	WT	CC6	Hoxa11	0.061674009
CC	WT	CC6	Hoxb5os	0.4030837
CC	WT	CC6	Hoxc4	0.141770124
CC	WT	CC6	Hoxb3os	0.415498598
CC	WT	CC6	Hoxa3	0.172406888
CC	WT	CC6	Hoxb3	0
CC	WT	CC6	Hoxa13	0
CC	WT	CC7	Hoxaas3	4.897706589
CC	WT	CC7	Hoxb1	1.149253731
CC	WT	CC7	Hoxa1	1.172915908
CC	WT	CC7	Hoxd9	0.252639243
CC	WT	CC7	Hoxb6	0.429559519
CC	WT	CC7	Hoxa10	0.081907535
CC	WT	CC7	Hoxc8	0.459774299
CC	WT	CC7	Hoxb8	1.627229705
CC	WT	CC7	Hoxd1	0.23880597
CC	WT	CC7	Hoxb2	1.60684383
CC	WT	CC7	Hoxb9	0.985802694
CC	WT	CC7	Hoxa5	0.307972333
CC	WT	CC7	Hoxa7	0.295231161
CC	WT	CC7	Hoxa9	0.111394248
CC	WT	CC7	Hoxb4	0.674190025
CC	WT	CC7	Hoxb5	0.259555879
CC	WT	CC7	Hoxa2	0.119402985
CC	WT	CC7	Hoxb7	0.242810339
CC	WT	CC7	Hoxc9	0.117218784
CC	WT	CC7	Hoxc6	0.158354569
CC	WT	CC7	Hoxa11	0.018565708
CC	WT	CC7	Hoxb5os	0.271204951
CC	WT	CC7	Hoxc4	0.180560612
CC	WT	CC7	Hoxb3os	0.728066982
CC	WT	CC7	Hoxa3	0.232981434
CC	WT	CC7	Hoxb3	0
CC	WT	CC7	Hoxa13	0
CC	WT	CC8	Hoxaas3	2.541024479
CC	WT	CC8	Hoxb1	0.842701723
CC	WT	CC8	Hoxa1	0.718948323
CC	WT	CC8	Hoxd9	0.266999093
CC	WT	CC8	Hoxb6	0.347688123
CC	WT	CC8	Hoxa10	0.185176791
CC	WT	CC8	Hoxc8	0.47325476
CC	WT	CC8	Hoxb8	1.023118767
CC	WT	CC8	Hoxd1	0.176337262
CC	WT	CC8	Hoxb2	1.043970988
CC	WT	CC8	Hoxb9	0.559156845
CC	WT	CC8	Hoxa5	0.257252947
CC	WT	CC8	Hoxa7	0.313009973
CC	WT	CC8	Hoxa9	0.171124207
CC	WT	CC8	Hoxb4	0.52425204
CC	WT	CC8	Hoxb5	0.218495014
CC	WT	CC8	Hoxa2	0.103581142
CC	WT	CC8	Hoxb7	0.178150499
CC	WT	CC8	Hoxc9	0.216908432
CC	WT	CC8	Hoxc6	0.142112421
CC	WT	CC8	Hoxa11	0.055983681
CC	WT	CC8	Hoxb5os	0.149818676
CC	WT	CC8	Hoxc4	0.104714415
CC	WT	CC8	Hoxb3os	0.498413418
CC	WT	CC8	Hoxa3	0.157978241
CC	WT	CC8	Hoxb3	0
CC	WT	CC8	Hoxa13	0
CC	Nipbl+/-	CC9	Hoxaas3	3.512096774
CC	Nipbl+/-	CC9	Hoxb1	1.13844086
CC	Nipbl+/-	CC9	Hoxa1	1.047715054
CC	Nipbl+/-	CC9	Hoxd9	0.407258065
CC	Nipbl+/-	CC9	Hoxb6	0.67405914
CC	Nipbl+/-	CC9	Hoxa10	0.235887097
CC	Nipbl+/-	CC9	Hoxc8	0.757392473
CC	Nipbl+/-	CC9	Hoxb8	1.135752688
CC	Nipbl+/-	CC9	Hoxd1	0.251344086
CC	Nipbl+/-	CC9	Hoxb2	1.223790323
CC	Nipbl+/-	CC9	Hoxb9	0.886424731
CC	Nipbl+/-	CC9	Hoxa5	0.266801075
CC	Nipbl+/-	CC9	Hoxa7	0.526209677
CC	Nipbl+/-	CC9	Hoxa9	0.268817204
CC	Nipbl+/-	CC9	Hoxb4	0.709005376
CC	Nipbl+/-	CC9	Hoxb5	0.137096774
CC	Nipbl+/-	CC9	Hoxa2	0.157930108
CC	Nipbl+/-	CC9	Hoxb7	0.283602151
CC	Nipbl+/-	CC9	Hoxc9	0.264784946
CC	Nipbl+/-	CC9	Hoxc6	0.255376344
CC	Nipbl+/-	CC9	Hoxa11	0.058467742
CC	Nipbl+/-	CC9	Hoxb5os	0.29233871
CC	Nipbl+/-	CC9	Hoxc4	0.22311828
CC	Nipbl+/-	CC9	Hoxb3os	0.545698925
CC	Nipbl+/-	CC9	Hoxa3	0.239919355
CC	Nipbl+/-	CC9	Hoxb3	0
CC	Nipbl+/-	CC9	Hoxa13	0
CC	Nipbl+/-	CC10	Hoxaas3	4.173065204
CC	Nipbl+/-	CC10	Hoxb1	1.258988422
CC	Nipbl+/-	CC10	Hoxa1	0.782449726
CC	Nipbl+/-	CC10	Hoxd9	0.378427788
CC	Nipbl+/-	CC10	Hoxb6	0.537477148
CC	Nipbl+/-	CC10	Hoxa10	0.15904936
CC	Nipbl+/-	CC10	Hoxc8	1.085313833
CC	Nipbl+/-	CC10	Hoxb8	1.244972578
CC	Nipbl+/-	CC10	Hoxd1	0.244363193
CC	Nipbl+/-	CC10	Hoxb2	1.121876904
CC	Nipbl+/-	CC10	Hoxb9	1.152955515
CC	Nipbl+/-	CC10	Hoxa5	0.251066423
CC	Nipbl+/-	CC10	Hoxa7	0.524070689
CC	Nipbl+/-	CC10	Hoxa9	0.250457038
CC	Nipbl+/-	CC10	Hoxb4	0.733698964
CC	Nipbl+/-	CC10	Hoxb5	0.156611822
CC	Nipbl+/-	CC10	Hoxa2	0.183424741
CC	Nipbl+/-	CC10	Hoxb7	0.218159659
CC	Nipbl+/-	CC10	Hoxc9	0.220597197
CC	Nipbl+/-	CC10	Hoxc6	0.285801341
CC	Nipbl+/-	CC10	Hoxa11	0.035344302
CC	Nipbl+/-	CC10	Hoxb5os	0.424131627
CC	Nipbl+/-	CC10	Hoxc4	0.262035344
CC	Nipbl+/-	CC10	Hoxb3os	0.502132846
CC	Nipbl+/-	CC10	Hoxa3	0.227300427
CC	Nipbl+/-	CC10	Hoxb3	0
CC	Nipbl+/-	CC10	Hoxa13	0
CC	Nipbl+/-	CC11	Hoxaas3	3.954347826
CC	Nipbl+/-	CC11	Hoxb1	2.17173913
CC	Nipbl+/-	CC11	Hoxa1	2.019565217
CC	Nipbl+/-	CC11	Hoxd9	0.27826087
CC	Nipbl+/-	CC11	Hoxb6	0.365217391
CC	Nipbl+/-	CC11	Hoxa10	0.086956522
CC	Nipbl+/-	CC11	Hoxc8	0.2
CC	Nipbl+/-	CC11	Hoxb8	1.37826087
CC	Nipbl+/-	CC11	Hoxd1	0.234782609
CC	Nipbl+/-	CC11	Hoxb2	2.002173913
CC	Nipbl+/-	CC11	Hoxb9	0.804347826
CC	Nipbl+/-	CC11	Hoxa5	0.345652174
CC	Nipbl+/-	CC11	Hoxa7	0.186956522
CC	Nipbl+/-	CC11	Hoxa9	0.076086957
CC	Nipbl+/-	CC11	Hoxb4	0.913043478
CC	Nipbl+/-	CC11	Hoxb5	0.134782609
CC	Nipbl+/-	CC11	Hoxa2	0.158695652
CC	Nipbl+/-	CC11	Hoxb7	0.282608696
CC	Nipbl+/-	CC11	Hoxc9	0.058695652
CC	Nipbl+/-	CC11	Hoxc6	0.1
CC	Nipbl+/-	CC11	Hoxa11	0.045652174
CC	Nipbl+/-	CC11	Hoxb5os	0.12173913
CC	Nipbl+/-	CC11	Hoxc4	0.189130435
CC	Nipbl+/-	CC11	Hoxb3os	0.976086957
CC	Nipbl+/-	CC11	Hoxa3	0.223913043
CC	Nipbl+/-	CC11	Hoxb3	0
CC	Nipbl+/-	CC11	Hoxa13	0
CC	Nipbl+/-	CC12	Hoxaas3	4.212278876
CC	Nipbl+/-	CC12	Hoxb1	1.643080125
CC	Nipbl+/-	CC12	Hoxa1	1.361082206
CC	Nipbl+/-	CC12	Hoxd9	0.271592092
CC	Nipbl+/-	CC12	Hoxb6	0.545265349
CC	Nipbl+/-	CC12	Hoxa10	0.097814776
CC	Nipbl+/-	CC12	Hoxc8	0.425598335
CC	Nipbl+/-	CC12	Hoxb8	1.485952133
CC	Nipbl+/-	CC12	Hoxd1	0.239334027
CC	Nipbl+/-	CC12	Hoxb2	1.778355879
CC	Nipbl+/-	CC12	Hoxb9	1.027055151
CC	Nipbl+/-	CC12	Hoxa5	0.322580645
CC	Nipbl+/-	CC12	Hoxa7	0.291363163
CC	Nipbl+/-	CC12	Hoxa9	0.118626431
CC	Nipbl+/-	CC12	Hoxb4	0.859521332
CC	Nipbl+/-	CC12	Hoxb5	0.184183143
CC	Nipbl+/-	CC12	Hoxa2	0.178980229
CC	Nipbl+/-	CC12	Hoxb7	0.266389178
CC	Nipbl+/-	CC12	Hoxc9	0.104058273
CC	Nipbl+/-	CC12	Hoxc6	0.150884495
CC	Nipbl+/-	CC12	Hoxa11	0.024973985
CC	Nipbl+/-	CC12	Hoxb5os	0.18314256
CC	Nipbl+/-	CC12	Hoxc4	0.177939646
CC	Nipbl+/-	CC12	Hoxb3os	0.904266389
CC	Nipbl+/-	CC12	Hoxa3	0.242455775
CC	Nipbl+/-	CC12	Hoxb3	0
CC	Nipbl+/-	CC12	Hoxa13	0
CC	Nipbl+/-	CC13	Hoxaas3	3.210126582
CC	Nipbl+/-	CC13	Hoxb1	2.429535865
CC	Nipbl+/-	CC13	Hoxa1	1.86835443
CC	Nipbl+/-	CC13	Hoxd9	0.270886076
CC	Nipbl+/-	CC13	Hoxb6	0.44556962
CC	Nipbl+/-	CC13	Hoxa10	0.14092827
CC	Nipbl+/-	CC13	Hoxc8	0.210126582
CC	Nipbl+/-	CC13	Hoxb8	1.084388186
CC	Nipbl+/-	CC13	Hoxd1	0.221097046
CC	Nipbl+/-	CC13	Hoxb2	1.787341772
CC	Nipbl+/-	CC13	Hoxb9	0.601687764
CC	Nipbl+/-	CC13	Hoxa5	0.317299578
CC	Nipbl+/-	CC13	Hoxa7	0.208438819
CC	Nipbl+/-	CC13	Hoxa9	0.114767932
CC	Nipbl+/-	CC13	Hoxb4	0.819409283
CC	Nipbl+/-	CC13	Hoxb5	0.171308017
CC	Nipbl+/-	CC13	Hoxa2	0.179746835
CC	Nipbl+/-	CC13	Hoxb7	0.252320675
CC	Nipbl+/-	CC13	Hoxc9	0.115611814
CC	Nipbl+/-	CC13	Hoxc6	0.09535865
CC	Nipbl+/-	CC13	Hoxa11	0.025316456
CC	Nipbl+/-	CC13	Hoxb5os	0.172995781
CC	Nipbl+/-	CC13	Hoxc4	0.181434599
CC	Nipbl+/-	CC13	Hoxb3os	1.031223629
CC	Nipbl+/-	CC13	Hoxa3	0.232911392
CC	Nipbl+/-	CC13	Hoxb3	0
CC	Nipbl+/-	CC13	Hoxa13	0
CC	Nipbl+/-	CC14	Hoxaas3	2.94173141
CC	Nipbl+/-	CC14	Hoxb1	0.910099889
CC	Nipbl+/-	CC14	Hoxa1	1.153163152
CC	Nipbl+/-	CC14	Hoxd9	0.282463929
CC	Nipbl+/-	CC14	Hoxb6	0.371809101
CC	Nipbl+/-	CC14	Hoxa10	0.394006659
CC	Nipbl+/-	CC14	Hoxc8	0.637069922
CC	Nipbl+/-	CC14	Hoxb8	1.216426193
CC	Nipbl+/-	CC14	Hoxd1	0.250832408
CC	Nipbl+/-	CC14	Hoxb2	1.140399556
CC	Nipbl+/-	CC14	Hoxb9	0.655937847
CC	Nipbl+/-	CC14	Hoxa5	0.189234184
CC	Nipbl+/-	CC14	Hoxa7	0.43063263
CC	Nipbl+/-	CC14	Hoxa9	0.245283019
CC	Nipbl+/-	CC14	Hoxb4	0.540510544
CC	Nipbl+/-	CC14	Hoxb5	0.181465039
CC	Nipbl+/-	CC14	Hoxa2	0.083795782
CC	Nipbl+/-	CC14	Hoxb7	0.206437292
CC	Nipbl+/-	CC14	Hoxc9	0.294117647
CC	Nipbl+/-	CC14	Hoxc6	0.190344062
CC	Nipbl+/-	CC14	Hoxa11	0.083795782
CC	Nipbl+/-	CC14	Hoxb5os	0.200332963
CC	Nipbl+/-	CC14	Hoxc4	0.157602664
CC	Nipbl+/-	CC14	Hoxb3os	0.531631521
CC	Nipbl+/-	CC14	Hoxa3	0.184239734
CC	Nipbl+/-	CC14	Hoxb3	0
CC	Nipbl+/-	CC14	Hoxa13	0
CC	Nipbl+/-	CC15	Hoxaas3	4.333099333
CC	Nipbl+/-	CC15	Hoxb1	1.187785188
CC	Nipbl+/-	CC15	Hoxa1	1.218673219
CC	Nipbl+/-	CC15	Hoxd9	0.248157248
CC	Nipbl+/-	CC15	Hoxb6	0.453492453
CC	Nipbl+/-	CC15	Hoxa10	0.126009126
CC	Nipbl+/-	CC15	Hoxc8	0.531765532
CC	Nipbl+/-	CC15	Hoxb8	1.528957529
CC	Nipbl+/-	CC15	Hoxd1	0.244296244
CC	Nipbl+/-	CC15	Hoxb2	1.464373464
CC	Nipbl+/-	CC15	Hoxb9	0.978588979
CC	Nipbl+/-	CC15	Hoxa5	0.251667252
CC	Nipbl+/-	CC15	Hoxa7	0.362583363
CC	Nipbl+/-	CC15	Hoxa9	0.13969814
CC	Nipbl+/-	CC15	Hoxb4	0.700947701
CC	Nipbl+/-	CC15	Hoxb5	0.183573184
CC	Nipbl+/-	CC15	Hoxa2	0.167076167
CC	Nipbl+/-	CC15	Hoxb7	0.276237276
CC	Nipbl+/-	CC15	Hoxc9	0.178308178
CC	Nipbl+/-	CC15	Hoxc6	0.152685153
CC	Nipbl+/-	CC15	Hoxa11	0.04036504
CC	Nipbl+/-	CC15	Hoxb5os	0.263952264
CC	Nipbl+/-	CC15	Hoxc4	0.167778168
CC	Nipbl+/-	CC15	Hoxb3os	0.709371709
CC	Nipbl+/-	CC15	Hoxa3	0.219024219
CC	Nipbl+/-	CC15	Hoxb3	0
CC	Nipbl+/-	CC15	Hoxa13	0
CC	Nipbl+/-	CC16	Hoxaas3	2.403238705
CC	Nipbl+/-	CC16	Hoxb1	1.020791683
CC	Nipbl+/-	CC16	Hoxa1	0.93482607
CC	Nipbl+/-	CC16	Hoxd9	0.327668932
CC	Nipbl+/-	CC16	Hoxb6	0.392842863
CC	Nipbl+/-	CC16	Hoxa10	0.180127949
CC	Nipbl+/-	CC16	Hoxc8	0.379448221
CC	Nipbl+/-	CC16	Hoxb8	1.068572571
CC	Nipbl+/-	CC16	Hoxd1	0.180327869
CC	Nipbl+/-	CC16	Hoxb2	1.079568173
CC	Nipbl+/-	CC16	Hoxb9	0.55997601
CC	Nipbl+/-	CC16	Hoxa5	0.243102759
CC	Nipbl+/-	CC16	Hoxa7	0.287085166
CC	Nipbl+/-	CC16	Hoxa9	0.145341863
CC	Nipbl+/-	CC16	Hoxb4	0.601559376
CC	Nipbl+/-	CC16	Hoxb5	0.182526989
CC	Nipbl+/-	CC16	Hoxa2	0.093562575
CC	Nipbl+/-	CC16	Hoxb7	0.204918033
CC	Nipbl+/-	CC16	Hoxc9	0.210115954
CC	Nipbl+/-	CC16	Hoxc6	0.12734906
CC	Nipbl+/-	CC16	Hoxa11	0.053778489
CC	Nipbl+/-	CC16	Hoxb5os	0.129748101
CC	Nipbl+/-	CC16	Hoxc4	0.115953619
CC	Nipbl+/-	CC16	Hoxb3os	0.636145542
CC	Nipbl+/-	CC16	Hoxa3	0.157736905
CC	Nipbl+/-	CC16	Hoxb3	0
CC	Nipbl+/-	CC16	Hoxa13	0
