## Supplementary Data S1-S45 for "Gastrulation-stage gene expression in *Nipbl*^+/-^ mouse embryos foreshadows the development of syndromic birth defects": Data_S45.csv

Stage	Genotype	Embryo	Gene	Norm_Transcripts
LB	WT	LB1	Hoxd13	0.006153846
LB	WT	LB1	Hoxd11	0.01025641
LB	WT	LB1	Hoxd10	0.001025641
LB	WT	LB1	Hoxd9	0.025641026
LB	WT	LB1	Hoxd8	0.003076923
LB	WT	LB1	Hoxd1	0.063589744
LB	WT	LB1	Hoxa1	3.300512821
LB	WT	LB1	Hoxa2	0.08
LB	WT	LB1	Hoxa3	0.099487179
LB	WT	LB1	Hoxaas3	0.554871795
LB	WT	LB1	Hoxa5	0.193846154
LB	WT	LB1	Hoxa7	0.019487179
LB	WT	LB1	Hoxa10	0.007179487
LB	WT	LB1	Hoxa11	0.002051282
LB	WT	LB1	Hoxa13	0.001025641
LB	WT	LB1	Hoxb9	0.098461538
LB	WT	LB1	Hoxb8	0.256410256
LB	WT	LB1	Hoxb7	0.066666667
LB	WT	LB1	Hoxb6	0.05025641
LB	WT	LB1	Hoxb5	0.053333333
LB	WT	LB1	Hoxb4	0.246153846
LB	WT	LB1	Hoxb3	0.035897436
LB	WT	LB1	Hoxb3os	0.30974359
LB	WT	LB1	Hoxb2	0.922051282
LB	WT	LB1	Hoxb1	1.631794872
LB	WT	LB1	Hoxc13	0.001025641
LB	WT	LB1	Hoxc10	0
LB	WT	LB1	Hoxc9	0.011282051
LB	WT	LB1	Hoxc8	0.011282051
LB	WT	LB1	Hoxc4	0.057435897
LB	WT	LB2	Hoxd13	0.015424165
LB	WT	LB2	Hoxd11	0.005141388
LB	WT	LB2	Hoxd10	0
LB	WT	LB2	Hoxd9	0.005141388
LB	WT	LB2	Hoxd8	0
LB	WT	LB2	Hoxd1	0.046272494
LB	WT	LB2	Hoxa1	0.724935733
LB	WT	LB2	Hoxa2	0.066838046
LB	WT	LB2	Hoxa3	0.06940874
LB	WT	LB2	Hoxaas3	0.015424165
LB	WT	LB2	Hoxa5	0.043701799
LB	WT	LB2	Hoxa7	0.015424165
LB	WT	LB2	Hoxa10	0.007712082
LB	WT	LB2	Hoxa11	0
LB	WT	LB2	Hoxa13	0.005141388
LB	WT	LB2	Hoxb9	0.017994859
LB	WT	LB2	Hoxb8	0.010282776
LB	WT	LB2	Hoxb7	0.010282776
LB	WT	LB2	Hoxb6	0.007712082
LB	WT	LB2	Hoxb5	0
LB	WT	LB2	Hoxb4	0.043701799
LB	WT	LB2	Hoxb3	0.005141388
LB	WT	LB2	Hoxb3os	0.028277635
LB	WT	LB2	Hoxb2	0.254498715
LB	WT	LB2	Hoxb1	0.395886889
LB	WT	LB2	Hoxc13	0.002570694
LB	WT	LB2	Hoxc10	0
LB	WT	LB2	Hoxc9	0.005141388
LB	WT	LB2	Hoxc8	0
LB	WT	LB2	Hoxc4	0.002570694
LB	WT	LB3	Hoxd13	0.003424658
LB	WT	LB3	Hoxd11	0.001141553
LB	WT	LB3	Hoxd10	0.001141553
LB	WT	LB3	Hoxd9	0.00456621
LB	WT	LB3	Hoxd8	0
LB	WT	LB3	Hoxd1	0.063926941
LB	WT	LB3	Hoxa1	0.50913242
LB	WT	LB3	Hoxa2	0.089041096
LB	WT	LB3	Hoxa3	0.062785388
LB	WT	LB3	Hoxaas3	0.020547945
LB	WT	LB3	Hoxa5	0.042237443
LB	WT	LB3	Hoxa7	0.005707763
LB	WT	LB3	Hoxa10	0.003424658
LB	WT	LB3	Hoxa11	0
LB	WT	LB3	Hoxa13	0.001141553
LB	WT	LB3	Hoxb9	0.014840183
LB	WT	LB3	Hoxb8	0.02283105
LB	WT	LB3	Hoxb7	0.00913242
LB	WT	LB3	Hoxb6	0.010273973
LB	WT	LB3	Hoxb5	0.005707763
LB	WT	LB3	Hoxb4	0.04109589
LB	WT	LB3	Hoxb3	0.007990868
LB	WT	LB3	Hoxb3os	0.029680365
LB	WT	LB3	Hoxb2	0.319634703
LB	WT	LB3	Hoxb1	0.568493151
LB	WT	LB3	Hoxc13	0
LB	WT	LB3	Hoxc10	0
LB	WT	LB3	Hoxc9	0.001141553
LB	WT	LB3	Hoxc8	0.003424658
LB	WT	LB3	Hoxc4	0.002283105
LB	WT	LB4	Hoxd13	0.006550218
LB	WT	LB4	Hoxd11	0.000363901
LB	WT	LB4	Hoxd10	0.000363901
LB	WT	LB4	Hoxd9	0.012372635
LB	WT	LB4	Hoxd8	0.001455604
LB	WT	LB4	Hoxd1	0.042576419
LB	WT	LB4	Hoxa1	0.735080058
LB	WT	LB4	Hoxa2	0.070232897
LB	WT	LB4	Hoxa3	0.058224163
LB	WT	LB4	Hoxaas3	0.025836972
LB	WT	LB4	Hoxa5	0.068777293
LB	WT	LB4	Hoxa7	0.008369723
LB	WT	LB4	Hoxa10	0.004366812
LB	WT	LB4	Hoxa11	0.001091703
LB	WT	LB4	Hoxa13	0.000363901
LB	WT	LB4	Hoxb9	0.014556041
LB	WT	LB4	Hoxb8	0.024017467
LB	WT	LB4	Hoxb7	0.010189229
LB	WT	LB4	Hoxb6	0.020378457
LB	WT	LB4	Hoxb5	0.01419214
LB	WT	LB4	Hoxb4	0.061135371
LB	WT	LB4	Hoxb3	0.010189229
LB	WT	LB4	Hoxb3os	0.069141194
LB	WT	LB4	Hoxb2	0.298762737
LB	WT	LB4	Hoxb1	0.400655022
LB	WT	LB4	Hoxc13	0.000363901
LB	WT	LB4	Hoxc10	0.000727802
LB	WT	LB4	Hoxc9	0.006186317
LB	WT	LB4	Hoxc8	0.002911208
LB	WT	LB4	Hoxc4	0.005822416
LB	WT	LB5	Hoxd13	0.01420765
LB	WT	LB5	Hoxd11	0.004371585
LB	WT	LB5	Hoxd10	0
LB	WT	LB5	Hoxd9	0.009836066
LB	WT	LB5	Hoxd8	0.002185792
LB	WT	LB5	Hoxd1	0.06557377
LB	WT	LB5	Hoxa1	0.426229508
LB	WT	LB5	Hoxa2	0.055737705
LB	WT	LB5	Hoxa3	0.040437158
LB	WT	LB5	Hoxaas3	0.016393443
LB	WT	LB5	Hoxa5	0.036065574
LB	WT	LB5	Hoxa7	0.002185792
LB	WT	LB5	Hoxa10	0.005464481
LB	WT	LB5	Hoxa11	0.001092896
LB	WT	LB5	Hoxa13	0
LB	WT	LB5	Hoxb9	0.008743169
LB	WT	LB5	Hoxb8	0.016393443
LB	WT	LB5	Hoxb7	0.008743169
LB	WT	LB5	Hoxb6	0.019672131
LB	WT	LB5	Hoxb5	0.006557377
LB	WT	LB5	Hoxb4	0.021857923
LB	WT	LB5	Hoxb3	0.008743169
LB	WT	LB5	Hoxb3os	0.062295082
LB	WT	LB5	Hoxb2	0.217486339
LB	WT	LB5	Hoxb1	0.28852459
LB	WT	LB5	Hoxc13	0.002185792
LB	WT	LB5	Hoxc10	0.001092896
LB	WT	LB5	Hoxc9	0.004371585
LB	WT	LB5	Hoxc8	0.001092896
LB	WT	LB5	Hoxc4	0.003278689
LB	Nipbl+/-	LB6	Hoxd13	0.004854369
LB	Nipbl+/-	LB6	Hoxd11	0.001618123
LB	Nipbl+/-	LB6	Hoxd10	0.001618123
LB	Nipbl+/-	LB6	Hoxd9	0.001618123
LB	Nipbl+/-	LB6	Hoxd8	0.003236246
LB	Nipbl+/-	LB6	Hoxd1	0.040453074
LB	Nipbl+/-	LB6	Hoxa1	0.021035599
LB	Nipbl+/-	LB6	Hoxa2	0
LB	Nipbl+/-	LB6	Hoxa3	0
LB	Nipbl+/-	LB6	Hoxaas3	0.001618123
LB	Nipbl+/-	LB6	Hoxa5	0
LB	Nipbl+/-	LB6	Hoxa7	0
LB	Nipbl+/-	LB6	Hoxa10	0
LB	Nipbl+/-	LB6	Hoxa11	0
LB	Nipbl+/-	LB6	Hoxa13	0
LB	Nipbl+/-	LB6	Hoxb9	0.001618123
LB	Nipbl+/-	LB6	Hoxb8	0
LB	Nipbl+/-	LB6	Hoxb7	0.003236246
LB	Nipbl+/-	LB6	Hoxb6	0.003236246
LB	Nipbl+/-	LB6	Hoxb5	0
LB	Nipbl+/-	LB6	Hoxb4	0.017799353
LB	Nipbl+/-	LB6	Hoxb3	0.001618123
LB	Nipbl+/-	LB6	Hoxb3os	0.011326861
LB	Nipbl+/-	LB6	Hoxb2	0.040453074
LB	Nipbl+/-	LB6	Hoxb1	0.030744337
LB	Nipbl+/-	LB6	Hoxc13	0
LB	Nipbl+/-	LB6	Hoxc10	0.001618123
LB	Nipbl+/-	LB6	Hoxc9	0.009708738
LB	Nipbl+/-	LB6	Hoxc8	0
LB	Nipbl+/-	LB6	Hoxc4	0
LB	Nipbl+/-	LB7	Hoxd13	0.009957326
LB	Nipbl+/-	LB7	Hoxd11	0.00284495
LB	Nipbl+/-	LB7	Hoxd10	0
LB	Nipbl+/-	LB7	Hoxd9	0
LB	Nipbl+/-	LB7	Hoxd8	0.001422475
LB	Nipbl+/-	LB7	Hoxd1	0.021337127
LB	Nipbl+/-	LB7	Hoxa1	0.028449502
LB	Nipbl+/-	LB7	Hoxa2	0.004267425
LB	Nipbl+/-	LB7	Hoxa3	0.001422475
LB	Nipbl+/-	LB7	Hoxaas3	0
LB	Nipbl+/-	LB7	Hoxa5	0.001422475
LB	Nipbl+/-	LB7	Hoxa7	0.00284495
LB	Nipbl+/-	LB7	Hoxa10	0.001422475
LB	Nipbl+/-	LB7	Hoxa11	0
LB	Nipbl+/-	LB7	Hoxa13	0
LB	Nipbl+/-	LB7	Hoxb9	0.004267425
LB	Nipbl+/-	LB7	Hoxb8	0.001422475
LB	Nipbl+/-	LB7	Hoxb7	0.00284495
LB	Nipbl+/-	LB7	Hoxb6	0
LB	Nipbl+/-	LB7	Hoxb5	0.001422475
LB	Nipbl+/-	LB7	Hoxb4	0.001422475
LB	Nipbl+/-	LB7	Hoxb3	0.001422475
LB	Nipbl+/-	LB7	Hoxb3os	0.021337127
LB	Nipbl+/-	LB7	Hoxb2	0.034139403
LB	Nipbl+/-	LB7	Hoxb1	0.093883357
LB	Nipbl+/-	LB7	Hoxc13	0.001422475
LB	Nipbl+/-	LB7	Hoxc10	0
LB	Nipbl+/-	LB7	Hoxc9	0
LB	Nipbl+/-	LB7	Hoxc8	0
LB	Nipbl+/-	LB7	Hoxc4	0.00284495
LB	Nipbl+/-	LB8	Hoxd13	0.008712488
LB	Nipbl+/-	LB8	Hoxd11	0.000968054
LB	Nipbl+/-	LB8	Hoxd10	0.000484027
LB	Nipbl+/-	LB8	Hoxd9	0.01839303
LB	Nipbl+/-	LB8	Hoxd8	0.001452081
LB	Nipbl+/-	LB8	Hoxd1	0.063407551
LB	Nipbl+/-	LB8	Hoxa1	0.317521781
LB	Nipbl+/-	LB8	Hoxa2	0.050338819
LB	Nipbl+/-	LB8	Hoxa3	0.023233301
LB	Nipbl+/-	LB8	Hoxaas3	0.007260407
LB	Nipbl+/-	LB8	Hoxa5	0.011616651
LB	Nipbl+/-	LB8	Hoxa7	0.007260407
LB	Nipbl+/-	LB8	Hoxa10	0.002904163
LB	Nipbl+/-	LB8	Hoxa11	0.000484027
LB	Nipbl+/-	LB8	Hoxa13	0
LB	Nipbl+/-	LB8	Hoxb9	0.011616651
LB	Nipbl+/-	LB8	Hoxb8	0.006776379
LB	Nipbl+/-	LB8	Hoxb7	0.005324298
LB	Nipbl+/-	LB8	Hoxb6	0.010648596
LB	Nipbl+/-	LB8	Hoxb5	0.004356244
LB	Nipbl+/-	LB8	Hoxb4	0.026137464
LB	Nipbl+/-	LB8	Hoxb3	0.002420136
LB	Nipbl+/-	LB8	Hoxb3os	0.02178122
LB	Nipbl+/-	LB8	Hoxb2	0.196515005
LB	Nipbl+/-	LB8	Hoxb1	0.482575024
LB	Nipbl+/-	LB8	Hoxc13	0.000968054
LB	Nipbl+/-	LB8	Hoxc10	0.000968054
LB	Nipbl+/-	LB8	Hoxc9	0.004840271
LB	Nipbl+/-	LB8	Hoxc8	0.004356244
LB	Nipbl+/-	LB8	Hoxc4	0.001936108
LB	Nipbl+/-	LB9	Hoxd13	0.0125
LB	Nipbl+/-	LB9	Hoxd11	0.000625
LB	Nipbl+/-	LB9	Hoxd10	0.000625
LB	Nipbl+/-	LB9	Hoxd9	0.01
LB	Nipbl+/-	LB9	Hoxd8	0.000625
LB	Nipbl+/-	LB9	Hoxd1	0.06
LB	Nipbl+/-	LB9	Hoxa1	0.856875
LB	Nipbl+/-	LB9	Hoxa2	0.09875
LB	Nipbl+/-	LB9	Hoxa3	0.045
LB	Nipbl+/-	LB9	Hoxaas3	0.011875
LB	Nipbl+/-	LB9	Hoxa5	0.061875
LB	Nipbl+/-	LB9	Hoxa7	0.01375
LB	Nipbl+/-	LB9	Hoxa10	0.005
LB	Nipbl+/-	LB9	Hoxa11	0
LB	Nipbl+/-	LB9	Hoxa13	0
LB	Nipbl+/-	LB9	Hoxb9	0.025625
LB	Nipbl+/-	LB9	Hoxb8	0.020625
LB	Nipbl+/-	LB9	Hoxb7	0.015625
LB	Nipbl+/-	LB9	Hoxb6	0.005
LB	Nipbl+/-	LB9	Hoxb5	0.01625
LB	Nipbl+/-	LB9	Hoxb4	0.04125
LB	Nipbl+/-	LB9	Hoxb3	0.00625
LB	Nipbl+/-	LB9	Hoxb3os	0.02125
LB	Nipbl+/-	LB9	Hoxb2	0.355
LB	Nipbl+/-	LB9	Hoxb1	0.64625
LB	Nipbl+/-	LB9	Hoxc13	0.00125
LB	Nipbl+/-	LB9	Hoxc10	0.00125
LB	Nipbl+/-	LB9	Hoxc9	0.005625
LB	Nipbl+/-	LB9	Hoxc8	0.000625
LB	Nipbl+/-	LB9	Hoxc4	0.00375
LB	Nipbl+/-	LB10	Hoxd13	0.010471204
LB	Nipbl+/-	LB10	Hoxd11	0.001745201
LB	Nipbl+/-	LB10	Hoxd10	0
LB	Nipbl+/-	LB10	Hoxd9	0.010471204
LB	Nipbl+/-	LB10	Hoxd8	0.001745201
LB	Nipbl+/-	LB10	Hoxd1	0.047120419
LB	Nipbl+/-	LB10	Hoxa1	0.435427574
LB	Nipbl+/-	LB10	Hoxa2	0.062827225
LB	Nipbl+/-	LB10	Hoxa3	0.037521815
LB	Nipbl+/-	LB10	Hoxaas3	0.005235602
LB	Nipbl+/-	LB10	Hoxa5	0.035776614
LB	Nipbl+/-	LB10	Hoxa7	0.005235602
LB	Nipbl+/-	LB10	Hoxa10	0.007853403
LB	Nipbl+/-	LB10	Hoxa11	0
LB	Nipbl+/-	LB10	Hoxa13	0
LB	Nipbl+/-	LB10	Hoxb9	0.006108202
LB	Nipbl+/-	LB10	Hoxb8	0.006980803
LB	Nipbl+/-	LB10	Hoxb7	0.006108202
LB	Nipbl+/-	LB10	Hoxb6	0.011343805
LB	Nipbl+/-	LB10	Hoxb5	0.006980803
LB	Nipbl+/-	LB10	Hoxb4	0.033158813
LB	Nipbl+/-	LB10	Hoxb3	0.006108202
LB	Nipbl+/-	LB10	Hoxb3os	0.066317627
LB	Nipbl+/-	LB10	Hoxb2	0.210296684
LB	Nipbl+/-	LB10	Hoxb1	0.363874346
LB	Nipbl+/-	LB10	Hoxc13	0
LB	Nipbl+/-	LB10	Hoxc10	0.0008726
LB	Nipbl+/-	LB10	Hoxc9	0.003490401
LB	Nipbl+/-	LB10	Hoxc8	0.002617801
LB	Nipbl+/-	LB10	Hoxc4	0.001745201
LB	Nipbl+/-	LB11	Hoxd13	0.005472637
LB	Nipbl+/-	LB11	Hoxd11	0.000497512
LB	Nipbl+/-	LB11	Hoxd10	0.000995025
LB	Nipbl+/-	LB11	Hoxd9	0.008457711
LB	Nipbl+/-	LB11	Hoxd8	0.000995025
LB	Nipbl+/-	LB11	Hoxd1	0.04278607
LB	Nipbl+/-	LB11	Hoxa1	1.478606965
LB	Nipbl+/-	LB11	Hoxa2	0.065671642
LB	Nipbl+/-	LB11	Hoxa3	0.056716418
LB	Nipbl+/-	LB11	Hoxaas3	0.037810945
LB	Nipbl+/-	LB11	Hoxa5	0.059701493
LB	Nipbl+/-	LB11	Hoxa7	0.012437811
LB	Nipbl+/-	LB11	Hoxa10	0.0039801
LB	Nipbl+/-	LB11	Hoxa11	0
LB	Nipbl+/-	LB11	Hoxa13	0
LB	Nipbl+/-	LB11	Hoxb9	0.027363184
LB	Nipbl+/-	LB11	Hoxb8	0.036318408
LB	Nipbl+/-	LB11	Hoxb7	0.025870647
LB	Nipbl+/-	LB11	Hoxb6	0.01641791
LB	Nipbl+/-	LB11	Hoxb5	0.013930348
LB	Nipbl+/-	LB11	Hoxb4	0.080099502
LB	Nipbl+/-	LB11	Hoxb3	0.008457711
LB	Nipbl+/-	LB11	Hoxb3os	0.123383085
LB	Nipbl+/-	LB11	Hoxb2	0.435820896
LB	Nipbl+/-	LB11	Hoxb1	0.755721393
LB	Nipbl+/-	LB11	Hoxc13	0.000995025
LB	Nipbl+/-	LB11	Hoxc10	0.000497512
LB	Nipbl+/-	LB11	Hoxc9	0.004975124
LB	Nipbl+/-	LB11	Hoxc8	0.000995025
LB	Nipbl+/-	LB11	Hoxc4	0.014925373
CC	WT	CC1	Hoxa1	0.932950192
CC	WT	CC1	Hoxb1	0.327586207
CC	WT	CC1	Hoxb2	0.522988506
CC	WT	CC1	Hoxb9	0.16091954
CC	WT	CC1	Hoxb8	0.166666667
CC	WT	CC1	Hoxb4	0.109195402
CC	WT	CC1	Hoxa5	0.078544061
CC	WT	CC1	Hoxb3	0
CC	WT	CC1	Hoxb3os	0
CC	WT	CC1	Hoxb5	0
CC	WT	CC1	Hoxb6	0
CC	WT	CC1	Hoxb7	0
CC	WT	CC1	Hoxa2	0
CC	WT	CC1	Hoxa3	0
CC	WT	CC1	Hoxaas3	0
CC	WT	CC1	Hoxa7	0
CC	WT	CC1	Hoxa10	0
CC	WT	CC1	Hoxa11	0
CC	WT	CC1	Hoxa13	0
CC	WT	CC2	Hoxa1	1.435470441
CC	WT	CC2	Hoxb1	0.407993339
CC	WT	CC2	Hoxb2	0.522064946
CC	WT	CC2	Hoxb9	0.09408826
CC	WT	CC2	Hoxb8	0.14071607
CC	WT	CC2	Hoxb4	0.121565362
CC	WT	CC2	Hoxa5	0.088259784
CC	WT	CC2	Hoxb3	0
CC	WT	CC2	Hoxb3os	0
CC	WT	CC2	Hoxb5	0
CC	WT	CC2	Hoxb6	0
CC	WT	CC2	Hoxb7	0
CC	WT	CC2	Hoxa2	0
CC	WT	CC2	Hoxa3	0
CC	WT	CC2	Hoxaas3	0
CC	WT	CC2	Hoxa7	0
CC	WT	CC2	Hoxa10	0
CC	WT	CC2	Hoxa11	0
CC	WT	CC2	Hoxa13	0
CC	WT	CC3	Hoxa1	0.684508816
CC	WT	CC3	Hoxb1	0.685768262
CC	WT	CC3	Hoxb2	0.627833753
CC	WT	CC3	Hoxb9	0.370906801
CC	WT	CC3	Hoxb8	0.416246851
CC	WT	CC3	Hoxb4	0.320528967
CC	WT	CC3	Hoxa5	0.141687657
CC	WT	CC3	Hoxb3	0
CC	WT	CC3	Hoxb3os	0
CC	WT	CC3	Hoxb5	0
CC	WT	CC3	Hoxb6	0
CC	WT	CC3	Hoxb7	0
CC	WT	CC3	Hoxa2	0
CC	WT	CC3	Hoxa3	0
CC	WT	CC3	Hoxaas3	0
CC	WT	CC3	Hoxa7	0
CC	WT	CC3	Hoxa10	0
CC	WT	CC3	Hoxa11	0
CC	WT	CC3	Hoxa13	0
CC	WT	CC4	Hoxa1	1.596586501
CC	WT	CC4	Hoxb1	0.401861908
CC	WT	CC4	Hoxb2	0.626842514
CC	WT	CC4	Hoxb9	0.177657099
CC	WT	CC4	Hoxb8	0.221101629
CC	WT	CC4	Hoxb4	0.18386346
CC	WT	CC4	Hoxa5	0.10007758
CC	WT	CC4	Hoxb3	0
CC	WT	CC4	Hoxb3os	0
CC	WT	CC4	Hoxb5	0
CC	WT	CC4	Hoxb6	0
CC	WT	CC4	Hoxb7	0
CC	WT	CC4	Hoxa2	0
CC	WT	CC4	Hoxa3	0
CC	WT	CC4	Hoxaas3	0
CC	WT	CC4	Hoxa7	0
CC	WT	CC4	Hoxa10	0
CC	WT	CC4	Hoxa11	0
CC	WT	CC4	Hoxa13	0
CC	WT	CC5	Hoxa1	1.365664403
CC	WT	CC5	Hoxb1	0.341416101
CC	WT	CC5	Hoxb2	0.456838021
CC	WT	CC5	Hoxb9	0.146944714
CC	WT	CC5	Hoxb8	0.227934045
CC	WT	CC5	Hoxb4	0.146459748
CC	WT	CC5	Hoxa5	0.090688652
CC	WT	CC5	Hoxb3	0
CC	WT	CC5	Hoxb3os	0
CC	WT	CC5	Hoxb5	0
CC	WT	CC5	Hoxb6	0
CC	WT	CC5	Hoxb7	0
CC	WT	CC5	Hoxa2	0
CC	WT	CC5	Hoxa3	0
CC	WT	CC5	Hoxaas3	0
CC	WT	CC5	Hoxa7	0
CC	WT	CC5	Hoxa10	0
CC	WT	CC5	Hoxa11	0
CC	WT	CC5	Hoxa13	0
CC	WT	CC6	Hoxa1	0.825242718
CC	WT	CC6	Hoxb1	0.222694175
CC	WT	CC6	Hoxb2	0.390169903
CC	WT	CC6	Hoxb9	0.188106796
CC	WT	CC6	Hoxb8	0.212378641
CC	WT	CC6	Hoxb4	0.142597087
CC	WT	CC6	Hoxa5	0.083131068
CC	WT	CC6	Hoxb3	0
CC	WT	CC6	Hoxb3os	0
CC	WT	CC6	Hoxb5	0
CC	WT	CC6	Hoxb6	0
CC	WT	CC6	Hoxb7	0
CC	WT	CC6	Hoxa2	0
CC	WT	CC6	Hoxa3	0
CC	WT	CC6	Hoxaas3	0
CC	WT	CC6	Hoxa7	0
CC	WT	CC6	Hoxa10	0
CC	WT	CC6	Hoxa11	0
CC	WT	CC6	Hoxa13	0
CC	WT	CC7	Hoxa1	1.690657439
CC	WT	CC7	Hoxb1	0.42283737
CC	WT	CC7	Hoxb2	0.689965398
CC	WT	CC7	Hoxb9	0.186851211
CC	WT	CC7	Hoxb8	0.299653979
CC	WT	CC7	Hoxb4	0.149480969
CC	WT	CC7	Hoxa5	0.093425606
CC	WT	CC7	Hoxb3	0
CC	WT	CC7	Hoxb3os	0
CC	WT	CC7	Hoxb5	0
CC	WT	CC7	Hoxb6	0
CC	WT	CC7	Hoxb7	0
CC	WT	CC7	Hoxa2	0
CC	WT	CC7	Hoxa3	0
CC	WT	CC7	Hoxaas3	0
CC	WT	CC7	Hoxa7	0
CC	WT	CC7	Hoxa10	0
CC	WT	CC7	Hoxa11	0
CC	WT	CC7	Hoxa13	0
CC	WT	CC8	Hoxa1	1.504021448
CC	WT	CC8	Hoxb1	0.396782842
CC	WT	CC8	Hoxb2	0.582439678
CC	WT	CC8	Hoxb9	0.129356568
CC	WT	CC8	Hoxb8	0.248659517
CC	WT	CC8	Hoxb4	0.181635389
CC	WT	CC8	Hoxa5	0.093163539
CC	WT	CC8	Hoxb3	0
CC	WT	CC8	Hoxb3os	0
CC	WT	CC8	Hoxb5	0
CC	WT	CC8	Hoxb6	0
CC	WT	CC8	Hoxb7	0
CC	WT	CC8	Hoxa2	0
CC	WT	CC8	Hoxa3	0
CC	WT	CC8	Hoxaas3	0
CC	WT	CC8	Hoxa7	0
CC	WT	CC8	Hoxa10	0
CC	WT	CC8	Hoxa11	0
CC	WT	CC8	Hoxa13	0
CC	Nipbl+/-	CC9	Hoxa1	2.32278481
CC	Nipbl+/-	CC9	Hoxb1	0.603375527
CC	Nipbl+/-	CC9	Hoxb2	0.772151899
CC	Nipbl+/-	CC9	Hoxb9	0.223628692
CC	Nipbl+/-	CC9	Hoxb8	0.265822785
CC	Nipbl+/-	CC9	Hoxb4	0.181434599
CC	Nipbl+/-	CC9	Hoxa5	0.0907173
CC	Nipbl+/-	CC9	Hoxb3	0
CC	Nipbl+/-	CC9	Hoxb3os	0
CC	Nipbl+/-	CC9	Hoxb5	0
CC	Nipbl+/-	CC9	Hoxb6	0
CC	Nipbl+/-	CC9	Hoxb7	0
CC	Nipbl+/-	CC9	Hoxa2	0
CC	Nipbl+/-	CC9	Hoxa3	0
CC	Nipbl+/-	CC9	Hoxaas3	0
CC	Nipbl+/-	CC9	Hoxa7	0
CC	Nipbl+/-	CC9	Hoxa10	0
CC	Nipbl+/-	CC9	Hoxa11	0
CC	Nipbl+/-	CC9	Hoxa13	0
CC	Nipbl+/-	CC10	Hoxa1	1.328165375
CC	Nipbl+/-	CC10	Hoxb1	0.428940568
CC	Nipbl+/-	CC10	Hoxb2	0.555555556
CC	Nipbl+/-	CC10	Hoxb9	0.118863049
CC	Nipbl+/-	CC10	Hoxb8	0.090439276
CC	Nipbl+/-	CC10	Hoxb4	0.124031008
CC	Nipbl+/-	CC10	Hoxa5	0.036175711
CC	Nipbl+/-	CC10	Hoxb3	0
CC	Nipbl+/-	CC10	Hoxb3os	0
CC	Nipbl+/-	CC10	Hoxb5	0
CC	Nipbl+/-	CC10	Hoxb6	0
CC	Nipbl+/-	CC10	Hoxb7	0
CC	Nipbl+/-	CC10	Hoxa2	0
CC	Nipbl+/-	CC10	Hoxa3	0
CC	Nipbl+/-	CC10	Hoxaas3	0
CC	Nipbl+/-	CC10	Hoxa7	0
CC	Nipbl+/-	CC10	Hoxa10	0
CC	Nipbl+/-	CC10	Hoxa11	0
CC	Nipbl+/-	CC10	Hoxa13	0
CC	Nipbl+/-	CC11	Hoxa1	1.959183673
CC	Nipbl+/-	CC11	Hoxb1	0.476190476
CC	Nipbl+/-	CC11	Hoxb2	0.421768707
CC	Nipbl+/-	CC11	Hoxb9	0.06122449
CC	Nipbl+/-	CC11	Hoxb8	0.102040816
CC	Nipbl+/-	CC11	Hoxb4	0.095238095
CC	Nipbl+/-	CC11	Hoxa5	0.034013605
CC	Nipbl+/-	CC11	Hoxb3	0
CC	Nipbl+/-	CC11	Hoxb3os	0
CC	Nipbl+/-	CC11	Hoxb5	0
CC	Nipbl+/-	CC11	Hoxb6	0
CC	Nipbl+/-	CC11	Hoxb7	0
CC	Nipbl+/-	CC11	Hoxa2	0
CC	Nipbl+/-	CC11	Hoxa3	0
CC	Nipbl+/-	CC11	Hoxaas3	0
CC	Nipbl+/-	CC11	Hoxa7	0
CC	Nipbl+/-	CC11	Hoxa10	0
CC	Nipbl+/-	CC11	Hoxa11	0
CC	Nipbl+/-	CC11	Hoxa13	0
CC	Nipbl+/-	CC12	Hoxa1	1.617801047
CC	Nipbl+/-	CC12	Hoxb1	0.342059337
CC	Nipbl+/-	CC12	Hoxb2	0.432809773
CC	Nipbl+/-	CC12	Hoxb9	0.054101222
CC	Nipbl+/-	CC12	Hoxb8	0.062827225
CC	Nipbl+/-	CC12	Hoxb4	0.071553229
CC	Nipbl+/-	CC12	Hoxa5	0.029668412
CC	Nipbl+/-	CC12	Hoxb3	0
CC	Nipbl+/-	CC12	Hoxb3os	0
CC	Nipbl+/-	CC12	Hoxb5	0
CC	Nipbl+/-	CC12	Hoxb6	0
CC	Nipbl+/-	CC12	Hoxb7	0
CC	Nipbl+/-	CC12	Hoxa2	0
CC	Nipbl+/-	CC12	Hoxa3	0
CC	Nipbl+/-	CC12	Hoxaas3	0
CC	Nipbl+/-	CC12	Hoxa7	0
CC	Nipbl+/-	CC12	Hoxa10	0
CC	Nipbl+/-	CC12	Hoxa11	0
CC	Nipbl+/-	CC12	Hoxa13	0
CC	Nipbl+/-	CC13	Hoxa1	2.12716763
CC	Nipbl+/-	CC13	Hoxb1	0.559248555
CC	Nipbl+/-	CC13	Hoxb2	0.460982659
CC	Nipbl+/-	CC13	Hoxb9	0.037572254
CC	Nipbl+/-	CC13	Hoxb8	0.073699422
CC	Nipbl+/-	CC13	Hoxb4	0.082369942
CC	Nipbl+/-	CC13	Hoxa5	0.034682081
CC	Nipbl+/-	CC13	Hoxb3	0
CC	Nipbl+/-	CC13	Hoxb3os	0
CC	Nipbl+/-	CC13	Hoxb5	0
CC	Nipbl+/-	CC13	Hoxb6	0
CC	Nipbl+/-	CC13	Hoxb7	0
CC	Nipbl+/-	CC13	Hoxa2	0
CC	Nipbl+/-	CC13	Hoxa3	0
CC	Nipbl+/-	CC13	Hoxaas3	0
CC	Nipbl+/-	CC13	Hoxa7	0
CC	Nipbl+/-	CC13	Hoxa10	0
CC	Nipbl+/-	CC13	Hoxa11	0
CC	Nipbl+/-	CC13	Hoxa13	0
CC	Nipbl+/-	CC14	Hoxa1	1.901719902
CC	Nipbl+/-	CC14	Hoxb1	0.619164619
CC	Nipbl+/-	CC14	Hoxb2	0.730548731
CC	Nipbl+/-	CC14	Hoxb9	0.266994267
CC	Nipbl+/-	CC14	Hoxb8	0.54954955
CC	Nipbl+/-	CC14	Hoxb4	0.232596233
CC	Nipbl+/-	CC14	Hoxa5	0.092547093
CC	Nipbl+/-	CC14	Hoxb3	0
CC	Nipbl+/-	CC14	Hoxb3os	0
CC	Nipbl+/-	CC14	Hoxb5	0
CC	Nipbl+/-	CC14	Hoxb6	0
CC	Nipbl+/-	CC14	Hoxb7	0
CC	Nipbl+/-	CC14	Hoxa2	0
CC	Nipbl+/-	CC14	Hoxa3	0
CC	Nipbl+/-	CC14	Hoxaas3	0
CC	Nipbl+/-	CC14	Hoxa7	0
CC	Nipbl+/-	CC14	Hoxa10	0
CC	Nipbl+/-	CC14	Hoxa11	0
CC	Nipbl+/-	CC14	Hoxa13	0
CC	Nipbl+/-	CC15	Hoxa1	1.750970246
CC	Nipbl+/-	CC15	Hoxb1	0.333117723
CC	Nipbl+/-	CC15	Hoxb2	0.500646831
CC	Nipbl+/-	CC15	Hoxb9	0.141655886
CC	Nipbl+/-	CC15	Hoxb8	0.212807245
CC	Nipbl+/-	CC15	Hoxb4	0.126778784
CC	Nipbl+/-	CC15	Hoxa5	0.064683053
CC	Nipbl+/-	CC15	Hoxb3	0
CC	Nipbl+/-	CC15	Hoxb3os	0
CC	Nipbl+/-	CC15	Hoxb5	0
CC	Nipbl+/-	CC15	Hoxb6	0
CC	Nipbl+/-	CC15	Hoxb7	0
CC	Nipbl+/-	CC15	Hoxa2	0
CC	Nipbl+/-	CC15	Hoxa3	0
CC	Nipbl+/-	CC15	Hoxaas3	0
CC	Nipbl+/-	CC15	Hoxa7	0
CC	Nipbl+/-	CC15	Hoxa10	0
CC	Nipbl+/-	CC15	Hoxa11	0
CC	Nipbl+/-	CC15	Hoxa13	0
CC	Nipbl+/-	CC16	Hoxa1	1.176887776
CC	Nipbl+/-	CC16	Hoxb1	0.392156863
CC	Nipbl+/-	CC16	Hoxb2	0.437213183
CC	Nipbl+/-	CC16	Hoxb9	0.119733
CC	Nipbl+/-	CC16	Hoxb8	0.201084689
CC	Nipbl+/-	CC16	Hoxb4	0.132665832
CC	Nipbl+/-	CC16	Hoxa5	0.068001669
CC	Nipbl+/-	CC16	Hoxb3	0
CC	Nipbl+/-	CC16	Hoxb3os	0
CC	Nipbl+/-	CC16	Hoxb5	0
CC	Nipbl+/-	CC16	Hoxb6	0
CC	Nipbl+/-	CC16	Hoxb7	0
CC	Nipbl+/-	CC16	Hoxa2	0
CC	Nipbl+/-	CC16	Hoxa3	0
CC	Nipbl+/-	CC16	Hoxaas3	0
CC	Nipbl+/-	CC16	Hoxa7	0
CC	Nipbl+/-	CC16	Hoxa10	0
CC	Nipbl+/-	CC16	Hoxa11	0
CC	Nipbl+/-	CC16	Hoxa13	0
